# Diversity and complexity of the large surface protein family in the compacted genomes of various *Pneumocystis* species

**DOI:** 10.1101/814236

**Authors:** Liang Ma, Zehua Chen, Da Wei Huang, Ousmane H. Cissé, Jamie L. Rothenburger, Alice Latinne, Lisa Bishop, Robert Blair, Jason M. Brenchley, Magali Chabé, Xilong Deng, Vanessa Hirsch, Rebekah Keesler, Geetha Kutty, Yueqin Liu, Daniel Margolis, Serge Morand, Bapi Pahar, Li Peng, Koen K.A. Van Rompay, Xiaohong Song, Jun Song, Antti Sukura, Sabrina Thapar, Honghui Wang, Christiane Weissenbacher-Lang, Jie Xu, Chao-Hung Lee, Claire Jardine, Richard A. Lempicki, Melanie T. Cushion, Christina A. Cuomo, Joseph A. Kovacs

## Abstract

*Pneumocystis,* a major opportunistic pathogen in patients with a broad range of immunodeficiencies, contains abundant surface proteins encoded by a multi-copy gene family, termed the major surface glycoprotein (Msg) gene superfamily. This superfamily has been identified in all *Pneumocystis* species characterized to date, highlighting its important role in *Pneumocystis* biology. In this report, through a comprehensive and in-depth characterization of 459 *msg* genes from 7 *Pneumocystis* species, we demonstrate, for the first time, the phylogeny and evolution of conserved domains in Msg proteins, and provide detailed description of the classification, unique characteristics and phylogenetic relatedness of five Msg families. We further describe the relative expression levels of individual *msg* families in two rodent *Pneumocystis* species, the substantial variability of the *msg* repertoires in *P. carinii* from laboratory and wild rats, and the distinct features of the expression site for the classic *msg* genes in *Pneumocystis* from 8 mammalian host species. Our analysis suggests a wide variety of functions for this superfamily, not only conferring antigenic variation to allow immune evasion but also mediating life-stage development, optimizing cell mobility and adhesion, and adapting to specific host niches or environmental conditions. This study provides a rich source of information that lays the foundation for the continued experimental exploration of the functions of the Msg superfamily in *Pneumocystis* biology.
