## Supplemental Data Set 3 for "Diversity and complexity of the large surface protein family in the compacted genomes of various *Pneumocystis* species"

### Sheet: Sheet1
Data set 3. Pneumocystis Msg-A3 family
Gene ID	AA size	contig	start	stop	CDS	AA sequence
P. murina: 6 members
PNEG_02321	1084	supercont2.10g_Chr13_V4	154991	158288	ATGAGTTCTTTTTTGTTTCTTATTTTTATTTTTGTTTTATCAGTTTTATCTAAAAATATTGATTTTGTTAAAGACTTAAATAAATTAGAATTAGATACTCGTTCAGACTCATACAGGGCTTTTTGGATTGATTTTAATTTTGAATATGATGAAAATATTATTTTATATTTAATTTTAAAGAAAAATGTTTTTGATAAAAATTTATGTAAAAAAACCTTGGAAAACCGATGTTCAGAATTATTGGAAGTTATTCCGGAGCTAAAGAATGTATGCGATGGGGAATTATCTAAAAAATGTGAAGAACTTCAAAGTTTAAAACCGATTATGAATAATTGTACAGAATTTGAAATACAACTTACTAAAATATCTTTTCTGGAAAAAAATTATTGTAATATTTAT…	MSSFLFLIFIFVLSVLSKNIDFVKDLNKLELDTRSDSYRAFWIDFNFEYDENIILYLILKKNVFDKNLCKKTLENRCSELLEVIPELKNVCDGELSKKCEELQSLKPIMNNCTEFEIQLTKISFLEKNYCNIYIERCILFENVCPNKISDKCNELREICYKKQHEEIADIALLRVFPNFSIELCESSIQEYCLKLSQESDQLVLRCLKWKSTCQQLMKVSQDINIYLKKEIKSIIKNVSERMYEKDVEDIDKLKKDCHQFLRDCNLYVSDFINYPQNIDKNNELSLLCFQLRKICENSGIIVIFYNLFNPIESDVSLSTKIDLNGLHKKAAESGIIVNKRMGDLRDYHLLALLIHSNIDIENKCKKIVKNNCSSIEYFHKDLEKMCLYYKDNNNDMLNC…
PNEG_03599	1224	supercont2.11g_Chr11_V4	379758	383681	ATGAGAAGTACATCTTTTACGTTTCTTGTATATTTAGGTTGCATTTTGGTAGCCGCTCTAGAAAATGCAATATCGAACATAAATAAACAAGAACTTCAAGTGATAGAGTTATTTGAAAATGAAAAATTATTAGGATCGGAAAAGATAAGAGGCTCTAAAGGCATTTGGAATCCTAGAATTAATAAGGATTCTTATATGGATTACTTTGAAAATCATCCGGGAGTTGATTATTTTAGAAAAGATGATTATGAGAATTTTTTTCCTGAAGGCTATCCTCAAGATAATCAATGGGTTGAGGAAATTACCCAGAAAAGGGCAGTGACGGCACAGCTGGTTAAGAGACAAGCACCAGGACAAGCAGCAGGAAATGATGAGATTAAGGAGGAACAGGTTTTGGGT…	MRSTSFTFLVYLGCILVAALENAISNINKQELQVIELFENEKLLGSEKIRGSKGIWNPRINKDSYMDYFENHPGVDYFRKDDYENFFPEGYPQDNQWVEEITQKRAVTAQLVKRQAPGQAAGNDEIKEEQVLGLIVKNEYKNDDNCKKKLKEYCEELEKIDGKLENVDSKVKGLCNDKEKKCQDLKQKIQNELNNFKTELENALKNLTDEKCRKCEEKCVLLEEADPTNLKDNCVKLRDRCYKQRRHGVAKEILLRALNGKVTDINECEGKIKGVCQELSGYSDELMFSCFNAYTTCEYLGGNHTDNCKPLETELKDNELMEKCQEYLKKCYFYGSSCKNAKCDNIEKKCEEKGIRYRSPKLDFSPILHKPKLMERIEMENLYKEEEAKGIIIGRPKEK…
PNEG_03453	1206	supercont2.17g_Chr16_V4	317	4190	ATGAAAAGTGCATCATTTACGTTTTTTGCATATTTAGGTTGTATTTTGGTAGCCGCTCTAGAAAATGCAATGATATCGGACATAAATGAACAAGAACATCAAGTGATAGAGTTATTTAAAAATGAAAGACCATTAAGATTGAGAAAGATAAGGGGTTCTAAAGATACTTGGAATAGAAGATTCAATAAGGATTCTAATATGGACTATTTTGAAAATTATCCGGGAGTTGATTATTTTAGAAAAGATGATTATGAAATTTTTTTTCCTGAAGACTATCCTCAAGATAACCAATGGGTTGAGGAAATTACCCAGGAAAGGGCGGTTATGGCACAGCCTGTTAAGAGGAAAGCAGAAGAGAAAACACTAGGAAATTATGAGATTAAGGAGGAACACGTCTTG…	MKSASFTFFAYLGCILVAALENAMISDINEQEHQVIELFKNERPLRLRKIRGSKDTWNRRFNKDSNMDYFENYPGVDYFRKDDYEIFFPEDYPQDNQWVEEITQERAVMAQPVKRKAEEKTLGNYEIKEEHVLGLIVKSDYTDDAKCKEKLREYCTELKKIDDKLENVDPKVKGFCENGKQEEKCKGLKQKVEKELNELKAKLDELLKKSIDNKNCRKYEDICIFLEDVDQKNVKDKCSELRDKCYKKKRQEVAEEILFRAINGTVDDENICKQNIQLVCLRLSRFSNELMLLCLNLDYTCKNLKKRQEDICNLLNTELNDNQLQGKCYERLENCYFYEQSCKNTKCDQVKNQCKGKDVTYKAPGSDFTPVRQDPSLSEKIGLKDLYKKLETKGIIIDK…
PNEG_01104	1193	supercont2.4g_Chr3_V4	544803	548636	ATGAAAAGTATATCTTTTGCGTTTTTTGCATATTTAGGTTGTATTTTGGTAGCCGCTCTAGAAAATGTAATGATATCGGACATAAATGAACAAGAACATCAAGTGGTAGAGTTATTTGAAAATGAAAGACCATTAAGATTGAGAAAGATAAGGGGTTCTAAAGGTACTTGGAATAGTAGATTCAATAAGGATTCTAATATGGATTACTTTGAAAATTATCCGGGAGTTGATTATTTTAGAAAAGATGATTATGAAACTTTTCTTCCTGAAGACTATCCTCAAGATAACCAATGGGTTGAGGAAATTACCCAGAAGAGGGCGGTTACGGTACAGCTGGTTAAGAGGCAAGCAGCAGGACAAGCAGTAGGAAATGATGAGATTAAGGAGGAACACATTTTG…	MKSISFAFFAYLGCILVAALENVMISDINEQEHQVVELFENERPLRLRKIRGSKGTWNSRFNKDSNMDYFENYPGVDYFRKDDYETFLPEDYPQDNQWVEEITQKRAVTVQLVKRQAAGQAVGNDEIKEEHILSLIVKSDYSNNDKCKEKLEEYCAELKKIDEKLENVDAKVKELCKDGKQGEKCKELKKKLETESGTFKTEVEEALNGLTDENYRKCEKKCLLLENLDKDFIEKCSQLKNKFYKKKRQEVAEEILSRALEVVGERGGVNDTNKCEERIKGICQRLSEYSDELMFSCLNPNETCKRLKDRLENVCHLIKKSLQNNELIEKCPEYLEKCHFYSKNCNETKCKEVKEHCKSKKITYKTQESDFNPIKAKASFLEKIGLEDLYKKMESKGII…
PNEG_00002	1075	supercont2.1g_Chr5_V4	4299	7772	ATGAAGAGTATATCTTTTACGTTTTTTATATATTTAAGTTGCATTTTGGTAGCCGCTCTAGAAAATGCAATATCGTACATAAATGAACAAGACTTTCAAGTGATAGAGTTATTTGAAAATGAAAAATTATTACTATTGGAAAAGATAAAAGGTTCTAAAGGCACTTGGAATCGTAGAATTAATAAGGATTCTAATATGAATTACTTTGAAACTCATCCGGGAGTTGATTATTTTAGAAAAGATGATTATGAAAATTTTTTTCCTGAAGGCTATCCTCAAGATAACCAATGGGTTGAGGAAATTTCCCAGAAAAGGGCGGTGATGGCACAGCTGGTTAAGAGGCAAGCAGCAGGACAAGCAGCAGGAAATGATGAGATTAAGGAGGAACAGGTTTTGGGT…	MKSISFTFFIYLSCILVAALENAISYINEQDFQVIELFENEKLLLLEKIKGSKGTWNRRINKDSNMNYFETHPGVDYFRKDDYENFFPEGYPQDNQWVEEISQKRAVMAQLVKRQAAGQAAGNDEIKEEQVLGLIVKKEYEDDANCKKKLEEYCAELKKIDGKLENVDAKVKGLCEDGKQGEKCKSLKERVKKELDSFKTEVEEALNNLTDGKCRKCEEKCVLLEEADPSNLIEKCVRLRDRCYGRRHQEVTKEIFFRALEGKVDDTNECKRKMKGICQRLSGYNDKLMFLCLNSDERCEQLKKSYGDICKPLGRELEDNELVEKCQEYLEKCYFYGSSCKDTKCDKVKNKCKGKGIEYEGPKLDFSPVEEKPGFLQKIEIENLYKRLEAKGIIDGESK…
PNEG_02240	1068	supercont2.9g_Chr12_V4	374806	378264	ATGAAAAGTACATCTTTTGCATTTTTTGCATATTTAGGCTGCATTTTGGTAGCCGCTCTAGAAAATGCAATGATATCGGACATAAATGAACAAGGACATCAAGTAATAGAGTTATTTGAAAATGAAAGACCATTAAGATTGAGAAAGATAAGAGGTTCTAAAGGTACTTGGAATAGTAGATTCAATAAGGATTCTAATATGGATTACTTTGAAAATTATCCGGGAGTTGATTATTTTAGAAAAGATGATTATGAATTTTTTTTTCCTAAAAATTATCCTCAAGATAACCAATGGGTTGAGGAAATTACCCAGAAAGGGGAGGTGACGACACAATTGGTTAAGAGGCAAGCATCAAAAGTAATAGAGGATGAAATTAAAGAGGAACATGTTTTGGTTTTA…	MKSTSFAFFAYLGCILVAALENAMISDINEQGHQVIELFENERPLRLRKIRGSKGTWNSRFNKDSNMDYFENYPGVDYFRKDDYEFFFPKNYPQDNQWVEEITQKGEVTTQLVKRQASKVIEDEIKEEHVLVLIVKSDYKDEAKCKKKLEEYCKRLLEIYQDLGNENDKVRKICEDGKQEKCKGLKQKVEKEINELKAKLDELLKKSIDNKNCRKYEDICIFLEDVDQKDVKDKCSELRDRCYKKMRQEVSKEIIFRAFGRKINSDTEIINIACSFFIEYVDELIFICINTSKIFIDFKKNSLDICKLLQTGFEDNELMEKCEEYLKKCYFYGSNCKNTKCDKIKDQCKEKGILYEPELDYDPVKSLSFSDKIELEDLYEEAEAKGIIFRKQEKVSFKD…
P. carinii: 3 members
T552_02876	1077	Supercont3.13_V3	154563	157836	ATGAACTTTTTTTATTTTTCTATATTTTTTGTTATTTTATCAGTTTTATCTAAAAACATTGATTTTACTAAGGATTTGGGTCTATTACAAGTGAAAAAATCACAAGAATATTTGGAATCAAATAAAGATCTTGAAAATCATTTTAATTGGATATATAAAGAAGATGTTATTTTATATATAATTTTAAAAGGAAAAGTTTTTAATAAGAATTTATGTAAAAAAACTTTAGAAAACAGATGTTTAAAACTATTACAAGTGATTCCTAGTCTAAAAGGTGTATGTAATGGGGATCTGCTTAAAAAATGTGAAGAACTTAGAAGTTTAAAGTCGATTATCGATCAATGTAGAGAATTTGAAAAAGAACTTGAACACTTTTCTTTGAAAAAAAATAATTGCAGT…	MNFFYFSIFFVILSVLSKNIDFTKDLGLLQVKKSQEYLESNKDLENHFNWIYKEDVILYIILKGKVFNKNLCKKTLENRCLKLLQVIPSLKGVCNGDLLKKCEELRSLKSIIDQCREFEKELEHFSLKKNNCSIYIEKCRILESICSKNLNGKCNELMERCYRKEYDEVADIALLRALPNFTIELCESSIQAKCIELGKENDHMVLKCLEWKSTCQRLVKVSENINEYLKKSIKSIIEDVFGKIYKNGVENIQELKERCSQFLPECYLYASDFVNYPQNISKNDDLFGLCYRLQEMCRGLGIIVKSYNSFNPIESSTSLSIKIDLYGLYKKASESGIIVNRRMSGVEGYHLLALLIRNNVNIENKCIEIIKNNCSSIGYFHDDLRKMCLYYKNNNGDLL…
T552_02429	872	Supercont3.11_V3	818	3564	ATGAGAAAAACTATATTTTCTGTTTTATTTATAGGCTTTTCATATGTTATTTCAAAAAATATTGCATCTGGATCATTAGATATTAGCTTTGATGCTGATGATGCTTTTCTTTATCTTTTGAAGGGAAATACGGCTAAAAATAACTGTGAAAAGGTATTGAAAGAATATTGTAGTTTATTGAAGAATTATGATGATAATTTCAATGAACTTTGTAATAATAATAATATTTGTGATAAGTTGGGAAATAATGATTATCTTAAAGAGAAGTGTAAAGTTTTAGAAAAACTGGAAACTGGCTTTTCAGATAACTGCGATAACTTACTAGCAAAATGCTTCTTTTTAGAAAGTTCATGTCCTAATGTTGCCTCACAATGTAGTACAATAAGAGATGTATGTTAT…	MRKTIFSVLFIGFSYVISKNIASGSLDISFDADDAFLYLLKGNTAKNNCEKVLKEYCSLLKNYDDNFNELCNNNNICDKLGNNDYLKEKCKVLEKLETGFSDNCDNLLAKCFFLESSCPNVASQCSTIRDVCYGRTYEEFADRLILRLVHNSFGDSFGCQSKIQEYCPSLASKTPELLLKCLNTKETCEKLTSFADNICISLKDAVTKVNGNHSLLNKTCSLLLEECHYYLLGCKPKHPELDSLCQNLKQSCGDVGIVFSLPSAFNPIEPSLSILTRLGADNLILRAEESGIEFIDNFSYHNIDFFLALLTEGIDGGTTEDKCKNALNQKCSSISHLSDHLTEFCKKKDDYNNKCKALEENLTKIIKQLKESYQENFKKKDQNNDGTNLAIPWTSLPAL…
T552_03738	788	Pc_SC26_MSR_MSG_MSG	2	2368	CCAACATTGTTAGAGGAGATTGGTCTGGAAGAAATTTATAAAAGAGAGAGAAATAACGGAATTATTGTCGGGAATCCAGGAGAAAAGAAGTTGGGAGATATACTATTATTATTGAGTAAAGAAGAAAAAAAAAGTAAATGCAATAAAGCGTTAGAAAAATGTAATGAATTAGGGTTTCTGACTGTTGAATTTAAAACTTTATGTCAAGATGGTGAAAAAGAAAATAAGTGCGAAAGCTTAATAAATGTTACTACTAGATGTTCAGATTTCAGAAAAAGGCTTTACATAAAGAATATATCTACATATGCTACTGAACAGGACGCAGAAACTATTTTATGGCATTCACTTCCGAGATCACTTACTAAGGAGGAATGTATAAAGTTTGAATCAGAATGTTTC…	PTLLEEIGLEEIYKRERNNGIIVGNPGEKKLGDILLLLSKEEKKSKCNKALEKCNELGFLTVEFKTLCQDGEKENKCESLINVTTRCSDFRKRLYIKNISTYATEQDAETILWHSLPRSLTKEECIKFESECFYLENICSNILKKTCKNLRVACYKKAQEDMLFELSKDLLHGILNSNSNHENLKECQKVVLENCRKLKESKEYISRCLKPKQLCLEFEEDILTLSEGLKQILEMKRDSFTKKECVELKRSCEDLEKDSNVNYQNCIKLNLRCKYLEVAEEFKNIFLKEEKDILGNQENCEKALKEKCDGIFKKKVNPFSISCVLQKETCQTIVKETENQCRILKENIEKQKILDKENGKENETSLEEICLLWSPYCNQLMENCPRLLKEESNGTGGVC…
P. jirovecii: 33 members
T551_00327	1023	supercont_2.2_PjV2	18925	22089	ATGTTTATTGTGATTATTAATATTTTAAATGTTTTTTCGAAAGATATTGAAATTTTTTATAAAAACTCAATTTTAGGATCATTGAGTAAAGAATATTTATATGTTTTGATCTTAGAAAGAAATATAGAAAAAGAATGTGAAGCACGTATAAAAAGATTTTGTAATAGTTCGACCATTCTTGCTTTAAACGTAGAAAAAGCAAATTTATTGCTGAAAGAAATATGTAGTAGCAAGAAAATTAATGAAGATTGCGAAGAACTGAAAATCAAGATTAAAAAAAAATGTGATGATTTCGAGAAAGATATTGCTTTACTTAAAATTTCAGACATTTCAGCCCATAATTGCAGCAACTATGAACATCATTGTATAATATTAGATGGGGTATGCAGCAGTTCTTCT…	MFIVIINILNVFSKDIEIFYKNSILGSLSKEYLYVLILERNIEKECEARIKRFCNSSTILALNVEKANLLLKEICSSKKINEDCEELKIKIKKKCDDFEKDIALLKISDISAHNCSNYEHHCIILDGVCSSSSITFQCITLISKCYQNKRYELAKDLLLRGLEGHLSDFVSCLPRLIEVCDELKVESDELMQKCFFSEPTCNELLQLAYEKCSELENISKILFNVHQITIDMCRKVLNQCYFYGSNCHHEVTMYCDEFKLECENKGFKYIQPTSPFNPLTQKTEFIKKVNLFQAYKEIEVDGIVIWKTEKKDLNDILALLFHAVPDSMFEETCKHELKYKCYYIKYISPLLEKICLDGRSFVKVCKELGARLKIRILNLETKLRNLKFLNKNFDLISWK…
T551_00909	1054	supercont_2.3_PjV2	601052	604329	ATGAAAGCATTCGTATTAGCCAGTTTTCTTGGTATAGCGTATGCTTTCTCGAAAAACATTGAATTCATTCATAAAAGATCTGCATCAGATCCATCACAAGATCCGTCACAAGATCCGTCACAAGATCCATCATTAAACTTATTACTTGATTCATCATTAGATTCATTAAGCGAAGAAAAAGTTTTATCTTTGATTCTAGGAAAAAACCCAGAGACTCAATGTGAGGGAGAATTAGAAAAATATTGCAGCAATTTGAAAGGTCTGGCCTTGGAGCCAAAGAATGTACATCCTGTGTTAGAAGGGCTTTGTGAAAATGCAAAGCAGAAATGCAGTAATTTTAAAATTCAAATTACTACTCTCATAGATAGTACCAAAGATTTTCTTCTAGGTATTGCTACA…	MKAFVLASFLGIAYAFSKNIEFIHKRSASDPSQDPSQDPSQDPSLNLLLDSSLDSLSEEKVLSLILGKNPETQCEGELEKYCSNLKGLALEPKNVHPVLEGLCENAKQKCSNFKIQITTLIDSTKDFLLGIATNISNGMLLEKSHCNYAHVQCMIFRKISGFSSICDEIAEQCSRIIGENLAYEILLRALNGNLETKTTCETKIKESCSKLNKDYYLMLHCYKYDHTCTVLLNKTKNNCDVLKNFKNILKNANALKNHCYPLLRKCYFHSLDCGNGEVQDCVELKKDCERKNITYPPPPPHSLPFNPLSFPPTLQEKINLQEFHTEALTLGVFLGKSLSAKFSHFLLFSSYYTGDNSSKLRNTQSCTKSLEKCPSFKYLTKELADACNRTDPNKVCEEL…
T551_01431	1028	supercont_2.6_PjV2	12237	15418	ATGAAAGCACTTACTATATCATGTTTTTTTACAATAGCGTACGCTTTCTCAAATATTGAACTTATTCATAGAAGATCTGTTTTACTAAACTCATTAAATATATCATTAAATTCAATAAGTGAAGAAAGAATTTTTATTTTAATCTTGAAAAAAAGTACAACGACTGATCAATGTCAAGTAAAACTAAAAGAATATTGTGAAAATTTAAAAAATATGAACCTAGAACCAGAAGATTTGCATTATGTATTAAAAGAACTATGTAAAGAAATGAATATACAAAAAAAGTGCAATGATTTAAAAACTATGATTAAAGAAACATGTACTACACATCAAACAATTTTAGAAGACATATTACAAGAATTATTTTTTACGAATGAAGATTGCTTATTAGAAGATGAT…	MKALTISCFFTIAYAFSNIELIHRRSVLLNSLNISLNSISEERIFILILKKSTTTDQCQVKLKEYCENLKNMNLEPEDLHYVLKELCKEMNIQKKCNDLKTMIKETCTTHQTILEDILQELFFTNEDCLLEDDCMFLEGVCSLEFRKKCSELREKCRIKKQNNIKTEILLRALRKNLKSKEACEKVINEKCFLLMRESDELMSFCLTELDKCGKLVDAMKKQCSRLNRDIESLIYDFDIYKTQCDLLLERCYFYILNCDIIQNNCKKLKEKCGKIEYISLDLTFDPLGKNLALIEKLGNLELFGGEFKRPEIKDTVDLLIMLTNDDITKCKDRVEGCYKFCSFLPQLKDLYNNITKKMSKEEMCTSLKDKLRTKCKAFKLKLTSMSLSNTSKDDEEVEL…
T551_01656	1045	supercont_2.6_PjV2	491123	494356	ATGAAAGCGTTTATACTAGCTGTTTTTTTTGGAATAATACGTGCTTTCTCAGAAAATATTGAATTTATTCATAAAAAGTCTGTTTCATTAAATTCATTACAAAATACATCATTTAATCCAATAGTTGAAGAAAGAATTTTCGCTTTAATTTTAAAAGAAAACGCAACAAATAATCAATGTAAAATAAAACTAAAAAAATATTGCGAAAATTTTAAAAATACAAATAAAGCACTAAGTGGTGTTTTTCTGGAATTAAGTGAACTATGTGAAGACACTAAATTAGATGGAAAATGTACTTATTTGAAAGAACGACTTGCAAAACAATATGAAGCACTTAAAATGAATTTAAAAGATATAGAAACTGAATCATCACTAAACAGCCTAAAATGTATTATGCAA…	MKAFILAVFFGIIRAFSENIEFIHKKSVSLNSLQNTSFNPIVEERIFALILKENATNNQCKIKLKKYCENFKNTNKALSGVFLELSELCEDTKLDGKCTYLKERLAKQYEALKMNLKDIETESSLNSLKCIMQSKCMFLEGVYPNELKKKCNYLRVLCKEEKQDSLTTEFLLRVFTNNLKTEGDCEKIIDKKCLIFMEESDKLMKFCLTPSNRCKDLIKLMEKKCNNLELEAQIFIENTKISKEKCNSLFEECYFHKSNCNNTLNNKCKEIEKKCENEVEYKHFSLPFNPIGKEIVLIEKVGKEKLFKDEIGKPGIKDTIDLLVLLSNNYLYGCKTNIESCHKFCSLLPQLEDLYDSTKEKMDKSKEEICNTLEEKLKPKCRFFKSKLYNLSLSNTKED…
T551_01659	1049	supercont_2.6_PjV2	503015	506268	ATGAAAACATTTGCGTTAGCCAGTTTTCTTGGTATAGCGTATGCTTTCTCAAAAAACATTGAATTCATTCATAAAAGATCTGCATCAGATCCATCACAAGATCCATCACAAAATCCATTAGACTTACCATCCGATTTATCATTAGATTCATTAAGCGAAGAAAAAGTTTTATCTTTGATTCTAGGAAAAAACGCAGAAATTCAATGTGAAAAAAAACTAAAAGAATACTGCAGCGATTTGGAAGGTCTGGCCTTGGAGCCAAAGAACGTGCATCCTACATTAGAAGGATTTTGTAAAAATGTAAAACAGGAATGCAAAAATCTTGAAACTCAAATTGATACTCTCTCGAGTAATGCCAAGGATTATCTTGAAGATATTATTACGAGTAGTTCAGGTAAT…	MKTFALASFLGIAYAFSKNIEFIHKRSASDPSQDPSQNPLDLPSDLSLDSLSEEKVLSLILGKNAEIQCEKKLKEYCSDLEGLALEPKNVHPTLEGFCKNVKQECKNLETQIDTLSSNAKDYLEDIITSSSGNMVLGKTRCNYAHIQCVIFREFFNFSSICDEIAEQCYRQINEDLAYEVLLRALPRDSKNQVTCEEKIKESCFKLNRESYHLLWFCFLLEKTCEILVNKIRDNCGAIEDLKNTLKKTNTLKNDCYPLLRKCYFHSSNCENEKVQSCVEFKKRCKEKNITYPPPLPPHTHSLSFNPLDFPPTLQEKIDLQQLHTEALTFGIFLGRSLSTKFSHFLLFSNYYTGDNASKLDNTQSCTKSLENCVSFKYLTEELANICSATNKNETCKELN…
T551_01753	1028	supercont_2.7_PjV2	228551	231682	ATGGATATATTTATACTATTTATATTTTTTTCAATAAGATGTGTTTTTTCAAATGATATAGATTTTATTGATGAAAGATTTAATAAATTAAAAAATAAGAGAAATCTAAATTATGGAGTAGGTAAACCACAGGTTACAATGGGACGAGCTGTAACTCCAATAAAAATTCAAGATATTATAGATAGTGATTATTTTCTTTACCCTTTTATTTTGAAAGAAAACATAAAAAGTACTGAAAACTGTATAAAAGAACTCAAGGAACGTTGTCGTGAATTGAAAAACGTTTTTCCAAAGTTAAATTTAGTATGTACAGGTGATATAAGTCAAAAATGTATAGATCTGCAAAAAGATAAAGAAATAAAATCTATATGTAGTGAAATTGAATTAGCCATTAAGGAT…	MDIFILFIFFSIRCVFSNDIDFIDERFNKLKNKRNLNYGVGKPQVTMGRAVTPIKIQDIIDSDYFLYPFILKENIKSTENCIKELKERCRELKNVFPKLNLVCTGDISQKCIDLQKDKEIKSICSEIELAIKDENLQMNEKCDLVVTKCILLEGACSNDFNKLCNGLINTCYKRERDIIAITVLERALRGNLFNLDACLENIKNYCIVLSKESDELMSKCLIWTVTCEKLVENAQGKHTSLKSEIEGVIKKNLLSKRNTYSNNMLKDKCLWLLPECAFYVPNYKISTENTVKGNEMKNLCNELQERCKSVNVTYSSPLDYFNPMEKELPLANVLDIPQLYDQAESVGVVVSKQSSDFTFQGILAFLVNSNSDLINKCLNVLTNNCSSIEYLDSDYKRRC…
T551_01854	1011	supercont_2.7_PjV2	439467	442609	ATGAAAAGATTTACGCTATTTTGTTTTCTTAGAATAGCATATACTTTTTCAAAAAATAATGAACCGACCTTATTAGATACATCGTTAGACTCATTAGATTTAATAGGTAAAGATAAGGTTTTAACGCTACTTCTAGGAAAAGAGGCAATAAGCGATCAATGTGTACCAAAGCTACAAGAATACTGCAAAAATTTGAAAAATATGGCTTTAGAACCGAAGAATGTGCATCCAGCATTAGGGGGGCTTTGCGGTAATGAAGATGAGGAATGTAATAATTATAAAAATAGAATTAATACTATTTTAACTGGTATCAAAGAATCTCTTATGCGTATTTACGAAAAGCTCAATACTGACGGATCTACTTTGGATCAAAATGAATGTAATTACTCTTATTTTCGA…	MKRFTLFCFLRIAYTFSKNNEPTLLDTSLDSLDLIGKDKVLTLLLGKEAISDQCVPKLQEYCKNLKNMALEPKNVHPALGGLCGNEDEECNNYKNRINTILTGIKESLMRIYEKLNTDGSTLDQNECNYSYFRCFFFWHFPDFLTICNLIIEKCYEKMSQHLAYKVLFKSLTGNLKNQTTCEINLKEPCSKFSTESYYLAWYCFWKRTTCMTLIKKAQDNCKALNNSIENALKDHTLEKQCHSLLQRCYIHFPDCEETLNCENFKKRCEEKGITYSPFHDGLFFDPIGLPPTLEKRIGFQQIFAKAAATGILVSKPTITKSYRFLLLSLHNKQISAVAGCVYYLNRCAFKQLSEELANMCNATNIVEICVELSKQVPEECNSLELALKNKGLFNMSATD…
T551_01856	1050	supercont_2.7_PjV2	447955	451200	ATGAAAGCATTCGTATTAGCCAATTTTCTTGGTATAGCGTATGCTTTCTCAAAAAACATTGAATTCGTTTATAAGAGATCTATGTCAGATCCATCTCAAGATCCATCATTAGATTTATCATTATATTTGTCATTGGATTCAATAGGTAAAGAAAATATTTTGGCTTTGATCCTAGGGGAAAAAGCAATAGATAATGAATGTAAAACAGAACTAAAAAAATACTGCAATAGTTTGAGAAATAGCGGCTTAATTCCAGAAAATACGCATCCAACATTAAAAGAACTTTGTGAAAATATAGAGCAGGAATGCACAAATCTCAATGATAAAATTAATACCACTTCGAATGATACCTGGAATTCTCTTTATGATATTGTTACAAGTATTTCAGATAAAAATTTT…	MKAFVLANFLGIAYAFSKNIEFVYKRSMSDPSQDPSLDLSLYLSLDSIGKENILALILGEKAIDNECKTELKKYCNSLRNSGLIPENTHPTLKELCENIEQECTNLNDKINTTSNDTWNSLYDIVTSISDKNFHLEKIHCNYAHVQCMIFRKFSGFSSICNEITEQCYHQINEDLAYEALLRTLPRDLESQAICEKKIKESCSKLNRESYYLLWSCFLLKETCGILLNKTKDNCEDLKNLKNTLKNVNTLGNDCYPLLRKCYFHSSNCDEEDKQKCAKLKSLCKEKNIIYSLPHHDLPFNPLNFPLTLQEKIDFQQLHTEALTFGIFLGKPLSTKFSHFLLFSKHYAGENVDNLDNAKLCTKSLKNCASFEYITEELANICKKTDQNKVCEELNNELEE…
T551_02054.2	906	supercont_2.9_PjV2	1	2919	ATGAAAGCATTCGTATTAGCCAATTTTCTTGGTATAGCGTATGCTTTCTCAAAAAATATTGAATTCGTGCACAAAAAATCTGCGTCAGATCCATCACATGATCCACCATTAAACTTATTACTTGATTCATCATTAGATTCATTAGGCCAAGAAAAGATTCTGGCTTTAATTCTAAGAAAAGACGCAATAGATGCTCAATGTGAGAAGAAACTAGAAGAATACTGCAAGAATTTAGAAAATATTAATTTAGTTCCAGAGAATGTACATCCAACATTAAAAGGACTTTGTGAAAATGCAGAGAAGAAATGCAAAAATCTTAAAACTCAAATTAGTACTACCTCAAATAATGCCAAGGGTTATCTTGAAGATATTATTGTAAATATTTCAAATGGGATGCTT…	﻿MKAFVLANFLGIAYAFSKNIEFVHKKSASDPSHDPPLNLLLDSSLDSLGQEKILALILRKDAIDAQCEKKLEEYCKNLENINLVPENVHPTLKGLCENAEKKCKNLKTQISTTSNNAKGYLEDIIVNISNGMLLGKTHCNYAHIQCVIFREFSSFSSICDEITEQCYRQINEDLVYEALLRALPRDLKSQAACEEKIKESCFKLNRESYYVLWSCFQEEYTCENLLKKKNDCKSLEKDIKNTLQGVYKLEVCYTLLEKCYFYLPNCKNEEIQSCVNLKKYCEEKNIIYPPLHSLSFNPLEFPPTLQEEIGFYRLRDEAAAHGVLIVNPISTGFDRFILLAYHIKNTAGNRTERCIKYLENCAFKYLTKELADLCNATNHTEICEKIDKEVQGECNSLQ…
T551_02056	1045	supercont_2.9_PjV2	8892	12126	ATGAAAACATTTTTGGTAGCTACTTTTTTTGGGATAACACATGCTTTTTCAAAAAACACTGAATTTACTTATAAAAGATCTTCATTAGATTCACTATTAGATTCATTAAATTCATCATTAGATTCATTAAGCAAAGAAAAAATTTTGGTTTTAATTCTAGAACAGAGCGCAATAAATGATCAATGTGAAATAAAATTAAAAGAATACTGTAATGATTTGAAAAGTATAAATATAAAGCCAAAGGATTTGTATCCTATATTAGAAGAGCTATGTGAAGAAAGGAAAGGAAAACAAAAATGCACTGATCTTAAAGACAAAATTACTACCATTTCTAACAAAGTCAAAGATTCTCTTGATAATATTAACAATAATATCGAAAATTTAAAATTTTATTTGGAA…	MKTFLVATFFGITHAFSKNTEFTYKRSSLDSLLDSLNSSLDSLSKEKILVLILEQSAINDQCEIKLKEYCNDLKSINIKPKDLYPILEELCEERKGKQKCTDLKDKITTISNKVKDSLDNINNNIENLKFYLEKKHCNYVHFQCMFFRKFSGFSIVCDNILEQCYEKISKNLTYEVLLRALDGNLKDKTACETKIKDSCQKLNMENFYLIWFCFQKERTCNVLIENAKYNCESLKKNIKNTLENNYKLKEKCYFLLQECYFYSSNCEKEDKQECMKLKSFCEEKNIIYPHSHSFSFNPMISFTLQEKIGLQQLYSEALAFGVFLGKSLLTSLSRFLVFSNYYGKNNAEKLNNFQKCINSLKNCTFKYLTEDLKSICNTVSHDETCRKLNNELQEECRSL…
T551_02438	1072	supercont_2.11_PjV2	16436	19745	ATGAAAATTACTATGCTTATTGCATTTATTAACATAGCATATAGTTTTGAAAAAGATTCTTTTGATAAAAAATTAGTTTTAAATTCATTAAGTGATGATTATTTTTATGCTTTAATATTAAAAAACAAACTAAATGAATGTGAAAAACTTCTAAAAGAATTTTGTGCGAACTTAACTGGAATAGACTCAGATTTAAGAAAAAAAATTCCTATATTGGAAAATACATGTCAAAGTGGAAAAGAATCTAAAATATGTCAAGGCTTGGAAAATAGGATCAAAATTAAGTGCCAAGATTTAAAAACGAATATCAATCAATTGAAAAAAGTATCTAAAGATAATAATATTTGTGCTACATATCATCCTCAATGTTTATTTTTGGAAGCTTCATGTGGTGATTCC…	MKITMLIAFINIAYSFEKDSFDKKLVLNSLSDDYFYALILKNKLNECEKLLKEFCANLTGIDSDLRKKIPILENTCQSGKESKICQGLENRIKIKCQDLKTNINQLKKVSKDNNICATYHPQCLFLEASCGDSGLTFDCVNLLNTCYQNKRNEAATEVLLRAFKGKVNEYTSCWQDTYKVCRELSKESDELMQKCFYPQSICADLKHLSTSKCYYLGITLNKVYTTTGFTKNICSYLKQCYFYGPNCQYSIQSDCEKLKNDCKNQNITYILYDNFLDPTMPDIPIREKIDIDQFHSELLDAGILIGKPKEKHLYDILALLPHKIDENFLTTCTELLKKNCGFYYLRSDVNEACLLLTKHADRCQWFKEYLDKKVLNIKEKLKTYGLLDNTVIWDDLPSY…
T551_02612	1039	supercont_2.12_PjV2	7408	10624	ATGAAAGCGTTTGCATTAACCAGTTTTCTTGGCATAGCCTATGCTTTCTTAAAAAATATTGAATCTACTTATAAAGAATCTTTAAATCTATTACAAAATCCATCACAAAAACCATCACAGAATTCACCGCAAAATTCATTATTGCATGTAGCTGAAGAAAATATTTTTGCTTTAATTCTAAAAGATGCAGTAAATAATGGATGCCAAGAAAAGCTAAAAAAATACTGTGAAGATTTAAAAAAGGTGAGTCAAATGCTAAAAAGCTCCTTCAAAGCATTAGAAGAACTATGCCAAGAAACGGAACTAGATGAAAAGTGCAATGATTTAAAAAAAACTATTACAGAAAGATGTACTATACTTAAAAAAAGTTTACAAGGTATCCAAAATAAACCGTCTGTA…	MKAFALTSFLGIAYAFLKNIESTYKESLNLLQNPSQKPSQNSPQNSLLHVAEENIFALILKDAVNNGCQEKLKKYCEDLKKVSQMLKSSFKALEELCQETELDEKCNDLKKTITERCTILKKSLQGIQNKPSVSSSDCLYQKECMLIEEACPTEVKERCNYLRAFCREKRRDDLKTKFLLRALSGSLKTKEECEKIIDKKCLLFMGESDELMKFCLTPLNRCEDLIKLMEEKCSSLQLNVKEFPGNTKISKEKCNLLLEECYFHNSNCNNALNDKCREIERTCEKEVKYRHSSLPFNPIGKEIILIEKVGKEKLFKDEIGKPGIKDTIDLLVLLSNNYLDDCKTNIERCHKLCSLLPQLKDLYDGTKEKMNKSKKICNTLKEELKSKCKFFKSKLYDLS…
T551_02773	1072	supercont_2.12_PjV2	380968	384186	ATGACCGATATATGCAATGAAGGAAACAAATATATTGATTGTCAAAAAGTTTTAAAAAAAACTCAAAATAGCTTAAATTTAACACCAATAATAAACCAATTAATTAAAAGAGAAGTAGATATACAGAGAACAGAAGAAGAAACTGAAGAAGACCGTATTCTTTCTTTTATTTTAAGATTACATTCTAAAAATGCATCACAGTGCAAAAGCAGATTAAAAACCTATTGTGAATTTACAAAAAGAATAAACCTAGGTTTAAATAATGTAGATCCAAAAATAAAAAAAATTTGCAGCAGTAGTGACCAAGATGAAAGATGTAATAAACTAAGAAGATATATTGGAAGATTATCTCTTCAACTAAATAAAGATATTAATAAAGAATTAAAAGAAATACAAAAA…	MTDICNEGNKYIDCQKVLKKTQNSLNLTPIINQLIKREVDIQRTEEETEEDRILSFILRLHSKNASQCKSRLKTYCEFTKRINLGLNNVDPKIKKICSSSDQDERCNKLRRYIGRLSLQLNKDINKELKEIQKNNKSLTDDECTKYQIDCMLLEGTYPDLVSIICSTLIINCYEKKLKNLAKKILFRGLRGNLKNTNTCEQKIEMTCIKLSKERDELVEICLNQKEICQDLVKTAKKNCEDLEKKIEIANKNLNNEKCHSLFKECYFYEPNCENLNVHNCEELIKKCESKGITYLPFVRSFSPIEPQVTLGEEIGLDELYKSAEFEEIYTGKPEKKMPLYMLPLLIRSSKLDPDDYDEDEICENELKEKCNFLENLRSDMESLCKNDKKKSCEKISQLS…
T551_02777	1063	supercont_2.13_PjV2	4084	7275	ATGGCTAGTATGTGTAATAAAAAGAGTAAAACCGTTGATTACCAAAACATTTTACAAAAGATACCAAATGATACCCAGAATTTAATACTCAAAATAACGCGAGTTAAGAGACAGGCATTAATAACAGGAAAGCAGGAAAACAATTTTGATGAAGACCATCTTTTAGCTTTTATTTTAAGAATGGATTATAAAAATGAATCAAAATGCAAAGAAAATATACGAAAATATTGCAAATATTTACAAGATGCATATTTAAATTTAAATGATCTGGATTCAAAGTTAAATGAAATATGTCGTGATACAGAAGGTACAAAGTGCAAAGGCTTGGAAAGTAAAATTAAAGAAAAATGTCAAACACTTAAATTAGCGCTTAAAAATCTATTAAATAACTCAATGCCA…	MASMCNKKSKTVDYQNILQKIPNDTQNLILKITRVKRQALITGKQENNFDEDHLLAFILRMDYKNESKCKENIRKYCKYLQDAYLNLNDLDSKLNEICRDTEGTKCKGLESKIKEKCQTLKLALKNLLNNSMPYDRCEMYQPQCLFLETVCSNEITIPCNTLRNKCYQNRRDDLAKEVLLRALKENLQNIDESRKMLMEYCPFLSKENDELMKLCLNQKETTEELRKAAENNCKTLESINGLVLKNIDSTTCYSLLEKCYFYQPNCNGQVKVKCNEITKKCRDQKVAYTPPDYPFDPVTQDITIQKKTGLKELYKRAKFYGVYITKPGKKDIVDFLLLLIQNSNISDIDENKCISELKTKCDFLKNLRNDLKSLCDNNGDRENVCKTLVISQEKCSNLK…
T551_02948	640	supercont_2.13_PjV2	362002	364199	ATGAAAGCATTCATATTAGCCAGTTTTCTTGGTATAGCGTATGCTTTCTCAAAAAACATTGAATTCATTCATAAAAGATCTGCATCAGATCCATCACAAGATCCATCATTAGATTTATCATTAGATTTATCATTGGACTCAATAGGTGAAGAAAAAATTATGTCTTTAATTCTAGGGAAAAAAGCAATAGACAATAAATGTAAAACAGAACTAGAAAAATACTGCGGCAGTTTGGAAAATAGCGGCCTAGTTCCAGAGAATGTACATCCAGCATTAAAAGAATTTTGTGGAAATGTAGAGCAGAAATGCATTGATCTCAAAGATAAAATTAATACTACTTCGAATAATATCTGGGATTCTCTTTATAATATTGTTACAAGTATTTCAAATAAAAATTTT…	MKAFILASFLGIAYAFSKNIEFIHKRSASDPSQDPSLDLSLDLSLDSIGEEKIMSLILGKKAIDNKCKTELEKYCGSLENSGLVPENVHPALKEFCGNVEQKCIDLKDKINTTSNNIWDSLYNIVTSISNKNFHLEKAHCNYAHVQCMFFQEFSSFSSICDQIAEQCHHQINEDLAYEALLRTLPKNVESQVACEEKIKESCFKLNKESYYLLWSCFQKEYTCENLLIKKNNCKSLKKDIENTFQEFPPTLQEEIGFYRLHDEAAAHGVLIIKPISTGFNRFILLAYHIKNTARNRTKRCIKYLENCAFGYLTEELENLCNTTNHDEVCEKIDREVQEECDSFKLALQKKGLMGKNVKSQFYTLNKLSKIIYEESYTTLISKCAYIQSHCGVDFTDACG…
T551_02949	831	supercont_2.14_PjV2	1	2588	ATGAAAGTATTTATGTTAATTGTTTCTCTTGGTATATCATATGTTTTTTCAGAAAATATTGAATTTATATATAAAAAATCTATTTTATCAGATTTAATAAGTGAAGAAAAATTTTTTGCTTTGATTTTAAAAGAAAATGCATTAAACGATCAATGTCAAATAAAACTAAAGGAATATTGTAAAAATTTGGAAGACATGAATTTGAACCCGAAAAATCTACATTATTTATTGAAAAAACCATGTGAAGAGATGAAAATAAAAGAAACGTGCGATAATTTAAAAAGCAAGATTAAACAGACATGTACAACATATGAGAAAGTTTTTGAAAGTATAATAAAAGAATCATTTTTAAGGCAACAAAGTTGTCTATTAGAAGATAACTGTATGTTTTTAGAAGGG…	MKVFMLIVSLGISYVFSENIEFIYKKSILSDLISEEKFFALILKENALNDQCQIKLKEYCKNLEDMNLNPKNLHYLLKKPCEEMKIKETCDNLKSKIKQTCTTYEKVFESIIKESFLRQQSCLLEDNCMFLEGACPMEFRQKCNKLRERCRKKKQNEITEKILLRILSKNLKNKETCEKVINEKCLLLVEESNELMEFCLNSSDRCQKLINMMNTQCSNLESDISFLFTHNDTLKTQCSSLLEKCYFYEANCDDNIQTNCEKLKKKCEKQTKYTLLNLTFNPIKNIALMEKIGKEELFGDEIRKPKIKDTIDLLILITNSSLKECKTRLNKCYEFCNLLPQLKYLYDNITKEMSKNKEEICTTLKSKLKLRCNAFKLKLADLSLSNTTKDYEEAALLGW…
T551_03106	1052	supercont_2.14_PjV2	347013	350268	ATGAAAGCATTTGTATTAGCCAACTTTCTTGGCATGACATATGCTTTTTCAGAAAACATTGAGTCTATTTATAAAGAGTTTTTAAATCTATTACAAAATCCACCACAAAATCTATTACAAAATCCATCGCAAAATCCATTATCGTATATAACTAAAGAAAATATTTTTGCTTTAATTCTAAAAGATACAACGAATAATCAATGTCAAATAAAACTAAAAAAATACTGTAAAGATTTAGAAGAAAAGGCTCAAATGTTAGAAAGCTCCTTCAATGTATTAAAAGAACTATGCCAAGAAACGGAACTAAATAAAAAGTGTAATGATTTAGAAGAAAATATTATGGAAAGATGTACTGCACTTGAACGAAGTTTGAAAGATATTCTGACTAAGCCGTCTAAA…	MKAFVLANFLGMTYAFSENIESIYKEFLNLLQNPPQNLLQNPSQNPLSYITKENIFALILKDTTNNQCQIKLKKYCKDLEEKAQMLESSFNVLKELCQETELNKKCNDLEENIMERCTALERSLKDILTKPSKTVLYCLYQNECMFVQEACSMEVKEKCNYLRIFCRGERRDDLKTKFLLRALSGNLKTKEDCEKIIDKKCLAFMEESDELMNFCLIPFNKCDELIKLMKRECSSLQFSLKKLLGNTKISKEECNLLLEECYFHNSNCNNTLNDECREIEKKCENEVKYKHFPLPFNPIGKEIVLIEKIGKEKLFKDEIGKPGIKDTIDLLILLSNGYLSVCETYIEECRKLCSLLPQLEDLYNNTKRKMNKSKEICTTLEKKLKPKCKFFKSKLYDLS…
T551_03254	872	supercont_2.15_PjV2	297826	300485	ATGAAAGTAGTGTTTTTTTTCTTTTTTGGAATAGCATATATTTTTTCTAAAGAAATTCTTGAAAATTCAAATTTATTAAAATCAGAAATAAATAAAAGTCCTCAGACAAATAACATACATTCAAAATTATTTGAAAGAATATCTAGAAGTTTTTTATCAAAAATAACATTAACCACTAATGATAAATATATATATATATTAGCTTTAATCTTAGAAAAAAATCATAGTAATTCAGAATCTTGTAGGAGGATACTTGAAGAAAAATGCAAAGAGTTAAACAATTCTATTTCTGAACTAAATAATATTTGCAATGATATAAATTCATTATGTCAATCGAAGGCTTATAGCCTTATTCTTTCTGAAGTTCAGAAACTGAGTAACAGAATTATTTCATTTTTA…	MKVVFFFFFGIAYIFSKEILENSNLLKSEINKSPQTNNIHSKLFERISRSFLSKITLTTNDKYIYILALILEKNHSNSESCRRILEEKCKELNNSISELNNICNDINSLCQSKAYSLILSEVQKLSNRIISFLRKDLPNEECTKLETECFFLENVSLDSIFKLCNEIRQFCYMIGRQNVADYILLKALYGFLDTYDSCKSKIEEICLLLSVESDELLYKCLLKETTCMDLVNINKNKCIPLKRKIETTNDRKTLKADCLQLFYECGMHSPNCKDVGPTVNSQELYLENKESCSSLSITDIPNHNRFPLTEQGVFFKETLGLSNIYAYARLYGINISKRTTALNISYFLQLLSQDFLSQDPLPGNLEDSYALKTKCEKILRNNCSSFTYLFYEFNLECQK…
T551_03255	1112	supercont_2.15_PjV2	307912	311393	ATGAAAGTCTTTGCATTTTGCATCTTTAGCATAACATACGTCCTTTCGAAAAACATGAATACAGAATTTACTAGTGAAAAAATTTCAGATTTATTAAAAGAAATAAGTGAAACAGAGTTTTATTCATCTTTTATCAAAGAAGTTTATTATGTATACAATAATTTGAATAGTTTGAGTCATAAATTAACTAGTATTTGTGATGAAGAGAGTAAAATTGATTGTCAGAAGATTTTAGAAAAAATTCAAAGGGATTCCCAAAATTTAGTATTAACAGCAACACATATGATTAAAAGAGATCCATTGGAAATGGCAGTGCCTGATGAAGAACATCTTTATGCTTTAATCTTAAAAGAAAGTGTCAACGATGAAAAAGAATGCGAAAAAAAGCTCGAAGCGTAT…	MKVFAFCIFSITYVLSKNMNTEFTSEKISDLLKEISETEFYSSFIKEVYYVYNNLNSLSHKLTSICDEESKIDCQKILEKIQRDSQNLVLTATHMIKRDPLEMAVPDEEHLYALILKESVNDEKECEKKLEAYCNNLQEMDPSLNNVDLKLKKICNDNGKDKKCKELKKSLDKKAKMLKKNIKVSSKPITYYKCNKYHRQCLFLEDAFSHRLNITCTDLRNNCYQKKRDDFARKILLKTLMGSFGNNNESEEKLKKSCSILSEETDELMHFCLNQKETNKKLIEIVKDDCENLKKINETILKNLDITTCYLLCNQCYLHQSNCVAKEVKEKCDQVKKKCEERGFECKLSDYSFDPISSRPTLQKIIGLEESYELAEYNGVLIGKPHIKELLYLFLLLVV…
T551_03401	1068	supercont_2.16_PjV2	295010	298310	ATGAAAGCATTTGCATTAGCCAGCTTTCTTGGTATAGTGTATGCTTTCTCAAGAAACATTGAATTTATTCATAAGAGATCTGACTCAGATCCATCACAAAATCCATCACAAAATCCATCACAAAATCTATCACAGAATTCATTAGACTTATCATTCGATTTATCATTAAATTCATTAAGTGAAGAAAAAATTATAACTTTAATTCTAGGAAAAGACGCAATAGAGTCTCAATGTGAAGAAAAACTACAAAAGTACTGCAACAATTTAAAAAGTATGACCTTGGAGCCAAAGAACGTGCATCCTACATTAGAAGGACTTTGTAAAAATGCAAAACAGAAATGCAAAAATCTTAAAACTCAAATTGATACTTTCATATATAATACCGAAAATTCTCTTCTA…	MKAFALASFLGIVYAFSRNIEFIHKRSDSDPSQNPSQNPSQNLSQNSLDLSFDLSLNSLSEEKIITLILGKDAIESQCEEKLQKYCNNLKSMTLEPKNVHPTLEGLCKNAKQKCKNLKTQIDTFIYNTENSLLYIYAELVDGNTDLYQTYCNYAHSQSIFFQDFPSFLATCNGIADQCYRRRSKEIAYEILIRAFGRNLKGRNTCEIMIKELCLKLSTESYYLLSHCFLQEQTCEILVTRAANDCQTLKNFQSIYGATSIEKTCYSLFEKCYLLSSICEEGIQRCKNIKEQCKQKNIEYPLFPFFPHRFSFNPIEFSLTLQEKIGLEQLYVDALNYGIFLKKSLLTDLSRFLVFTNYYDGYLESIRYNNTQRCVAYLRECSSFGYLTKELTALCSTKNK…
T551_03404	733	supercont_2.17_PjV2	12253	14549	ATGAAAGTGTTTATTTTAACATTTTTTCTTGGAATAGTACATGCATCATCAAAAAACATTGAATTTATTCATAAAAAATCTACATTAGATCAGTTATTAGATAGGTCATTATATTCAATAACTAAAGAAAGGATTTTTGCTTTAATTCTAAAAGAAAATGCAATTAATAATCATTGTCATGAAAAGCTAAAAGAATATTGTGAAGATTTGGAAAAAATAGGTCTAAATTTAAACAATTATCATTTTAAATTGAACGAGTTATGTGAAAAATCGAAGATGAGTGAAAAATGTATTAATTTAGGAGAAAATATTAAGAAAAGTTGTGATATACTTAAACATGCTTTAACAGATGCTATAAAAAAACCATCAGCAACAAATGAAGATTGTGAAATGGAAACT…	MKVFILTFFLGIVHASSKNIEFIHKKSTLDQLLDRSLYSITKERIFALILKENAINNHCHEKLKEYCEDLEKIGLNLNNYHFKLNELCEKSKMSEKCINLGENIKKSCDILKHALTDAIKKPSATNEDCEMETECMFWEGVSPEELTEKCNNLRIICRKRKRHNLTKKFLLRVFNENIKTVETCKQVINEKCHVFMKESDELMQFCLSPLNRCRDLIHFMKDEYTELKINIEQFFKNPKISEEKCNFLLDECYFYGSNYNNNLQDICKELEKKCKKKVKYIPPSSTFNPIGKDFTLMEKVKKKKLFRDEIGKPRMKDMIDLLVLMVNNDLEDCKTYVERCYEFCSSLPQLKNLYDNTKKKISENKEEICTNLKDTLKPRCKALKLELYSLSLSDTTDDN…
T551_03515	735	supercont_2.18_PjV2	17	2318	ATGAAACCATTCGTATTAGCCAGTTTTCTTAGCATAGCACATGCTTCCTCAAAAAACATTGAATCTATTTATAAAGAATCTTTAAATCTATTGCAAAATCCATCACAAAATCCACCGCAGAATCCATCTCAAAATCCATTATTGTATATAACTGAAGGAAATATTTTTGCTTTAATTCTAAAAAATGCAATGAATACTGAATGTAAAGCAAGGCTAAGAAAATACTGTGAAAATTTAAGAAATATGACTCAAATGCTAAAAAGCTCCTTCAAAGCATTAGAAGAACTATGCCAAGAAACGAAACTAGATGAAAAGTGCAATGATTTAAAAGAAAATATTATGAGAAGATGTGCTGCACTTGAACGAAGTTTGCAAGATATCCAGACTAAACCATCTCCA…	MKPFVLASFLSIAHASSKNIESIYKESLNLLQNPSQNPPQNPSQNPLLYITEGNIFALILKNAMNTECKARLRKYCENLRNMTQMLKSSFKALEELCQETKLDEKCNDLKENIMRRCAALERSLQDIQTKPSPSTFECLYQNECMRIEEACSIKVNEKCNYLRAFCREKRRDDLKTEFLLRALSGNLKTQEECEKIIDKKCLAFMGESDELMKFCLIPLNRCNELVKLMETKCNSLEFEAKLFIEKTKISKEECISLFEKCYFHKSNCNNTFHDKCGKIKKKCENEVEYKHFSLPFNPIGKEIILIEKIGKEELFKGEIGKPRIKDTIDLLILLSNNYLDHCRTNIERCHKLCSLLPQLEDLYDDTKEKMNKSKEICNTLKEKLRSKCKLFKSKLYDLL…
T551_03644	768	supercont_2.19_PjV2	70664	73064	ATGAAAGCATTTGCATTAGTCAACTTTTTTGGCATAGCATATGCTTTCTCGAAAAACATTGAATCTACTTATAAAGAATCTTTAAATCTATTACAAAATTCGTCACAAAACCCATCACAAAATCCATTATTCCGTATAACTGAAGAAAATATTTTTGCTTTAATTCTAAAAGATGCAATGAATACTGAATGTGAAGCAAGGCTAAGAAAATACTGTGAAAATTTAAGAAATATGACTCAAATGCTAGAAAGCTCCTTCGGTGTATTAAAAGAACTATGCGAAGAAAAAAAACTAGATGAAAAGTGCGATAGTTTAAAAAAAACTATTACAAGAAAATGTACTATACTTAAACAAAGCTTAAAAAGTATCCGAAGTAAACCGTCCATAAGTTCTTATTGT…	MKAFALVNFFGIAYAFSKNIESTYKESLNLLQNSSQNPSQNPLFRITEENIFALILKDAMNTECEARLRKYCENLRNMTQMLESSFGVLKELCEEKKLDEKCDSLKKTITRKCTILKQSLKSIRSKPSISSYCLYEKECMRIEEACPIEVNEECNYLRTSCREKRRDDLKTEFLLRALSGNLKTEEECEKIIDKKCLAFMGESDELMEFCLIPFNRCKDLIRLIREKCSDLEFKTKIFIENNKISKEECTSLFEECNFHESDCDGIQNMCKEIKKRCEKELKYKHSSLPFNPIGKEIILIEKVGKEKLFKDEVGKPGIKDTIDLLVLLSNNYLNSCETNIKSCHKLCSFLPQLEDLYNGTKEKMNKSKEICNTLEEELKSKCRFFKSKLYDSSLSDTNE…
T551_03680	1018	Pj_MSG_RU304_PjV2	1745	5000	ATGAAAGCATTCGTATTAGCCAGTTTTCTTGGTATAGCGTATGCTTTCTCAAAAAACATTGAATTCATTCATAAAAGATCTGCATCAGATCCATCACAAGATCCATCACAAAATCCATTAGACTTACCATCCGATTTATCATTAGATTCATTAAGCGAAGAAAAAATTTTATCTTTGATTCTAGGAAAAAACCCAGAATTTCGATGTGAGGGAAAACTAAAAGAATACTGCAAGGATTTGAAAAACACTAGTTTAGTTCCAGAGGATGTACATCCTGCATTAAAAGGACTTTGTGAAAATGCAGAGAAGAAATGCAACGATCTTAAAACTCAAATTGATACTCTCTCGAGTAATGCCAAGGGTTATCTTCAAGATATTATTACGGGTAGTTCAGGTAAT…	MKAFVLASFLGIAYAFSKNIEFIHKRSASDPSQDPSQNPLDLPSDLSLDSLSEEKILSLILGKNPEFRCEGKLKEYCKDLKNTSLVPEDVHPALKGLCENAEKKCNDLKTQIDTLSSNAKGYLQDIITGSSGNMVLGKTRCNYAHIQCVIFREFYDFSSICDEITEQCYRQINEDLAYEALLRALPRDLKSQAACEEKIKESCFKLNRESYHLLWFCFLLKKTCGVLLNRTKDNCNALKDLNTLKNTSTLKNDCYPLLRKCYFHSSNCENGEVQNYFPPTLQEKIDLQQLHTEALTLGVFLGKSLSTKFSHFLLFSNYYTGDNASKLDNTQSCTKSLENCTSFDYLTQELKNICKKTNKNKTCEELNNELERECMSLKLVLNHKLSKASDTTKSKPYSW…
T551_03686	1048	Pj_MSG_RU267_PjV2	7683	10925	ATGAAAGTGTTTGCATTAGCCAGCTTTCTTGGAATAGCATATGCTTTCTCAAAAAACATTGAATTCATTCATAAAAAATCTACATCAAATCTATCACAAAATCCATCGCAAAATTTATTAGATTTGTCATTCGATTTATCATTAGATTCATTAGGCGAAGAAAAAATTTTAACTTTAATTCTAGGAAAAGACGCAATAAGTTCTCAATGCAAGAAAAAACTAGAAGAATACTGCAACAATTTGAAAAATAGCAACTTAGTTCCGAAAAATCTACATCCTGCATTAAAAGAACTTTGTGGAAATGCAGAGAAGAAATGCAATGATCTTAAAACTCAAATTAATATTCTCATGAATAATACCAATGAGTCTCTTCTAGATATTGCTTTAAATATTTCAACT…	MKVFALASFLGIAYAFSKNIEFIHKKSTSNLSQNPSQNLLDLSFDLSLDSLGEEKILTLILGKDAISSQCKKKLEEYCNNLKNSNLVPKNLHPALKELCGNAEKKCNDLKTQINILMNNTNESLLDIALNISTEGFHLEKKYCNYAHVQCIFFREFPNFSTVCDTMAEQCYHQINEDFAYEVLLRALPRNLENQAACEEKIKEPCFKLNRESYYLLWSCFQKKYTCENLLKKKSNCKSLEKDIENTFQGAHKLENVCHSLLEKCYFHSRDCENGEMQNCMELKKRCEKENIKYPSPHNLPFNPLEFPPTLQEEIGFYRLYNEAASHGVLIVKSLSIGFSHFILLAYHITNPAQSRTKRCIKYLENCTFEYLTKELADLCNGTNRTEVCGKIDKEVQREC…
T551_03721	735	Pj_MSG_RU3153_PjV2	4334	6635	ATGAAAGCATTTGCATTAGTCAACTTTTTTGGCATAGCATATGCTTTCTCGAAAAACATTGAATCTACTTATAAAGAATCTTTAAATCTATTACAAAATTCGTCACAAAACCCATCACAAAATCCATTATTCCGTATAACTGAAGAAAATATTTTTGCTTTAATTCTAAAAGATGCAATGAATACTGAATGTGAAGCAAGGCTAAGAAAATACTGTGAAAATTTAAGAAATATGACTCAAATGCTAGAAAGCTCCTTCGGTGTATTAAAAGAACTATGCGAAGAAAAAAAACTAGATGAAAAGTGCGATAGTTTAAAAAAAACTATTACAAGAAAATGTACTATACTTAAACAAAGCTTAAAAAGTATCCGAAGTAAACCGTCCATAAGTTCTTATTGT…	MKAFALVNFFGIAYAFSKNIESTYKESLNLLQNSSQNPSQNPLFRITEENIFALILKDAMNTECEARLRKYCENLRNMTQMLESSFGVLKELCEEKKLDEKCDSLKKTITRKCTILKQSLKSIRSKPSISSYCLYEKECMRIEEACPIEVNEECNYLRTSCREKRRDDLKTEFLLRALSGNLKTEEECEKIIDKKCLAFMGESDELMEFCLIPFNRCKDLIRLIREKCSDLEFKTKIFIENNKISKEECTSLFEECNFHESDCDGIQNMCKEIKKRCEKELKYKHSSLPFNPIGKEIILIEKVGKEKLFKDEVGKPGIKDTIDLLVLLSNNYLNSCETNIKSCHKLCSFLPQLEDLYNGTKEKMNKSKEICNTLEEELKSKCRFFKSKLYDSSLSDTNE…
T551_03728	784	Pj_MSG_RU339_PjV2	3260	5708	ATGAAAGCATTTGCATTAGTCAACTTTTTTGGCATAGCATATGCTTTCTCGAAAAACATTGAATCTACTTATAAAGAATCTTTAAATCTATTACAAAATTCGTCACAAAACCCATCACAAAATCCATTATTCCGTATAACTGAAGAAAATATTTTTGCTTTAATTCTAAAAGATGCAATGAATACTGAATGTGAAGCAAGGCTAAGAAAATACTGTGAAAATTTAAGAAATATGACTCAAATGCTAGAAAGCTCCTTCGGTGTATTAAAAGAACTATGCGAAGAAAAAAAACTAGATGAAAAGTGCGATAGTTTAAAAAAAACTATTACAAGAAAATGTACTATACTTAAACAAAGCTTAAAAAGTATCCGAAGTAAACCGTCCATAAGTTCTTATTGT…	MKAFALVNFFGIAYAFSKNIESTYKESLNLLQNSSQNPSQNPLFRITEENIFALILKDAMNTECEARLRKYCENLRNMTQMLESSFGVLKELCEEKKLDEKCDSLKKTITRKCTILKQSLKSIRSKPSISSYCLYEKECMRIEEACPIEVNEECNYLRTSCREKRRDDLKTEFLLRALSGNLKTEEECEKIIDKKCLAFMGESDELMEFCLIPFNRCKDLIRLIREKCSDLEFKTKIFIENNKISKEECTSLFEECNFHESDCDGIQNMCKEIKKRCEKELKYKHSSLPFNPIGKEIILIEKVGKEKLFKDEVGKPGIKDTIDLLVLLSNNYLNSCETNIKSCHKLCSFLPQLEDLYNGTKEKMNKSKEICNTLEEELKSKCRFFKSKLYDSSLSDTNE…
T551_03734	954	Pj_MSG_RU3_PjV2	1475	4432	ATGAAAGCATTCGTATTAGCCAGCCTTCTTGGTATAGCGTATGCTTTCTCAAAAAATATTGAATTTGTTCATAAAAGATCTGCGTCAGATCCATCACAAGATCCATCATTAAACTTATTACTTGATTCATCATTAGATTCATTAGGCGAAGAAAAAGTTTTATCTTTGATTCTAGGGAAAAACGCAATAGATACTCAATGTGGAGAAAGACTAGAAGAATATTGCAATAATTTGAAAAATACTGGTTTAGTTCCAGAGAATGTGCATCCTGCATTAAATGGACTTTGTAAAAATGCAGAGCAGAAATGCACAGGTCTCAAAGATAAAATTAATACTACCTCGAATAATATCTGGAAATTTCTTTTTGATATTACTATAAATACTTCAAGTGGAGAATTT…	MKAFVLASLLGIAYAFSKNIEFVHKRSASDPSQDPSLNLLLDSSLDSLGEEKVLSLILGKNAIDTQCGERLEEYCNNLKNTGLVPENVHPALNGLCKNAEQKCTGLKDKINTTSNNIWKFLFDITINTSSGEFHLKKIHCNYAHVQCMFFREFPKFSSICDEIVEQCYNQINEDLAHEVLLRILPRNLKSQVACEEEIKESCFKLNRESYHLLWSCFLLKKTCEILFNKAKDDCGALKDLENAFKNTDILKDDCYPLLRKCYFYPLNCNEDDRQGCVKLKNLCKKKNITYPPPPPPHSLSFNPLDFPPALQEKIGLQEFYTEALALGIFLEKSLSTKFSHFFLFSNYYTKDNLNNLNNTQSCTKSLGNCTSFEYLTKELKNMCNTTDKDKACEELNNEL…
T551_03736	802	Pj_MSG_RU33822_PjV2	1637	4137	ATGAAAGCATTTGCATTAGCCGGCTTTCTTGGCATAGCGTATGCTTTTTCAAAAAACATTGAATCTATTTATAAAGAATCTTTAAATCCATTACAAAATCCACCACAAAATCCACCACAAAATCCGTCACAAAATCCATTATTGTATATAACTGAAGGAAATATTTTTGCCTTAATTCTAAAAAATGCAATGAATACTGAATGTAAAGCAAGGCTAAGAAAATACTGTGAAAATTTAAGAAATATGACTCAAATTCTAGAAAGCTCCTTCCGTGTATTAAAAGAACTATGCGAAGAAAAAAAACTAGATGAAAAGTGCGATACTTTAAAAAAAACTATTACAGAAAAATGTACTATACTTAAACAAAGTTTAAAAAGTATCCGAAGTGAACCGTCCATA…	MKAFALAGFLGIAYAFSKNIESIYKESLNPLQNPPQNPPQNPSQNPLLYITEGNIFALILKNAMNTECKARLRKYCENLRNMTQILESSFRVLKELCEEKKLDEKCDTLKKTITEKCTILKQSLKSIRSEPSISSYCLYEKECMRIEEACPIEVNEECNYLRTSCRRERRDNLKTEFLLRVLSGNLKTQEECEKIIDKKCLAFMGESDELMEFCLIPFNRCNELVKLIKEKCSDLEFKTKFFIENNKISKEECTSLFEECNFHESDCDGIQNMCKEIKKRCENKVKYEDFSLPFNPIGKEIILIEKVRKEKLFKDEIGKPGIKDTIDLLILLSNNYLNSCKTNIEKCYKLCSLLPQLEDLYDNTKKKMDESKKEICDTLERSLKPKCKSFKSKLYDLSL…
T551_03737	955	Pj_MSG_RU3.10_PjV2	1157	4116	ATGAAAGTATTTATGTTAATTGTTTCTCTTGGTATATCATATGTTTTTTCAGAAAATATTGAATTTATATATAAAAAATCTATTTTATCAGATTTAATAAGTGAAGAAAAATTTTTTGCTTTGATTTTAAAAGAAAATGCATTAAACGATCAATGTCAAATAAAACTAAAGGAATATTGTAAAAATTTGGAAGACATGAATTTGAACCCGAAAAATCTACATTATTTATTGAAAAAACCATGTGAAGAGATGAAAATAAAAGAAACGTGCGATAATTTAAAAAGCAAGATTAAACAGACATGTACAACATATGAGAAAGTTTTTGAAAGTATAATAAAAGAATCATTTTTAAGGCAACAAAGTTGTCTATTAGAAGATAACTGTATGTTTTTAGAAGGG…	MKVFMLIVSLGISYVFSENIEFIYKKSILSDLISEEKFFALILKENALNDQCQIKLKEYCKNLEDMNLNPKNLHYLLKKPCEEMKIKETCDNLKSKIKQTCTTYEKVFESIIKESFLRQQSCLLEDNCMFLEGACPMEFRQKCNKLRERCRKKKQNEITEKILLRILSKNLKNKETCEKVINEKCLLLVEESNELMEFCLNSSDRCQKLINMMNTQCSNLESDISFLFTHNDTLKTQCSSLLEKCYFYEANCDDNIQTNCEKLKKKCEKQTKYTLLNLTFNPIKNIALMEKIGKEELFGDEIRKPKIKDTIDLLILITNSSLKECKTRLNKCYEFCNLLPQLKYLYDNITKEMSKNKEEICTTLKSKLKLRCNAFKLKLADLSLSNTTKDYEEAALLGW…
T551_03738	994	Pj_MSG_RU372_PjV2	886	3971	ATGAAAACATTTGCGTTAGCTAGTTTTCTTGGTATAGCGTATGCTTTCTCAAAAAACATTGAATTCATTCATAAAAGATCTGCATCAGATCCATCACAAGATCCATCACAAAATCCATTAGACTTACCATCCGATTTATCATTAGATTCATTAAGCGAAGAAAAAGTTTTATCTTTGATTCTAGGAAAAAACGCAGAATTTGGATGTGAGAAAAAACTGGAAGAGTACTGCAAGGATTTGGAAGGTCTGGCCTTGGAGCCAAAGAACGTGCATCCTACATTAGAAGGATTTTGTAAAAATGTAAAACAGGAATGCAACGATCTTAAAACTCAAATTGATACTCTCTCGAGTAATGCTAATGAATTTCTTATGAATATTATTAAGAATATTTCAAATGGG…	MKTFALASFLGIAYAFSKNIEFIHKRSASDPSQDPSQNPLDLPSDLSLDSLSEEKVLSLILGKNAEFGCEKKLEEYCKDLEGLALEPKNVHPTLEGFCKNVKQECNDLKTQIDTLSSNANEFLMNIIKNISNGVLLGKTRCNYAHIQCVIFREFHGFSSICDEIIKECSRTIGGNLTYDILLRALTENLKNSSICETKIKESCSKLNKEDYHLMLHCYKYGHTCTVLLNKTKDNCDSFKNFKNTLKNSNKLKDNCYPLLRKCYFYSSNCENGEVQDCMELKKRCEGENITYPPPSHNLPFNPLNFPPTLQEKIGLQEFHTEALTLGVFLEKSLSTKFSHFLLFSKHYTVDTAGNLDITELCTKSLENCASFEYLTEELRNICKKTDKNKACKELNDELK…
T551_03753	418	Pj_MSG_RU386_PjV2	1750	3098	ATGAAAGCATTTGCATTAGCCGGCTTTCTTGGCATAGCGTATGCTTTTTCAAAAAACATTGAATCTATTTATAAAGAATCTTTAAATCCATTACAAAATCCACCACAAAATCCACCACAAAATCCACCACAAAATCCACCACAAAATCCGTCACAAAATCCATTATTGTATATAACTGAAGGAAATATTTTTGCCTTAATTCTAAAAAATGCAATGAATACTGAATGTAAAGCAAGGCTAAGAAAATACTGTGAAAATTTAAGAAATATGACTCAAATTCTAGAAAGCTCCTTCCGTGTATTAAAAGAACTATGCGAAGAAAAAAAACTAGATGAAAAGTGCGATACTTTAAAAAAAACTATTACAGAAAAATGTACTATACTTAAACAAAGTTTAAAA…	MKAFALAGFLGIAYAFSKNIESIYKESLNPLQNPPQNPPQNPPQNPPQNPSQNPLLYITEGNIFALILKNAMNTECKARLRKYCENLRNMTQILESSFRVLKELCEEKKLDEKCDTLKKTITEKCTILKQSLKSIRSEPSISSYCLYEKECMRIEEACPIEVNEECNYLRTSCRRERRDNLKTEFLLRVLSGNLKTQEECEKIIDKKCLAFMGESDELMKFCLTPLNRCEDLIKLMEEKCSSLQLNVKIFLMDIKISKEKCNLLLEECYFHNSNCNNTLNDECRKIEKKCENEVEYKYFSLPFNPVGKEIILIEKVGKEKIFKDEVGKPGIKDTIDLLVLLLNNYFHNCKANIESCHKLCSLLPQLEDLYDNTKKKMDESKKEICDTLEKRLKPKCKSF…
T551_03756	451	Pj_MSG_RU373b_PjV2	789	2236	ATGAAAGCATTTGCATTAGCCAGCTTTCTTGGCATAGCGTATGCTTTTTCAAAAAACATTGAATCTATTTATAAAGAATCTTTAAATCCATTACAAAATCCACCACAAAATCCACCACAAAATCCGTCACAAAATCCATTATTGTATATAACTGAAGGAAATATTTTTGCTTTAATTCTAAAAAATGCAATGAATACTGAATGTAAAGCAAGGCTAAGAAAATACTGTGAAAATTTAAGAAATATGACTCAAATGCTAAAAAGCTCCTTCAAAGCATTAGAAGAACTATGCCAAGAAACGAAACTAGATGAAAAGTGCAATGATTTAAAAGAAAATATTATGAGAAGATGTGCTGCACTTGAACGAAGTTTGCAAGATATCCAGACTAAACCATCTCCA…	MKAFALASFLGIAYAFSKNIESIYKESLNPLQNPPQNPPQNPSQNPLLYITEGNIFALILKNAMNTECKARLRKYCENLRNMTQMLKSSFKALEELCQETKLDEKCNDLKENIMRRCAALERSLQDIQTKPSPSTFECLYQNECMRIEEACSIKVNEKCNYLRAFCREKRRDDLKTEFLLRALSGNLKTQEECEKIIDKKCLAFMGESDELMKFCLIPLNRCNELVKLMETKCSSLEFEAKLFIEKTKISKEECISLFEKCYFHKSNCNNTLDNECREIEKKCENEVEYKYFSLPFNPVGKEIILIEKVGKEKIFKDEVGKPGIKDTIDLLVLLSNNYLDDCKNYIEKCHKLCSLLPQLEDLYDSAKEKMNKSKEEVCDTLKEKLKPKCRFFKSKLYDL…
P. macacae: 3 members
PMAC_A3.5.5	1004	NA*	NA	NA	ATGAAAAAATCTATATTTTTTACATTTTCTTGGATAGCTCAAATTCTTTCAAAAGAAATTCATAAAAATTCTATATCATTAAGGGAGAAAAATAATATAAACTCCCAAATATCTCTTTCAGCTAGAACGCATCTTCAAGATGCGTTTCAAGGATTTCTAGAACCAGATGTATTTTTTGAATCATATGATAACTCTTATCTCTTGGCTTTAATATTAAAAGATCAGTATAAAAATAACATGTTATGTCAAAAAATTCTTGAGGAACGTTGCGAATATTTTAAAAAAATTGGACTAAAAGCAGATAATATCTGCGGAAATAAAGAATCATTATGTAATCAAAACTATGTTGATTTTATTGATACTTCATGTCAGAAACTTAGTCAAAAGATTATAACTATG…	﻿MCKINNFFVVKKKFFQCQEKLQEYCEKLENMGLSDTILTFYSEMKDFCQNKNYEETCNNFKENIIKYCQEFKRRLKVVTTGRLDASNQCTMQNECILWEEACSEDFKKECNNLRSLCRQEKQNNLRTRFLLRAFSGNLKTNEDCEKVINEKCLIFMRRSDELMKFCLTPSHRCEGLVALERTKCIELKKDIEKFKNTEISKEICILFLKECHFHKSNCDTDFQNICRELEEKCGRKKKYIPSYLILDPLKKEITLMEEIEHEELFGDEIGKPKTKDIIYLLALILDNRFDACETSINECYGFCSSLSQLKDLYNNTEKKMSENKREICTDIKNKLKPRCQDLKLKLHGLSMSNVTDDKDSIVLGWSEQSAELDQRLCIDLVSECFYLQTLCTNIGIKM…
PMAC_A3.11.3	1051	NA	NA	NA	ATGAAGGTATTTGTGTTAGCTGGATTTCTTGGCATAGCATATGCTTTTTTGGAAAATATTGAATTTATTCACAAGAGATCTGCATTAAATTCTTCAGTAAATACATCATTAGTTTTACCAACTAAAGAACAAGTTTTTATTTTAATCTCAAAAGATACTTTAAATGGTCAATGCAAAACAAAATTAAGAGAATACTGCGAAGAATTGCGAAATATGGGGCTTTCAGATAAAATGTTAGCTTTTTACTCAGAAATGAAGGACTTTTGTGGAAATGAAGAATATGAAAAAACATGTAATAACTTTAAAAAAAATATTGAACCATATTGTGAAAAACTTGAAAAGATATTAGAAAATTTTACTACTGGGTCACTAGAATTCTATAAACAGTGCTTAATGCAA…	﻿MKVFVLAGFLGIAYAFLENIEFIHKRSALNSSVNTSLVLPTKEQVFILISKDTLNGQCKTKLREYCEELRNMGLSDKMLAFYSEMKDFCGNEEYEKTCNNFKKNIEPYCEKLEKILENFTTGSLEFYKQCLMQTECILLQQACPQKLKEKCNNLRSLCQQEKRNNLMTVFLLRAFSGNLKKTEDCEKVIDEKCLMFMGESDELMKFCLTALNRCENLIKLAKTKCEEIEVATQNLRSFIDTCTNIETLKKMCILSLKGCYFHKSNCNASFQNICKGLEEKCGEEKKYIPSYLTLDPLEKEITLIDKIEYKELFEDEIGKPGTKDTIDLLALISNNDMSACESNIERCYKFCSSLPQLKDLYDNTEKKMKQSKKEICTNIKDKLKSKCETLKSRLYSLS…
PMAC_A3.19.5	1033	NA	NA	NA	ATGAAAGTATTTGTGTTAGTCGGATTTCTTGGCATAGCACATTCTTTCTCGAAAAATATTGAATTTATTCATAAAAGATCTGCATCATTAAAACCATCAGCAAATGCATTGTTGATTCCAGTAACCAAAGAAAAAATTTTTGCCTTAATTTTAAAAGATGCGATAAATTATAAATGTCAAGCAGAATTACAAAGATACTGTGAAAAATTAGAAAATATGAGTCTTTTAAATAAAATTCAAAATTTTCACCCAGAAATAGAAAACTTTTGTAAAAAAGCAGAGTATAGAAAAACGTGCAATCGCTTTGAAAGAATTATTACATTACAATGTAAAGAATTTAAAGAAAAACTAAAAACTATTAACAATAGGCTATTAAATATGTCTAAGCAGTGTGCAATG…	﻿MKVFVLVGFLGIAHSFSKNIEFIHKRSASLKPSANALLIPVTKEKIFALILKDAINYKCQAELQRYCEKLENMSLLNKIQNFHPEIENFCKKAEYRKTCNRFERIITLQCKEFKEKLKTINNRLLNMSKQCAMQNDCILWEEACSEELKEECNNLRNLCREETRINLRTIFLLRAFAGNLKRQEDCQKVIDKKCFIFMGESDELMGFCLGSNRCENLLMLVKTRCTKLEEHMRSLLISMETVEISKETCILFLKECHFHKSNCNDSFQDVCKELEKKCGEGKKYIPSYLMLDPLEKEITLMEEIEHKELFGDEIGKPETKDMIDFLAFISNNDLKACESNVEKCYRFCSSLPQLKDLYNTEKKISENKTEICNKLKNKLKFRCQALKSGLYSLSISST…
P. canis: 1 member
PCAN_A3.3.5	834	NA	NA	NA	ATGAAAAAATCTATATTTTTTACATTTTCTTGGATAGCTCAAATTCTTTCAAAAGAAATTCATAAAAATTCTATATCATTAAGGGAGAAAAATAATATAAACTCCCAAATATCTCTTTCAGCTAGAACGCATCTTCAAGATGCGTTTCAAGGATTTCTAGAACCAGATGTATTTTTTGAATCATATGATAACTCTTATCTCTTGGCTTTAATATTAAAAGATCAGTATAAAAATAACATGTTATGTCAAAAAATTCTTGAGGAACGTTGCGAATATTTTAAAAAAATTGGACTAAAAGCAGATAATATCTGCGGAAATAAAGAATCATTATGTAATCAAAACTATGTTGATTTTATTGATACTTCATGTCAGAAACTTAGTCAAAAGATTATAACTATG…	﻿MKKSIFFTFSWIAQILSKEIHKNSISLREKNNINSQISLSARTHLQDAFQGFLEPDVFFESYDNSYLLALILKDQYKNNMLCQKILEERCEYFKKIGLKADNICGNKESLCNQNYVDFIDTSCQKLSQKIITMFNGNSQEHDCNKLQDECLFLEGSCAKSLTEPCNKLKDFCYREKRDQAINTILLAAMRGQLTNENTCESNIKKVCLILARENVELMHKCLWKEATCKNLIKISKKGCTFLKEELENTINLEATEKKCTQLLYSCYLHILNYENDAIANKIKKQCLFLQEKCRKFNNYDILDNYFSLIESEISLVNKISLSKLYDQFALYGVIITKQEGIPDIFYILGLLIQEIILDYRPKDPYEVRCKELLENNCSSFDYMLLELKTECEKINTNT…
P. wakefieldiae: 2 members
PWAK_A3.12	1067	NA	NA	NA	ATGAATGAATTCTTTTTGTTTTTTATCTTTGTTGTCATCTTATCAGTTTTGTCTAAAAATATTGATTTTAAGGACTTGGGTGTATTGGAATTAGAGCCAGACACTTATATACATTTAAATAGCAGTTTTGGGGGCGGTCCTGATTGGATCTATGATGAAAATATTGTTTTGTATTTAGTTTTGAAAGAAAATGTTTTTAACAAAAACTTGTGCAAAAAAATTTTGGAAAACCAGTGTTCAGAGCTGTGGCAGATCGCTTCGGGGCTGAAGAGTGTGTGCGATGGGGATCTGCTTAAGAAATGCCAGGAACTTGCAAGTCTGAAGCCAATTATACGCAATTGTACAGAGTTCGAAACACAGCTCAGTCAGCCTTTGGATGAAAATAATTGTAATATTTAT…	﻿MNEFFLFFIFVVILSVLSKNIDFKDLGVLELEPDTYIHLNSSFGGGPDWIYDENIVLYLVLKENVFNKNLCKKILENQCSELWQIASGLKSVCDGDLLKKCQELASLKPIIRNCTEFETQLSQPLDENNCNIYTEKCLFLESLCSNRVGEKCSQVREICYKKAYGEIADIALLRTLPNFSIELCQSLIQEHCLTLSRESDEFVLKCLKWESTCQQLAKVSKDINTYLAKEIESIIEYVSWGIYEENVGDKDKLKKDCHRFLPDCYLYASDFTNYPQNINKNNKLFVLCFRLKKICEDSDIIVSSYSSFNPIEPDVSLSTKIDLNRLRRKAAASGIIVNKRMNDVQDYHLLALLIHSNIDMENKCKEIIKNDCSSIGYFHDSLRQMCIYYKGNNNDMLN…
PWAK_A3.4.5	1169	NA	NA	NA	ATGAAAATTTCATTATTTGTTCTATTTATTAACATATCTTATGTTGTTTCAAATAATGTTGATATTTTTGATGAACTTTATTTAAAAAAAAATACTAATAATCAAGCATCTGTACATATATTACCGAGGAGTTCCCGAGAAACTGATTTGGAGATTCTAGCATTGATTCTTAAAGTAGATTCTAATGATAATAATAAATGCAAGGAACAATTAAAAGCTTATTGTGAAAAATTAAGAAAGTTGAATCCAGATCTAAAAGATATGGATATTAAACTAAAAGAAATATGCGAGAACGACGAAACTTCGGAGCAAAAATGTGCAGGAATAGATCAAAGGATCAAGGAGAAATGCGACGAGCTTAGAGAAAACCTCCTTAAGATTAAAAAAGTAGGTTCAAAT…	﻿MKISLFVLFINISYVVSNNVDIFDELYLKKNTNNQASVHILPRSSRETDLEILALILKVDSNDNNKCKEQLKAYCEKLRKLNPDLKDMDIKLKEICENDETSEQKCAGIDQRIKEKCDELRENLLKIKKVGSNHCNTYERQCLFMSEACRGLITEACYRLRERCYKKRRDDVADEIALRAVNENMINWWYCESFLEKACVFLNKESDELMLLCLQSRATCQRLVLEKSQICFGIKNEIHFTLQNIDNRRCYELLEKCYYYAKVCVEAYKPDCRALENYCKNKNITYLPLDTSVNPIENDKGIVEKLRLDEFYRRTEFWGVIIGKPSGKDLKDLIILISQFFKGNNMVEKCLDALTNGCIYYKTYRRDLADLCNDRNNREKNCKLILDNTASKCQDLKK…
*NA, not available.
