## Supplemental Data Set 4 for "Diversity and complexity of the large surface protein family in the compacted genomes of various *Pneumocystis* species"

### Sheet: Sheet1
Data set 4. Pneumocystis Msg-B family
GeneID	AA size	contig	start	stop	CDS	AA sequence
P. jirovecii: 21 members
T551_00604	314	supercont_2.2_PjV2	623310	624526	ATGGTTTTAAAGGATGATATTTCTATGTATAGTCTTATATTAGAAGAATCTATCACAACTAAAGAAAAATTATGCAACTTAAATAAAAGAAATACTTATTGCAAAGGTCTCTTTACTGAAGGTCATACTAAAAAGACTTATATAAAAAAATGTAATGGTATAAAGGATAAACTCAAATATTATTATCATTTAGGAAAAACTTTATTTACAGGAGAGTGGAATGCAAGAATAGAAACGGAAGATTGCGAAAATTATGGAACGTTGTATATAGTTTTTCAAAAAATTTGCTATGATACTGAAGATAATATATTGTTGAAATTTATAGGAAAAGAAACACTATCTAATCAACCGATACATAATGAACCAAAACATAAATATATTTATACCAAATGTGTTGAC…	MVLKDDISMYSLILEESITTKEKLCNLNKRNTYCKGLFTEGHTKKTYIKKCNGIKDKLKYYYHLGKTLFTGEWNARIETEDCENYGTLYIVFQKICYDTEDNILLKFIGKETLSNQPIHNEPKHKYIYTKCVDTLLEKYSTIVSPKEVIQRKQEHITGYKEKITRNNCSLLDACDYYLLLCHNKTTENLCKPIIKECSAKVDLDMDFVKNLSLGKCRSTKKENGVLSPYKAPYLTPLLTFLSSLGRSTLTLEKRCMNFIKENCMAFDGMFPNLHAYCESKQTDECKKLDKKMNTTCINLNKTFEDLGLTSTNGV*
T551_00605	121	supercont_2.2_PjV2	624578	624991	ATGTTAGTAAAAGAATGCAGTTATTTTAGACGTGGTTGTTCTGGTATTAAGAATTTATGTGAAAATGTAAGAACTCTGTTATACGCTGGGTATGAAAAGATTTCACTTAAAGAAAAAATATCATCCAGTGATTTTAGCATTTTTAATCAATCCCATCTACCTCAATCCTCTGATGCTTCTAATTTATACCAACATATTCTAAATGTATGTGCTAAGATTGGAGGGACTAACGAGGTCTTATTTAGATGGTGTTTGCACCCTACCCCTAATCACCCCCCCCCCCCCCCCGCAAGGCGCGATGATTTAGAAAGAGACTTACTATATGTAGGAGAACCTCCTAGTTTGCCAGAATGTACATCTTTATGA	MLVKECSYFRRGCSGIKNLCENVRTLLYAGYEKISLKEKISSSDFSIFNQSHLPQSSDASNLYQHILNVCAKIGGTNEVLFRWCLHPTPNHPPPPPARRDDLERDLLYVGEPPSLPECTSL*
T551_00606	641	supercont_2.3_PjV2	1122	3091	ATGAAAGCCTTTGTCCTTACAATTTTAAGCATCATATCATATGTTTTCTCGAAAGGCATTAGGATTCTTGAATTAAAAGAAAACTTAAATTTATGTAAATCAGGGGATTGCAATTCATCAGCAGAATATCCATTACTTAATGTACTATCAAAACGATCACTATTTTCATCACTATGGTCTAATATTAGACATGATCCTCTTGTTTTATCTGCTCTTAATTTAGACGCTTCTATAAAAAATGAAGAAGAATGTCTATTACTCGTAAGAGAACTATGTGAAGGCCTCTTACCTAAGCTGCCTCGAGGAGGCTTTACTAGTTTATTAAAAACATTTTGTGAATTGGCTGAAGCAGATGATCTTTGCACACGTTTAACTAAGTTGAAAAAATCAGGATTTACT…	MKAFVLTILSIISYVFSKGIRILELKENLNLCKSGDCNSSAEYPLLNVLSKRSLFSSLWSNIRHDPLVLSALNLDASIKNEEECLLLVRELCEGLLPKLPRGGFTSLLKTFCELAEADDLCTRLTKLKKSGFTPVQRKCNDLKNELSMFFGSNDELLLESRNKKLTIGDCENYDTLCNIFHRICGDSTRDLCTRFKSMCYSKQREDLKKALVLTLVKDTLQSREECVTSLLTKCHCLVGLGPDMVEACLQVWGTCKTAAHTSNEICPQFGSLIERSFSRNSKYPSGYMYETLESRCSLTSTCNYYTHFCGESEITDLCNKLEQGCAGSISNMYSTGIHLLGQCAHEFREVDLSAFFSRERESGGLFPYKPPYLFLLITFITSSMAHSTNLKGRCEIFLE…
T551_01655	267	supercont_2.6_PjV2	488451	489577	ATGAAAATTAGTCCTTTTTCTACTTTAGAAGAAAATTTAGTTCAAAAAAATCAGAAAAACGTAGTTGTTAAAGATTATGAAAATTGTGAACCAATGTATAACATTTTTCAAAAAAATTGTGATGAAAATATTCGCAATTTATACTTCAGATTAAAAGAGCAAACGTCTAATTCTCTAGAAAAAGCTAATCAAGCAACAAGTACTTCGACTGCAGAAACTCTAGGAAATATTAAATTAGATGAATGTGAAAAAGTTTTTAAAGATTATAAAAAACATAAAAACGTATTTCCTAATCTCAGTGCATATTGTAGTAAGAACTATAAAAATGAATGCGATGAAGTAGTAAAAGGAATAGATAAAATATGCGAAAATCTAAAAAGCACGTTTGAAAAGTTTGGA…	MKISPFSTLEENLVQKNQKNVVVKDYENCEPMYNIFQKNCDENIRNLYFRLKEQTSNSLEKANQATSTSTAETLGNIKLDECEKVFKDYKKHKNVFPNLSAYCSKNYKNECDEVVKGIDKICENLKSTFEKFGLDSRKSIITTLWGSKSNITIRQCSAFTQQCYYFVALCPNEDLCKMLDLFWLKARYKISNLNVIWKKFRGLPSNNFTIFNPRNRMSNNSFLLKHIPEVCAELGGANEMLFRWCLDGISNPNSLYEKFWDDVSARQ*
T551_01855	96	supercont_2.7_PjV2	445383	445726	ATGCATATGCTAAATTTGGATGAACTAACGAAGTCTTATTTAGATGGTAACTTATTTGATAGATTATTTCATGATTTTTTAGCAAGGCGTGATGATTTAAAAAGAGGCTTATTATATGTAGGAGAACCTCCTAGTTTAGCAGAATGTGCACCTTATGTTTATGAATGTCATAACTTATTAGAGATTTTTAAAGATCTTACTACTAATTGTACAATACTGGAAAATGAATGTTATAATGGGTACAAAGACTATGATAAACTTGAAAATTCTAAGCTTATTAAGTCGATTTGA	MHMLNLDELTKSYLDGNLFDRLFHDFLARRDDLKRGLLYVGEPPSLAECAPYVYECHNLLEIFKDLTTNCTILENECYNGYKDYDKLENSKLIKSI*
T551_02053	629	supercont_2.8_PjV2	450893	453011	ATGGAGACAACTAAACACAATATCATATGCTTTTTCGAAAGAATCAAAAGAAAACTTAAATTTATTTACTTCAAAAAAATTAGGAGTTATGGCCCATCAGTACATTCTGAATCAACTGATTCCTTATCAAAACACTTACTATCTTCATCTGCATGGTTTATGGTTTTAGGTGATGATGTTTCTATGTATAGTCTTATCTTAGATGATTCTATCACAACTGAAGAAAAATGTAAAACATATTTAGAATATTTATGTGAAAAACTCGTAGAAAAGCTACCGGGAGGAAATTTTACCAATATACTGAAGAAATTATGCAATTTAACTAAAAGAAATAATTATTGCAAAGGTCTCTTTACTCAGGGTCGTATTAAAAAAGACTTAGATAAAAAATGTAATGGT…	METTKHNIICFFERIKRKLKFIYFKKIRSYGPSVHSESTDSLSKHLLSSSAWFMVLGDDVSMYSLILDDSITTEEKCKTYLEYLCEKLVEKLPGGNFTNILKKLCNLTKRNNYCKGLFTQGRIKKDLDKKCNGIKDKLKYYYYSLSKTLFTGEWNARIEAEDCENYETLFSYKKYTKDTEDSVLLEFIGKEALSNEPKDDELEHKYLYTECIRTLLEKYHCVTPFGPTMAESCSQPTDTCNHFNRSTTITCRYLDSYIKKVLSEKQEHITGYEKKITRNNCSLLGACEYHLLLCYNKTTEDLCKLIIKKCSIKVDLDMNFIKNFSLGKCNSTFKNVNLIKFFYEKEKSGVLLPHKAPYLTPLLMFFSSLGRSTLTLKERCLNFIKKNCLALLGMFPNLH…
T551_02774	642	supercont_2.12_PjV2	389185	391165	ATGAAAGTCTTTGCCTTTGCAGTTTTAAGTACAATACCATATGTTTCCTTAAAAAAAATTAACACATTTGAATCAAAAAAGAACTTAAGTTTACTCAACTTAAAAAATTACAATCCATTAATATACCCTAAATTAACTAGTCTGTTATCAAAGCGCTCACTAGCTTCATCTGTATGGTCTGTTATTTTAAAAGACCATATTTCTTTATATAGTCTTATTTTAGGAACTTCTGTTAATACTGAAGAAAGATGTAAATCATTTCTAAAAGAATTATGTAAAGATGTCCTAAGAAAGCTTCCAGGAGGGAGTTTTAGTACTAGACTATTAACAATGTGTGGACCGAATAATATACTTACTTATTGTTATGGCCTAATGACTAAAAAGGGTGATATTGGAAAA…	MKVFAFAVLSTIPYVSLKKINTFESKKNLSLLNLKNYNPLIYPKLTSLLSKRSLASSVWSVILKDHISLYSLILGTSVNTEERCKSFLKELCKDVLRKLPGGSFSTRLLTMCGPNNILTYCYGLMTKKGDIGKSLLEKCNGIKTKLENFLNKKSSGKKDNKRLEVEDCENYQTLCNIFHGICYDFIDDLCFKFAERCYTKFRENYKNNILLKIVNTSFEKHQNCVENILKKCHCVTSFGPEFTESCFSVNETCQNYIKNAKQICPYLSSYIEDVFSGKPLYIIGYKESLSRNKCSLLSVCNYYLSLCDKQTVKNYCKIIEKECSTKSDSDMYFIKQLELGDCELTFKGINLTLFFSGEKLDGVLSPHKIPFLTPLLIYISSIQEANSSLEKKCKMFLEN…
T551_03516	658	supercont_2.18_PjV2	4476	6564	ATGAAGACTTTTGTTTTTGTTATCTTTGTGATTTTAAGCACAATATCGTATGCTTTTTCAAAAGGCATTAATACTTATGAAAACTTAAATTTATTTACTTCAAAGAAAATTAGGAGTTATAGCTCATCAACCTATTCTGAATTAACTAATTTCTTATCAAAACGCTCATTAACTTCATCCGCATGGTTTATTGTTTTAGACGATGATACTTCTATGTATAGTCTTATTTTAGATGATTCTACCACAACTGAAGAAGGATGTAAATCATATTTAGAATATTTATGTAAAGAATTCGTGAAAAAGCTACCAAGAGGAAATTTTACTAATATACTAGAAAAACTATGCGACTTGAGTAAAAGAAATAATTATTGTAAAGGTCTCTTTACTCAGGGTCCTATT…	MKTFVFVIFVILSTISYAFSKGINTYENLNLFTSKKIRSYSSSTYSELTNFLSKRSLTSSAWFIVLDDDTSMYSLILDDSTTTEEGCKSYLEYLCKEFVKKLPRGNFTNILEKLCDLSKRNNYCKGLFTQGPIKKDLDKKCNGIKEKLIYYYYLGEDLFLGTKNTKIETEHCENYGTLCVIFQRICNNLIGDLCARFNGLCYKKYTKDNENNILLKFIGEKIITSELTRNNLKHDESEEYSQCVDSLLDKCHCVTSFGPIMVKSCFEIQDTCKHFSQRITFTCRCFDYYIKEFFLEKLHITGYTKEVTRNNCSLLDVCEQYLLLHCHNQATKTLCKSIIEECTRNIDPDMLFIKNISLGECSSTFKDVNLTLSFLNERENSVSLPYKNPYLTLLIIFGI…
T551_03643	682	supercont_2.19_PjV2	66361	68453	ATGAAAGCTTTTTTCTTTGTGATCTTTGTGATTTTAAGCACAATATCATATGCTTTTTCGAAAGGCATTAATACTTATGAATCAAAAGAAAACTTAAATTTATTTACTTCAAAAAAAATTAGAAGTTATAGCTCATCAACCTATTCTGAATTAACTAGTTCCTTATCAAGACGCTTATTATCTTCATCCGCATGGTTTATTGTTTTAGACGATGATACTTCTATGTATAGTCTTATCTTAGAAGATTCTATCACAACTGAAGAAAAATGTAAAACATACTTAAAATATTTATGTGAAAAACTCATAGGAAAACTACCAAAAGGAAATTTTACTGATATACTAGAAAGACTATGTGACTTAAATAAAAGAAATAGTTATTGTGAGGGTCTATTTACTAAG…	MKAFFFVIFVILSTISYAFSKGINTYESKENLNLFTSKKIRSYSSSTYSELTSSLSRRLLSSSAWFIVLDDDTSMYSLILEDSITTEEKCKTYLKYLCEKLIGKLPKGNFTDILERLCDLNKRNSYCEGLFTKTSTIGKDLLTKCNGIKGKLIYYYYLGEDLFLGEKNTKIEAEHCENYGTLCAVFQRICRDLIGDLCARFNGLCYKKYTKDNKNSILLKFIGEEIITNELARNNPKHNELENYSQCVDSLLDKCHCVTSFGPTMVESCFEIQDTCKHLAQSVIFTCQCFDYYIKEFLSEDLHITGYKKDIARNNCSLFGVCENYLLLHCRNQTTKNFCKSLIKECTKEIDPDMLFINNLSLGKCRPTFKDINLTLFFSNERENSVSLPYKNPYLTLLI…
T551_03666	646	supercont_2.20_PjV2	52852	54836	ATGAAAACCTCTATCATTCTAACTTTAAGCATCATTTCGTCTGCTTTCTCAAAGAGTGTTCCTGTTCATGAATCAAATGAAAAATTTAATTTTTTTGATTTAGAAAACTATAGTTCATCTGACTATTTAACATCATTTCATGTGTCAAAGCGTTCAAGTGCTTCATATACATTTTTTTCTTTTTTAAGGGATTCTGTTGATATTTCTGCTTTAGTCTTAGGAGGCAATATAAATGATAGAGAACAATGTACAGAATTTCTAGAAAGTCTTTGCGAAATACTTCATCCGGAGTTACCAGAAGGACCCTTTACTACTGTACTCAGGAAAATATGTGAAATTAAACAAGGATTAAATAAGCTTTGTCAACATTTAACTACTAAATCTCGTCATACTAATTTT…	MKTSIILTLSIISSAFSKSVPVHESNEKFNFFDLENYSSSDYLTSFHVSKRSSASYTFFSFLRDSVDISALVLGGNINDREQCTEFLESLCEILHPELPEGPFTTVLRKICEIKQGLNKLCQHLTTKSRHTNFTLIEKKCIDLENILSSIYNNFNLKNGPDRLKGRCSELETLCSVYEPICGGSVSVLCNRISTDCFDLRREDHQSSFLLQVLQNDLSDPEICRKSLHDRCLCLSTLTPTMADACLLVDATCQNLMKHKEQKCSALESAIYGITLGDSENSEESLDTSDNTLETDCTSFPPCIDFLSYCDNSETRKHCQRIKQKCTQDNSIEHSTTKVSLGDCASAYSNVDLDAFFHKLHDNHLLFPFGYPSLPDILLFLVSLMQHRGNMQARCQSFSF…
T551_03685	681	Pj_MSG_RU267_PjV2	3416	5509	ATGAAGACTTTTGTTTTTGTTATCTTTGTGATTTTAAGCACAATATCGTATGCTTTTTCAAAAGGCATTAATACTTATGAACCAAAAGAAAACTTAAATTTATTTACTTCAAAAAAAATTAGGAGTTATGGCCCATCAATATATCCTAAATCAACTGATTTCTTATCAAAACACTTACTATCTTCATCCGCATGGTTTATTGTTTTAGACGATGAAGTTTCTATGTATAGTCTTATCTTAGAAGATTCTATCACAACTGAAGGACAATGTAAATTATATTTAGAATATTTATGTCAAAGACTCCTAAAAAAGCTACCAGAAGGAAATTTTACTGATATACTAAAGAAGTTATGCGATAGTGATAAAATAAATAAATATTGCAAAGGTCTCTTTACTGAG…	MKTFVFVIFVILSTISYAFSKGINTYEPKENLNLFTSKKIRSYGPSIYPKSTDFLSKHLLSSSAWFIVLDDEVSMYSLILEDSITTEGQCKLYLEYLCQRLLKKLPEGNFTDILKKLCDSDKINKYCKGLFTEGYIKNDLHKKCNGIKDKLKYYYHLGEDLFLGTKNTKIEAEHCENYGTLCAVFQRICHNLIGDLCARFNGLCYKKYTKDNENSVLLKFIGEKIINSELTRNNLKHDESEEYSQCVDSLLDKCHCVTSFGPTMVKSCFEIQDTCKHFAQSVIFTCRCFDYYIKEFLSEELHITGYTKDIARNNCSLLDVCEQYMLLHCHTQTTKNLCNLIIKECTKKIDPDMLFINNISLGECRSAFENVNLTLFFSNERENSVSLPYKNPYLTLLII…
T551_03693	618	Pj_MSG_RU373_PjV2	7780	9636	ATGGTTTTAGGTGATGATGTTTCTATGTATAGTCTTATCTTAGATGATTCTATCACAACTGAAGAAAAATGTAAAACATATTTAGAATATTTATGTGAAAAACTCGTAGAAAAGCTACCGGGAGGAAATTTTACCAATATACTGAAGAAATTATGCAATTTAACTAAAAGAAATAATTATTGCAAAGGTCTCTTTACTCAGGGTCGTATTAAAAAAGACTTAGATAAAAAATGTAATGGTATAAAGGATAAACTCAAATATTATTATTATAGTTTAAGTAAAACTTTATTTACAGGAGAATGGAATGCAAGAATAGAAGCAGAAGATTGCGAAAATTATGAAACGTTGTGTATAGTTTTTCAAAGAGTTTGCTATGGTTTGATTAGCGATTTATGTGGC…	MVLGDDVSMYSLILDDSITTEEKCKTYLEYLCEKLVEKLPGGNFTNILKKLCNLTKRNNYCKGLFTQGRIKKDLDKKCNGIKDKLKYYYYSLSKTLFTGEWNARIEAEDCENYETLCIVFQRVCYGLISDLCGKFNNLCYKKYIKDTEDSVLLEFIGKEALSNESKNNELEHEHLYTQCIHTLLKKCHCITSFGPTMAESCSQLTDTCNHFNRSTTITCRYLDSYIKNFLLEKQEHITGYKKKITRNKCSLLGACEYYLLLCHNKTTENLCKPIIEECSAKADLDMGFVKNLSLGECKSTFQNVNLTRFFYEKQKSGVSLPHKAPYLTPLLMFFSSLERSTLTLKERCLNFIKKNCLALLGMFPNLHEYCKSGYTDECNDMDRRMNTTCINLNKTFEEL…
T551_03720	628	Pj_MSG_RU3153_PjV2	37	2123	ATGAAGACTTTTGTTTTTGTTATCTTTGTGATTTTAAGCACAATATCATATGCTTTTTCGAAAGGTATTAATACTTATGAACCAAAAGAAAACTTAAATTTATTTACTTCAAAAAAAATTAGGGGTTATAACTCATCAACCTATTCTGAATTAACTAATTCCTTATCAAAACGCTCATTAACTTCATCCGCATGGTTTATTGTTTTAGATGATGATACTTCTATGTATAGTCTTATCTTAGAAGATTCTATCACAACTGAAAGACAATGTAAATTATATTTAGAATATTTATGTAAAAAATTCGTAGAAAAGCTACCAGAAGGAGGTTTTTCTAATGTACTAAAAAGACTGTGCAACTTAGATAAAAGAAATACTTATTGCAAAGGTCTCTTTACTAAT…	MKTFVFVIFVILSTISYAFSKGINTYEPKENLNLFTSKKIRGYNSSTYSELTNSLSKRSLTSSAWFIVLDDDTSMYSLILEDSITTERQCKLYLEYLCKKFVEKLPEGGFSNVLKRLCNLDKRNTYCKGLFTNGDIKKDLNKKCNGIKEKLDYYYYLGEDLFVGEKNTRIEAEHCENYGTLCVVFQRICHTLIGDLCARFNGLCYKKYTKDSENSILLKFIGEKIINSELTHNPKHNEFEEYSQCVDSLLDKCHCVTSFGPTMVKSCFGIQDTCKHFAQSVIFTCRCFNYYIKEFLSEKLHITGYTKEITRNNCSLLGVCEYYLLLHCRNQATKNLCKSIIEECTKNIDPDMLFINNFSLGECSSMFKNVNLTLFFLNERENSVSLPYKNPYLTLLIIF…
T551_03726	329	Pj_MSG_RU339_PjV2	19	1008	ATGCTGTTTATAAACAACATTTCTTTAGGAGAATGTAGATCGGCATTTGAAAACGTAAATTTGACTTTATTTTTTTCTAACGAAAGAGAAAATAGCGTTTCACTACCTTATAAAAATCCATATCTTACTCTTCTTATAATATTTGGGACATCCTTAATAAGACATGGTTCCAGTTTAGAGGAAAAATGTAAAAAGTTTCTTAAATATGATTGTATTAGTCATCAACATATATTTCCTAATCTTGATGCATATTGTCAAAGTAGACGAACTGATGAGTGTGAAAGATTGGATACAAAGGTCAATGAAACATGTGTCAATTTAAACAAAACATTTGATGATTTAGGTCTTGCTTCTGCAAATGGTGTTTGGACTATACTATGGAACAGCACTGCAAACATT…	MLFINNISLGECRSAFENVNLTLFFSNERENSVSLPYKNPYLTLLIIFGTSLIRHGSSLEEKCKKFLKYDCISHQHIFPNLDAYCQSRRTDECERLDTKVNETCVNLNKTFDDLGLASANGVWTILWNSTANIITTPQCQMLIEECTYFEHACLGIKSPCENVKALCYTLGIKRSHLNNVWKKLKEKMPFTDFSIFNQSHLPQSSDTSKLHQPILDICAELGGTNEVLFRWCLHPTPITPPPPVSITFPGNLLDRLFHDFSARHEDLKRDLLYVSEPPTLTECATYLYECHSLSNIFKDLINCTILEKACYNSHKNYGRPKDSKFSKSA*
T551_02262	556	supercont_2.10_PjV2	9365	11128	ATGAAAGCCCTTGTATTTTCTCTTTTTTTTTGCGCAGCATCTGTTTTTTCAAGGAGCGTTGATACTTCCAAGCATCTTAGTAGAAGATCTGGATTAAAGACTGATTTAGATGAATTAGTTCTTCAGTCTATATTTTTTTCAGGTTATGATTGCAACAGATACCGTAAATCGTTATGTATGTCATGGTATCGGCAATATGGTGGCTCCAAAGGATTGGGTAGCCAAATGAATACGTATTGTGGAAGATATGGTGCTATTAACTGTGATGAAATTTACGAGCAACTTGAGCAAAAAGCCGAAGAACTTGAAGAAACGTTATCAGAATTAAGGCATCCTACAACCACTCAATGTCATCACTTTGCAGGACTATGTTTATTTTTAAAACCTCTTTTTCCTGAG…	MKALVFSLFFCAASVFSRSVDTSKHLSRRSGLKTDLDELVLQSIFFSGYDCNRYRKSLCMSWYRQYGGSKGLGSQMNTYCGRYGAINCDEIYEQLEQKAEELEETLSELRHPTTTQCHHFAGLCLFLKPLFPELEDACNKFGARCYMQTRHDAAVGVLLKGLTGKMDTPENCRNALGSLCLYLSGLFPELRSLCLFWPGTCTHLKKIADEQCQNLENELEAVSGENSSEEKCQLVGECSHVSGNCNDQVKADCQELTTACAKNKHAKRSQLDEIPHTNKTLVEGVFNKTLEETSVFIQVHEAVSEEPHDPSLALMLLGENGHHRHHHRHLESQCHRHLNNCSLYDTDPLINELCTNGHENSKGEEACHKFPHRLTRPSNGYLANLTNFFSQGGSVLGDT…
T551_02263	392	supercont_2.10_PjV2	11821	13092	ATGAAAGCCCTTGTATTTTCTCTTTTTTTTTGCGCAGCATCTGTTTTTTCAAGGAGCGTTGATACTTCCAAGCATCTTAGTAGAAGATCTGGATTAAAGACTGATTTAGATGAATTAGTTCTTCAGTCTATATTTTTTTCAGGTTATGATTGCAACAGATACCGTAAATCGTTATGTATGTCATGGTATCGGCAATATGGTGGCTCCAAAGGATTGGGTAGCCAAATGAATACGTATTGTGGAAGATATGGTGCTATTAACTGTGATGAAATTTACGAGCAACTTGAGCAAAAAGCCGAAGAACTTGAAGAAACGTTATCAGAATTAAGGCATCCTACAACCACTCAATGTCATCACTTTGCAGGACTATGTTTATTTTTAAAACCTCTTTTTCCTGAG…	MKALVFSLFFCAASVFSRSVDTSKHLSRRSGLKTDLDELVLQSIFFSGYDCNRYRKSLCMSWYRQYGGSKGLGSQMNTYCGRYGAINCDEIYEQLEQKAEELEETLSELRHPTTTQCHHFAGLCLFLKPLFPELEDACNKFGARCYMQTRHDAAVGVLLKGLTGKMDTPENCRNALGSLCLYLSGLFPELRSLCLFWPGTCTHLKKIADEQCQNLENELEAVSGENSSEEKCQLVGECSHVSGNCNDQVKADCQELTTACAKNKHAKRSQLDEIPHTNKTLVEGVFNKTLEETSVFIQVHEAVSEEPHDPSLALMLLGENGHHRHHHRHLESQCHRHLNNCSLYDTDPLINELCTNGHENSKGEEACHKFPHRLTRPSNGYLYSYHLFFSEI*
T551_03671	410	Pj_MSG_RU22_PjV2	84	1316	ATGCAAACACGTCATGATGCAGCAGTTGGTGTTCTTTTAAAAGGGCTTACTGGTAAAATGGATACACCAGAGAATTGTAGAAATGCATTAGGAAGTCTTTGCCTCTACCTTTCTGGACTTTTTCCGGAACTAAGATCTTTATGTCTATTTTGGCCCGGTACATGCACTCATCTTAAGAAAATTGCAGATGAGCAATGTCAAAATCTTGAAAATGAATTAGAAGCTGTATCAGGTGAAAATTCCAGTGAAGAAAAATGTCAATTAGTTGGAGAATGTTCTCACGTTTCAGGTAATTGTAATGATCAGGTGAAGGCAGACTGTCAAGAACTTACTACAGCATGTGCAAAGAATAAACATGCAAAACGTTCACAATTAGACGAAATTCCACATACAAATAAG…	MQTRHDAAVGVLLKGLTGKMDTPENCRNALGSLCLYLSGLFPELRSLCLFWPGTCTHLKKIADEQCQNLENELEAVSGENSSEEKCQLVGECSHVSGNCNDQVKADCQELTTACAKNKHAKRSQLDEIPHTNKTLVEGVFNKTLEETSVFIQVHEAVSEEPHDPSLALMLLGENGHHRHHHRHLESQCHRHLNNCSLYDTDPLINELCTNGHENSKGEEACHKFPHRLTRPSNGYLANLTNFFSQGGSVLGDTDPFSRLYSANVDVSECEYVYGLCYFFGHYGGKHIQDECIKYTAHCYETSLAKAALEHILGKDYNDYSSLTSDSQYCQKQLANNCKKIPPSDLFGLYYCLKLDSTCDTLESVSESLYQESEDSENGLLEEGPSENDEPSDDDKPSDD…
T551_03672	300	Pj_MSG_RU22_PjV2	2009	2957	ATGATATATTCTTTTCAGTTTTTTCTTTTTTTTATTGCATGTATCTTTCTATCTCTTAGTACAGTTGATGAATGTCATTACTTTGCAGGACTATGTTTATTTTTAAAACCTCTTTTTCCTGAGCTTGAAGATGCTTGCAACAAATTTGGAGCTAGATGTTATATGCAAACACGTCATGATGCAGCAGTTGGTGTTCTTTTAAAAGGGCTTACTGGTAAAATGGATACACCAGAGAATTGTAGAAATGCATTAGGAAGTCTTTGCCTCTACCTTTCTGGACTTTTTCCGGAACTAAGATCTTTATGTCTATTTTGGCCCGGTACATGCACTCATCTTAAGAAAATTGCAGATGAGCAATGTCAAAATCTTGAAAATGAATTAGAAGCTGTATCAGGTGAA…	MIYSFQFFLFFIACIFLSLSTVDECHYFAGLCLFLKPLFPELEDACNKFGARCYMQTRHDAAVGVLLKGLTGKMDTPENCRNALGSLCLYLSGLFPELRSLCLFWPGTCTHLKKIADEQCQNLENELEAVSGENSSEEKCQLVGECSHVSGNCNDQVKADCQELTTACAKNKHAKRSQLDEIPHTNKTLVEGVFNKTLEETSVFIQVHEAVSEEPHDPSLALMLLGENGHHRHHHRHLESQCHRHLNNCSLYDTDPLINELCTNGHENSKGEEACHKFPHRLTRPSNGYLYSYHLFFSEI*
T551_03673	506	Pj_MSG_RU22_PjV2	11184	12798	ATGAAGACTCTTATATTTACGCTTCTTTTTTACATAATATCTGTTTTTTCAAAAAGCATTAGTACTCGAGATCATTGGAAAATATATGGTTTTGCCCACAAAGCTGAGACATGGCAACTTGCTTGTTACTTCATAACCATAACAGGTGATTCAGATAATTATAACTGCACATATACAAATAAGGGATTATGTCGAGAATTATCTACTGCATATGGTGGTTTAGATACTATAGATAGGCGGTTAAAAGATATATGTGCTAAAGTGGAAACTAGAGAAAGCTGCAACGGATATATTAATGAAGTGATCGGAGGTGCTAAAGATCTTCATCGAGAATTATTACAACACAGAGAATATTCGCCTCAAGAATGCAGGACTATATTTGGTTTATGCTCTATGTTT…	MKTLIFTLLFYIISVFSKSISTRDHWKIYGFAHKAETWQLACYFITITGDSDNYNCTYTNKGLCRELSTAYGGLDTIDRRLKDICAKVETRESCNGYINEVIGGAKDLHRELLQHREYSPQECRTIFGLCSMFWSHYRPLLEVCEQMMVSCVGRTRQDAANHILLRGLQKDLKDPDLFRDKLGGLCYKLGDLSPELRGLCVNWKNTWEILKEIAGEECPQLEEALKNALRTEQVTHGTCQLLSRCAGIGECSLDVKRLCLQLTTQCLMFRHVDGSVMYDSSKITEYEVNKFFFGIYEKYGFDIQPHDYASQYPEDPSLSLMLYREGSGPFDPSCPRHLGDCDTHRSDSYLLSHCDGTPHERRNLCDGFQRRMEYDNPHGHIGPLYNSFSHKNTSNYRSD…
T551_03691	519	Pj_MSG_RU373_PjV2	1968	3618	ATGAAAGCTTTTATATTTAGTACTCTTTTTTGTACAATACCTGTTTTTTCAAGGAGTTTTGGTAATATATTCAACGATGATCTAGATTCACGTTTACTGGGTCCATTAAGTGATGGGTTGCTTTCTGCTCTATTTGTGTTTCATGATGGAAAAGACTGTCTGTTTTTAGATGGCCTATGTACAGAATTACATAAAGGATACGGAAATTTATCTAATTTAGATAGTCGACTGAGTGATATCTGCCATCCTAAATTAGATAGTGCTACTCATTGTAAAAATCTTCTGGAAACTGCCGCGCCTGAAGCCCGTCAGCTTTATACAGAAATCCAGGGATCAGGATTCTCGCTTGGAAGCTGTAGACACCTTCTTACCTTATGCAATTTTCTTGCTGGTGTTTAT…	MKAFIFSTLFCTIPVFSRSFGNIFNDDLDSRLLGPLSDGLLSALFVFHDGKDCLFLDGLCTELHKGYGNLSNLDSRLSDICHPKLDSATHCKNLLETAAPEARQLYTEIQGSGFSLGSCRHLLTLCNFLAGVYPPLGPLCEQLKLNCYHGAREHTALKALLHMGGDRLRTHDECVNKMEQVCHEYSDYTPEFKDLCVDLQSLCQTLMEGFVSTCEFLETQQTLNTKELSKTMCGLTDLCFDYGRNCNHQTRSFCKRLHSSCESKGYPVAPALGSSYETTPKKDLEEALTKYGVYMGRPDPNKKNPWDPSLCLLLQHSKQSPTKQACEHVTWDFVPLLGDPTLFPFCTPEESRLADKICLGLELRLKGDSGYLHNLQEKLSSMDLIGSPREIPKKYLEDG…
T551_03724	516	Pj_MSG_RU246_PjV2	3228	4875	ATGAAAGCCTTTATATTTAGTACTCTTTTTTGTACAATACCTGTCTTTTCAAGGAGTCTTGGTAGTATATTCAACGATGATCTAGATTCACGTTTACTGGGTCCATTAAGGCATCTTTCTGCTCTATTTGTGTTTTATGATGGAAAGGACTGTGTGTTTTTAGATGGCCTATGCGCAGAATTACGTAAAGGATATGGAGACTTAACTACTTTAGATAGTCGACTAAGTGATATCTGTCGTCCTAAATCAGATGATGCTGCTTATTGTAAAAATCTTTTGGAAACTGCCATGCCTGAAGCCCGTGAGCTTTATACAGAACTCAAAGAATCAGAATCAAAATTCTCACTTGGAGAGTGCAGACGCCTTCTTACTTTATGCAATTTTTTTAGTGGTATTTTT…	MKAFIFSTLFCTIPVFSRSLGSIFNDDLDSRLLGPLRHLSALFVFYDGKDCVFLDGLCAELRKGYGDLTTLDSRLSDICRPKSDDAAYCKNLLETAMPEARELYTELKESESKFSLGECRRLLTLCNFFSGIFPLLVPLCEQLKLSCYSEIRKHAAFSALVEMGGNQMRTHDECVHKMEGVCHKYGGTTPEFKDLCLDLHSLCRTVIEKFIGTCEFLETQQTLNLKQLSENVCDLTHLCFNYGRNCNRQTHSFCKRLHSNCESKGYPVAPVLGSPYKTTPEKNLEEALTKYGVYMGTPDPNKKNPWDPSLCLLLQNSGQPPTKQACEHITWNCELLFSDPSLYPFCIPQEDRLANSICLGLKHRLEGDSGYLDILKDKLTSFGFIGGFGETSEKYTGKG…
P. macacae: 2 members
PMAC_B34	662	NA*	NA	NA	ATGAAAGCCTTTATCTTTGCGCTTTTGAGCGCAATACTATATGCTTTCTCGAAGAGTATTTGTACTCATGAACCAGAAGGGCGCCTAAATTTACTCAAGTCAAGAGAAAATAGAAATTATGGTCGATCAGTAGATCATGGGTTAGTTAATTTGTTATCAAAACGCTCGCTCTCTTCATCCGTATGGTCTATTGTTTTAGATGACGATACTTCTATGTACAGTCTTGTGTTAGAGAAGTCTATTACGACTGAGGAAAAATGTAAATCGTTTCTACAAAGTTTATGCCAGAATCTCTTAAGAAAATTACCGAAAGGAGGTTTCACTGATGTACTAGAGAGGTTATGTGATTTAAATAGAAGAAATAGATATTGCAAAGGTCTATTTACCGAGAGGCACTCT…	﻿MKAFIFALLSAILYAFSKSICTHEPEGRLNLLKSRENRNYGRSVDHGLVNLLSKRSLSSSVWSIVLDDDTSMYSLVLEKSITTEEKCKSFLQSLCQNLLRKLPKGGFTDVLERLCDLNRRNRYCKGLFTERHSIGKDLLRKCNGLKTELDYYFHLGEDAFMGQKHGRLEVENCENLETLCNIFQRICNNTIADLCSKFKGLCYRRFHKDYEDRMLLKMIDAKLVYNERGEYQDCVDNLLDKCHCLISMGPSMVSSCFSVTETCQHYGEGSKTTCEYLDKYLGKFFSGEKLHITGYDQDVSRNNCSFFGVCVYYLEQCHNQTIKDHCDSIVKECSEKNDPDLQFMSKVDLGDCGLVFDDFNLTWYFSGEKENGILCPHKDPYLTPLLIYASSLKTSSST…
PMAC_B6.5	606	NA	NA	NA	ATGCATTTTAATTTTATGAAAAACTTTGTAGATATATCTATAGATTGTTTTCTATCTGCTTTTAATTTTTATCTTTTAGAACCAGAAGGGCGCCTAAATTTACTTAGGTCAAGAGAAAATAGAAATTATGGTCGATCAGTAGATCATGGGTTAGTTAATTTGTTATCAGAACGTTTCCCGTCTTCATCTATGTGGTCAGTTGTTTTAGGTGATGATACTTCTATGTACAGTCTTATGCTAGAGAGGTCTATTACGACTGAGGAAAAATGTAAATCGTTTCTACAAAGTTTATGTCGAATTATCTCGAAACTGCAAAGAGGGAATTTTACTGATATACTAGAGAAGTTATGTGACGAGGCTAAAAGAAATAAATATTGCAAAGGTCTATTTACCGAGGGG…	﻿MHFNFMKNFVDISIDCFLSAFNFYLLEPEGRLNLLRSRENRNYGRSVDHGLVNLLSERFPSSSMWSVVLGDDTSMYSLMLERSITTEEKCKSFLQSLCRIISKLQRGNFTDILEKLCDEAKRNKYCKGLFTEGHSIRNDLLKKCNGLKTELEYYLHYGEDAFLAEKNARTEVEHCENLETLCNVFERICHDTIATLCTRFKGLCYKRLYADYEDRILLRVIDDDLVYNEAGHYPNCVWNLLEKCYCLTSMGLSMVSSCFIPAETCQYYAEGKKTTCRYLDKYLGEFFSGEKLDITGYTQKIPRNNCSFLGVCYYYSAQCRNQTIKDLCNSTVVEECSEENDSDLLFMGQMDLGTCKSTFKDFNLTWYFSGEKGDGILFPHKDPYLTSLLIYGSSLRRR…
P.oryctolagi: 1 member
PORY_B22.3	653	NA	NA	NA	ATGAAAACCTTTGTGTTTTCTGTTTTAATTGGCATAGCACATGTTTTTTCAAGAAGTGTTCATGTTTCAGAGAGAGATGAAATCAGAAACATATCAGAACATGAAACGCCTGCTCATTTGTTTTCGAAACGTTCAGATTATTTTTTATCAAGTCGACCTTTGGAAAATTTTCCTCTGGGCGAATTAATCGTAGCCGGTTTGCCAAATGGCATGGATCCATGTATAAATGCTATGGCCGATTTATGTACTTCTTTAGAAACTTCTCAACAAAATATTCAAGTTGATGATCTTTTATTAAGCAGTATTTGTTCAACTCCTAGCACAATACATGCAGCTTGTCATGATTTAGTTGATTCCACTGGTCAAACAGGGCTTGATTTTGTTAAAGGAGAATGCGGA…	﻿MKTFVFSVLIGIAHVFSRSVHVSERDEIRNISEHETPAHLFSKRSDYFLSSRPLENFPLGELIVAGLPNGMDPCINAMADLCTSLETSQQNIQVDDLLLSSICSTPSTIHAACHDLVDSTGQTGLDFVKGECGKIHKALKKLVNINLKDYVGEKYKLLKEDQCTRYTTLCDLFAPKCPFIRELCLLFSTMCYKKHHDDFTDMIIITQLKERLNSIQECNSTLSERCKCLVHLGVGLTGSCVKIGQTCDRIVHGLQTTCSSLKKRLQELVVVSESSSNSDDLEDSDDSSDSEDLKRLKRRDSSYRQRLSERECSLLNTLCHMFLSKCNDLTVQSLCKKQEEICTAKSTTASRTFQSFCGDEVTLMDLGFPYFDASYHGVMAIIRYPPFDSLIAFLLSIF…
*NA, not available.
