## Supplemental Data Set 5 for "Diversity and complexity of the large surface protein family in the compacted genomes of various *Pneumocystis* species"

### Sheet: Supplementary Table 4
Data set 5. Pneumocystis Msg-C family
GeneID	AA size	Scaffold/contig No.	Start	Stop	CDS	AA sequence
P. murina: 6 members
PNEG_03614	539	supercont2.16g_Chr17_V4	253906	255586	ATGAAGATTATATTATTTTTTCTTTTTACTTTCATAACATATGTTCTTTCTGAAACTTTTGGTCCTTTAGGGTTTGCAACATTGATGCCTCCTTTTAAACCTCCAGGTACTGAACATCGATTTTTCAAAAATTTAGTATCTAAGATTTATAATTATGATGACATTTTGTTGTTTCTTACAAAAGGAGATACTCGTTCTTGTCTACAGCATCTCTCAGATGCATGTGAGGAATTAACAAGGGTATACGGTGATCTTTCCAAAATTGGTGATGCCGTAAAAAGTATATGTGAACATCAGCGTGAAGCATGCCAGAAATTGCCTAAAGTCAAAGAAGACTTGTGTAGAGATCAGTCTGATACTTATGATTATCTAATGACTTTTCTTCTGTCTGGGACTGAC…	MKIILFFLFTFITYVLSETFGPLGFATLMPPFKPPGTEHRFFKNLVSKIYNYDDILLFLTKGDTRSCLQHLSDACEELTRVYGDLSKIGDAVKSICEHQREACQKLPKVKEDLCRDQSDTYDYLMTFLLSGTDCHTAYTKCRLRSRGCSSELSRKCRTLLSICNYAYNEERFHVLLVNSLDDFTSESFRGKLKKLCNELSFLGDHFVRLCLNPDSLQSLLPTIRDSLRKSSLPFRSYPKMSMGALLGAMKLDGGLYSPKNNPTVDPSYFMGYLLGQLKPISFESDCIEICQRCLGLDFFSQSAYFCDAKTTASQNSVCAKTRVELFEQHIPNLKKELQNKLPDEQYPEIVSLSGIDVDLCKKFLGPCSYLKDLDPTLYSLCDRLKGHCVFDLEIASSLT…
PNEG_03433	538	supercont2.16g_Chr17_V4	256063	257733	ATGAAGATTATATTATTTTTTCTTTTTACTTTCATAACATATGTTCTTTCTGAAACTTTTGGTCCTTTAGGGTTTGCAGCATTGATGCCTCCTTTTAAACCTTCAGGTATTGAACTTCGATTTTTCAGAAATTTAGCATCTTACATTTATAATTATGATGACATTTTGATGTTTCTTACAAGAGGAGATACTCGTTCTTGTCTACGTCATCTCTCAGATGCATGTGAGGAATTAACAAGAGTATACGGTGATCTTTCCAAAATTGGTGATGCCGTAAAAAGTATATGTGAACATCAGCATGAAGCATGCCAGAAATTGCCTAAAGTCAAAGAAGACTCGTGTAGAGATGAGTCTGAGGCTTATGATTATCTAGCAAATTTTTTTCTGAATGGGAATGAC…	MKIILFFLFTFITYVLSETFGPLGFAALMPPFKPSGIELRFFRNLASYIYNYDDILMFLTRGDTRSCLRHLSDACEELTRVYGDLSKIGDAVKSICEHQHEACQKLPKVKEDSCRDESEAYDYLANFFLNGNDCRTAYTKCRLRSRGCSSELSRKCRTLLSHCNYAYNEEHLRVLFANFLGDSTSESFRGKLKKLCNELSFLGDQFVQLCLNPDSLQTSLPEIRDSLRKSSLPFYSYPKMSIGALLDASELDGGLYSPKNNPTVDPSYFMGYLLGQHRSTSFASDCVKMSQKCLGLDFFPQSAYFCDAKTTASQNSVCEKTRADLFEQHIPNLKKELEYKLSDEQYPEVVSLSGIDVDFCKKFLGPCSYLENLDSKLYSLCDRLKGRCAYDLEIASSLS…
PNEG_03434	538	supercont2.16g_Chr17_V4	258215	259892	ATGAAGATTATATTATTTTTTCTTTTTACTTTCATAACATATGTTCTTTCTGAAACTTTTGGTCCTTTAGGGTTTGCAACATTGATGCCTCCTTTTAAACCTTCAGATATTGAACTTGGATTTTTCAAAAATTTAGTATCTAAGATTTATAATTATGATGACATTTTGTTGTTTCTTACAAAAGGAGATACTCGTTCTTGTCTACGTCATCTCTCAGATGCATGTAAGGAATTAACAAGGGTATACGGTGATCTTTCCAAAATTGGTGATGCCGTAAAAAGTATATGTGAACATCAGCATGAAGCATGCCAGAAATTGCCTAAAGTCAAAGAAGACTTGTGTAGAGATCAGTCTGATACTTATGATAATCTTGAAAATTTTTTTCTGTCTGGGACTGAC…	MKIILFFLFTFITYVLSETFGPLGFATLMPPFKPSDIELGFFKNLVSKIYNYDDILLFLTKGDTRSCLRHLSDACKELTRVYGDLSKIGDAVKSICEHQHEACQKLPKVKEDLCRDQSDTYDNLENFFLSGTDCHTAYTKCRLRSRGCSSELSRKCRTLLSHCNYAYNEEHLRVLFANFLGDSTSESFRGKLKKLCNELSFLGDQFVQLCLNPDSLQTSLPGIRDSLRKSSLPFHSYPKMSIGALLDASELDGGLYSPKNNPTVDPSYFMGYLLGQHRSTSFASDCVKISQKCLGLDFFPQSAYFCDAETAVSLNSLCEKTAVALLEQHIPNLKKELEYKLSDEQYPEVISLSGIDVDFCKDFLGPCSYLENLDSTLYSLCDLLKGRCAYDLEIASSLS…
PNEG_03435	742	supercont2.16g_Chr17_V4	260386	262664	ATGAAGATTATATTATTTTTTCTTTTTACTTTCATAACATATGTTCTTTCTGGAACTTTTGGATTTGCAGCATTGATGCCCCCTTATAATCTTTCAAATCCAGAACTTGAATTTAAAAAAGATTTAGTATCTGGAGCTTATAGCTTTGATGAACTTTTGATCTTTCTTACGAACGGGAATACTCATTCTTGTTCAGAGCATCTCTCAAATGCATGTAAGGAATTAACAAGGGTATACGGTGATCTTTCCAGAGTTGGTGATGCCGTAAAAAGTATATGTGAACATCAGCATGAAGCATGCCAGAAATTGCCTGAAGTCAAAAAAGAATTATGTGAAACAGAGGATGTAACTTATACTGATGGGCTAGAAAAAACATCGCCTCTGGATTCGTATCAATGC…	MKIILFFLFTFITYVLSGTFGFAALMPPYNLSNPELEFKKDLVSGAYSFDELLIFLTNGNTHSCSEHLSNACKELTRVYGDLSRVGDAVKSICEHQHEACQKLPEVKKELCETEDVTYTDGLEKTSPLDSYQCLYSYTKCRLRSRGCSYEYMKECRTLLYACQRSYNEYKLYTLFTNLISDDYYSESFQEKLKVLCRDLFNTSDLLVQLCLNPDLLVSELGKFDFLRKEGRGGFFLYPKMSAGALLDTQKLDGGLFLPRTDPSVNPAYFMGYLLGQQGFTKIMFDCMKIGHKCLGLGFFPQSAYFCDARSDAHWDVPCLKASLLLLDEEVPNLENKLHREIWKERYPESVFWTGINVDLCTQLLRPCSYLKRLDPKLFRLCTLLEGHCAHGLEVGSSLS…
PNEG_03436	543	supercont2.16g_Chr17_V4	263158	264831	ATGAAGATTATATTATTTTTTCTTTTTACTTTCATAACATATGTTCTTTCTGGAACTTTTGGTCCTTTAGGGTTTACAGAATTAATGCCCCCTTATGAACCTCCAAGTATAGAACTTCATTTTACAGATAATTTAATATCTGGAACTTATAGCTTTGATGACCTTTTGATATTTCTTACAGCAAGAAATGACCATTCTTGTCTACAGCATCTCTCAAATACATGTGAGGAATTAACAAAAGTATACGGTGATCTTTCCAGAATTGGTAATGCCGTAAAAAGTATATGTGAACATCAGCATGAAGCATGCCAGAAATTGCCTGAAGTCAAAAAAGAATTATGTAACCTCGATAAGGTAACTTATGAAAAACTAAAAGAATCATCGTTTACGGAGGAGGAT…	MKIILFFLFTFITYVLSGTFGPLGFTELMPPYEPPSIELHFTDNLISGTYSFDDLLIFLTARNDHSCLQHLSNTCEELTKVYGDLSRIGNAVKSICEHQHEACQKLPEVKKELCNLDKVTYEKLKESSFTEEDQCYTTYTKCRFRSRGCFYEYMEQCRKLLYICRYIYSEYELHAYFINLLGNDFSSETFREKLKVTCRDLFDTSDLFVQLCFNPDSLLSDLSITDVFQKAGKLSFFFYSQWSTGALLNAQGLDGGLFLPRTDPSVNPAYFMGYLLGQHGFTSFVSDCVKISQKCLGLGFFPQSAYFCNAESNTHWDTTCKKTEVALLEQHVPNLKKELEYRLSDQQYPEGIFWSGINVNLCTKFLRPCSYLGKLDSTLNSLCDYLRGHCAYGLEIGSS…
PNEG_03437	549	supercont2.16g_Chr17_V4	265396	267087	ATGAAGATTATATTATTTTTTCTTTTTACTTTCATAACATATGTTCTTTCTGGAACTTTTGGTCCTTTAGGGTTTGCAACATTGATGCCCCCTTATACAACATCAACTTCGGAACTTCATTTTAAAGATGATTTAATATCTGGAACTTATAGCTCTGATGAACTTTTGATGTTTCTTACAGGAGGGAATATTGGTTCTTGTCTACGTCGTCTCTCATATTCATGTGGTGAATTAACAAAAGTATACGGTGATCTTTCCAGAATTGGTAATGCCATGAAAAATATATGTGAACATTACTATGAAGCATGCCGGAGATTGCCTAAAATCAAAAAAGAATTATGTAACCTCGATGAGGTAACTTATAATGATAAGCTAGAAAAAACATCGCCTTTGGATTCG…	MKIILFFLFTFITYVLSGTFGPLGFATLMPPYTTSTSELHFKDDLISGTYSSDELLMFLTGGNIGSCLRRLSYSCGELTKVYGDLSRIGNAMKNICEHYYEACRRLPKIKKELCNLDEVTYNDKLEKTSPLDSNQCFYSYIKCRLRSRACSYKYMEECRTLLHACQRSYSKYELHTLFTNLISDDYNSESFRKELKVLCRDLFNTSDLFVQLCLNPDLLVSELGKFNFLRKEGRGGFFSYPHVSIGALLDAQELDGNLFLPRTDPSVNPVYFMAYLLGQRGSTSFVSDCLEISQKCLGLDFFPQSSYFCEAGSSTSRSSACKRAEVTLLEQDVPNLKNELQRKLRDRLHPDTIFWTGVDVDLCTEFLKSCSYLKKLDSRLDRLCTLLEGHCAHGLEVGS…
P. carinii: 1 member
T552_03404	213	Supercont3.16_V3	246196	247044	ATGACGGGTTTATTCTTACCAAGAACTGTTCCTAACATTGATTCTTCATATTTTATGGGATATTTGCCAAAAATGTTTGAATCTAATTTGAATACTGCTTGTGATGAAGCTTATCTTAAACTTTTTGATAATTATGTACCGAATTTAACAAAACAACTTGAATTTAGAGTAGGGTATGTAAATGAGCCTGTAGAAAGACTTGACTCAGAACTTCACCATTTATGCGACGTTCTAAAAGGTCATTATGTTTGCGAATTGGAAATATGGTTTTCTCTTAGTGTATTTGAGAAGTATTTTCGCAATCTTACTCTTGGAGAGAAACCTTCTCAAGGACCTAATCCATATGAACAGAAATTTTGTGATTTATGTCTTAATATATTAAAGGAAATTGTGGATTTC…	MTGLFLPRTVPNIDSSYFMGYLPKMFESNLNTACDEAYLKLFDNYVPNLTKQLEFRVGYVNEPVERLDSELHHLCDVLKGHYVCELEIWFSLSVFEKYFRNLTLGEKPSQGPNPYEQKFCDLCLNILKEIVDFLAFCLKPQHTKAATNFNATENECFQGVPRLKTYRTKCKLSGNHVIYLTKCIHNHSHNNYMKKLLHNTLEDSTFKKDEARG*
P. jirovecii: 2 members
T551_03109	500	supercont_2.15_PjV2	155	1713	ATGAGACTCTTAGGTTTCCTATGTGCTTTGATTTTGTCTGCAACCACCGTATTTTCAGTAACAGAGAAATTTTATAAGGATCTTCCAAAGTCAGACAATATGACCCAGGCATTTTTTATTGGAGGATACGTCGTGGGGAATCATACAAAGAATGAAAAAGACTGTAAAAAACATTTGAAGAGTTATTGCAATGGCGTGAAAGGATTAGATCCGACTTTTAAGTCGGGTGGGTATGGTTTGAAGGAAGTTTGCAAGAATTATAAAGGAGCGTGTCATGGGCTATTTTCCTTACTTAAAATTGAATGTGATTCGCTTATTTTGGAAAATGGAGAAAATATAGATTACACCACGTGTTTACAGAAAGTGTCGGATTGTAATCAACTGGAAACAGCATGTGGT…	MRLLGFLCALILSATTVFSVTEKFYKDLPKSDNMTQAFFIGGYVVGNHTKNEKDCKKHLKSYCNGVKGLDPTFKSGGYGLKEVCKNYKGACHGLFSLLKIECDSLILENGENIDYTTCLQKVSDCNQLETACGSDGVTVSCSKTRMKCFLQGQKDFALEVLSREFEENDDSDDSRLEGACHKFGGKGLDFTRLCLNRTELLKQLKNKTGLVGVGYTGYSHADHLFKEGQRLGGHFPLLENWDPYLLLAYLITAFGKGGTDKEKCESLGGLCAHFNGLSVTLKRFCGKDGRGNNVKKMCEEFDYKIYDPLNGHLTSLYQELEDRGLVNGNKTIPWVNLTKTRVTHRDCPRLEAKCKALTYFNATGLEIPCENLFGRCYQDYLNRTAIKELEHYMRGSLGR…
T551_01654	289	supercont_2.6_PjV2	485611	486579	ATGTTTGACAAGTATTCTATACAATTGACTAATAAAGCCAATGAACTTGGTGATTTTTGTGCCGGTATTATTAATTCAGGAAATAATACTGAAGCAAGAAAAGAATTCAATGAAAAACTACTCAAACAAGTACAAAAAAAATATATAGGATTGAAAAGTAAATTTATAAAAACAAAAGAAATGTTAATAAAGAAACAAAAAGAGTATAAAAATATTAAGAAAAAAATAGAGAAAACAATAAATACAGTTAACTACATTTTATCAACAAAAACACCAAATAATGTTTCAATAAATAAGGTTATACTTATTGCATCTACAACACGAAAAACTCAGTACAAATTTGTTTTAGTAGCAAGGACATTTAAATTGGTAACAAAGACATTTGTTCTTTATATAAAA…	MFDKYSIQLTNKANELGDFCAGIINSGNNTEARKEFNEKLLKQVQKKYIGLKSKFIKTKEMLIKKQKEYKNIKKKIEKTINTVNYILSTKTPNNVSINKVILIASTTRKTQYKFVLVARTFKLVTKTFVLYIKLKNIPTFNKGCEFKKRCESKVLYKEMEKICTKLEPLKVKLEVVTVVRNTAFTAIKTQEIEKKTTIKEQKSVSMYIMNIWVMHISINTSIFTLTFIVMSTIIFISTKQYKPIKCTTEEKAREDKVLQKKKLDKLANEILKKTITLEKNVLVKLYVKK*
P. wakefieldiae: 2 members
PWAK_C10.3a	560	NA*	NA	NA	ATGAAGATCGTTATATTTTTTCTTTTTTCTTTTATATCATATGTATCTTATCTCTTATCCTTTATCATTTTTATCTTTTTTCATCTTATCTCTTATCTCACTTTAATAGGGTTAGCAGCAAAAATGCCTCCTTATCAACCTTTACGGGGAAGATTTCAACTTAAAAGTGATTTAATATCTGGCCTTTACTTTAAAGAAGACTTACTATTATTTCTTTCAGAAGGATCTATCCAGAATTGTCTACAACACCTCTCAAGTACATGTGATGAGTTAACAAAGACATATGGCAATCTCTCCAATCTTGCTAGTGACGTAGAATTTATATGTAACCATAGGCATCATCTGTGCAAGAAACTGCCTATGATCAAAGAGAAATTGTGTGATACCGAAGATGTAACT…	﻿MKIVIFFLFSFISYVSYLLSFIIFIFFHLISYLTLIGLAAKMPPYQPLRGRFQLKSDLISGLYFKEDLLLFLSEGSIQNCLQHLSSTCDELTKTYGNLSNLASDVEFICNHRHHLCKKLPMIKEKLCDTEDVTYPINQKTAPLDSSICFEFYIYCRLRSAGCSSQYSEKCHELLFICHSNHKKDGFLYFFSGLSDNGYSSKKFREELKDICRDLYNISDVFVKLCLNPYSLESELETFTQNQKEGKGGFASYPQLSSAALLGSQGLDGGLFSPGTQDGTNPLFLLGYLVSQSSSTSFVDACKEITQKCFGLGFFPRTAPFCEINSHQASGVNCQEAEIKLMEQDIPKLKHELHTELRNGEHSAGFSLTGISPDLCQKFLVSCSYLGGLDSSLQDLCNH…
PWAK_C10.3b	528	NA	NA	NA	ATGAAGATCGTTATATTTTTTCTTTTTTCTTTTATATCATATGTTTTTGCAGGGACGCCCGGTCCTTTAGGGTTAGCAGCAAAAATGCCTCCTTATCGACCTGAGGGAAAAGGCTTACGACTTGGAAGAGATTCACTATCTGACTCTTTTACTTTAAAAGAGACGTTGTTACATATGTCAAAAGGAACATCTGGCCGTGATTGTCTACAACACTTCTTAAGTGTATGCGAAGACCTAAAAAAGACATATAATAAATCAAGCGACTCTAGTTTTCTTCTAGACATCGTGTGTGAAGATAGCGAGCGCGCGTGCATAACTTATGAGGATGTAATAAAAGGAGGGCCATTGAATTCGACTATATGCGCTGGACTTTATTCGAGATGCCGTTTAAGATCATCG…	﻿MKIVIFFLFSFISYVFAGTPGPLGLAAKMPPYRPEGKGLRLGRDSLSDSFTLKETLLHMSKGTSGRDCLQHFLSVCEDLKKTYNKSSDSSFLLDIVCEDSERACITYEDVIKGGPLNSTICAGLYSRCRLRSSGCSSKYADKCQTLSSRCHHHYGLYDIFSTILEHIGFDLDSPRFDRKLRRLCRGLSDTSETFVQLCLYPDLLKEKLKDFIKFRSEQKGDFLLYPRLDAGALVKSVGLDGDLFSPGTQDGTDPLFLLGYLVSQSSSTSFVDACKEVTRKCLGLSFFPQTAHFCEINSHETSTICQEAHVELTRAISNLKKDLSENLPNGDVHRGHLTGGVDSDLCKNYLVNCSYLGGLDSELSDLCGFLRDYCSYALEIGSALSIFDYYFYKYNKGN…
P. macacae: 1 member
PMAC_C2.5	297	NA	NA	NA	ATGCTTGACAAATATTGTATACAATTGACTAATAAGACTACTGAACTTGAAGATCTGTGTACCAATACTACTAATACTAAGAATGATACTGAAGTCAGAAAAGAGTTCTGTAAAGGACTTCTTAATCGAATAGAAGAAAAATGTATAAAATTAAAAAATGAGTTTACAGAAATAAAGCATATATTAGCAAAAAAACAAGACTATGAAAGTATTAAGGAGAAAGCAGAAAAAGAAATGAATACGATGAATCTTGTTTTATTGACAGCGAAGACATTAAATAATAAATCAGCAAGTGAAGTTATACCTAATACACCTAATGGCGCAAAAGATACACTACAATTTAAACTTATAAGAAAAAGTATAGAGACAAGTATGGCAAAAGATGACTTAGTGAAACTT…	﻿MLDKYCIQLTNKTTELEDLCTNTTNTKNDTEVRKEFCKGLLNRIEEKCIKLKNEFTEIKHILAKKQDYESIKEKAEKEMNTMNLVLLTAKTLNNKSASEVIPNTPNGAKDTLQFKLIRKSIETSMAKDDLVKLGFLSKTFELVAKAFDLYVKLKGICQDSTKGCEFKKECKTESLCEEIEKVCLELKPLKINSERVTVIQNTTVITIKTQTTEVVKETQCTLTHTTNAWITHTLTNTAISTHTSILTSLVFLTTEKYRPTKFTTEGETGEIWPSQGLRMTGWSLKGAIFIMIISAII-
*NA, not available.
