## Supplemental Data Set 6 for "Diversity and complexity of the large surface protein family in the compacted genomes of various *Pneumocystis* species"

### Sheet: Supplementary Table 4
Data set 6. Pneumocystis Msg-D family
GeneID	AA size	Scaffold/contig No.	Start	Stop	CDS	AA sequence
P. murina: 1 member
PNEG_02212	1099	supercont2.9g_Chr12_V4	320562	323901	ATGTTTTTCTTAAGAATCATCTTTATATTTATTTTTTTAAAAATATCATATGCAGAAAACACAGATAAACTCTCAGATTTCGAAAAAAAATATCCAGAATTATATCAAGCAAATCCACATGCTTTAAAACTGGAAGCATTGAAAAGCGGATTTTCAGGCAAATCTGTAAAAAAAGGATTGGGTGTTTTTCATATAGGGAATCTTGGTCATTATAGAGATCATAAACCAGTTATATTGCATGTAATTATGGGATTAACTGTTGGACTCGCAGAGTGTCGCGGGACACTCGCCGAAAGATGTAAAGTCATAAAAGCCCTAGGAAATCCAATAACACAATATTGCAATAAACCATATGATACATGCCAAGATTATTTTGACGCTCGAAATTACTTACTCCCT…	MFFLRIIFIFIFLKISYAENTDKLSDFEKKYPELYQANPHALKLEALKSGFSGKSVKKGLGVFHIGNLGHYRDHKPVILHVIMGLTVGLAECRGTLAERCKVIKALGNPITQYCNKPYDTCQDYFDARNYLLPMKDQLKNPHAHHDACRTILLNCLFFKHRNYITSDCVPLVALCYLRVRQNFVEAIMTEALRGEINTKGAAAAMKKVCEKIGHESPDLLHLCFKTTVLEKLKRSNKQYIEDVKSRIRTVSTGNCRQVLEECYFNVLDYPDIYQSCRNFRRFCSEIGVVYTPVDSTFDLFQKPLSAEKLLIDTSSKISEDLGLGFSKYVQKKSSNLEIAAYLVNKTWVYDNDCRNKLKELCLHIASLPLTKQLCTLAHDRNSKLCRDFYNSIGTECYSL…
P. carinii: 1 member
T552_02579	1006	Supercont3.11_V3	324016	327087	ATGCTTTTCTTGAAAATCCTCTTCATATGTCTCTTTGCAAGGACATATGCGAAGGATCCGTCCAAGCTTTCGGAGTTTGGGAGAGAATATCCTCCATTGTATCAAGCAAATTCATTTATTTCGAAAATTGAGAGGACGCATAGCAAATGGACAGAGGATTATATAAGAAGCAAATTGTATGCGTTAGCATGGCAGAATTCTATAGATAGGAATAACGATGCATTTATATTTTCATCTCTTATAGGTGCAATTAGTAATATGAATTATTGTGCAGAGATGCTTCGGAAAAGATGTGAAGTCTTAAAAGCTTTAGGAGGCAAAGTAACGGAATATTGCGTTGATCCAGTAAGAACATGTGGTTTTCACTTTCCCGTTAGACAAATTCGAGCAGCCCTTCAA…	MLFLKILFICLFARTYAKDPSKLSEFGREYPPLYQANSFISKIERTHSKWTEDYIRSKLYALAWQNSIDRNNDAFIFSSLIGAISNMNYCAEMLRKRCEVLKALGGKVTEYCVDPVRTCGFHFPVRQIRAALQSNLRKRYTTRTACTEYLRTCFFLKHKLSMATECTFLIGSCYLWVRKHVAEAILSEVMRGDLSKQTSAYSLRRACEVVGGGSPDLLRLCFENGNLLKKLRTGLQQEISALKTRLSLVSYRNCYYTLQQCYYYIADYYGIYEGCKELRRACEETGYSFKPPTFSPHMLEETIYLEDKIVSIASEVSSSLGLRFSSCVTRPSSDIEVAAYLVNKTWMYDYECTNKLQGVCQDISSIPYTRKLCSSLKNRDSKPCKDLYYSVRDESYSLY…
P. jirovecii: 20 members
T551_00325	995	supercont_2.2_PjV2	2819	5845	ATGTTGTTATTTACCAAAACATGCATTCTTTTAGTTTTCATTAGCATAAAAAGGGTTTTTTCAGAGGATAAAGAACTTTTAGATCTTGTTCAAACATTTTCTCCTCTGCATGATGGGGATCCATTACTTTCATACAAAGTTACTACTGAAGAATATCATCATCAATTAAGCAAAAAGATACATAATTTAGAACTTGAACTAAAAAGTAATAAATATTTATATTATCTTGCAACTTTTTTAACTTCGAATGATTTTTATAACAATGACAATTGCATAAAAAAACTAGGAGAACTCTGCATTAGTGAAGTAAAAATACTGAATAGTGATATTCCTCATATTTGTAGTAATCCTCAATCAATATGTACTTTAAGTACTCAAATGCCTAGTGCGATAAAAAAA…	MLLFTKTCILLVFISIKRVFSEDKELLDLVQTFSPLHDGDPLLSYKVTTEEYHHQLSKKIHNLELELKSNKYLYYLATFLTSNDFYNNDNCIKKLGELCISEVKILNSDIPHICSNPQSICTLSTQMPSAIKKIKDYLNKERNYHDQCSKLQTDCFFLEQYDSTDLSTKCNELKEYCYNKARMEIAETIIHRFLKGTHNKTACLKRLRNKCVSFSQKSPELLTLCIDGLNVCEKFISEIKKNCQSLQTQFSSEQKKISEHNCLNWLKKCHKNILDCQPLYSGCRLFQTSCAEKGFFSDFNRNYNHNFLELSINIDEDTIQYSYEHLNQLGIYVDKMPSFPNEVITNILIQNVNAQTSECEEKLNKKCPLADYLDIFKSICSKGSKNNEHGACINIYNKN…
T551_00326	1010	supercont_2.2_PjV2	10123	13155	ATGTTGACACCAAATGAACTATATACATGTAAAAAAGATTTGAAAAAGAAATGTGCTTTAGTTGGGGCCATTAATCAAAGACTTCGTGGAATTTGTTTAAACCCTATCGCATCATGTAATCATGCATTTAATAACATAATGGATACAGTTAAGAAAACTGATAGAGAACTTTCAGATAGGGCAATAACTGAGCAGAATCAATGTAATATGTTACAAATGAGGTGTTATATTTTAGAACATCATGGTTTAAGCTATATTGGCTCAAAATGCACTAAATTAAAAGAACGTTGCTATAAGAATATTCGTATGGGAGTAGCAAAAATAATTCTTAATGATCTTTTGAAAAGAGTTTCAAGTGATTTAAATGTTTGCCTGAAAAAATTGCAAGAAGAATGTCAA…	MLTPNELYTCKKDLKKKCALVGAINQRLRGICLNPIASCNHAFNNIMDTVKKTDRELSDRAITEQNQCNMLQMRCYILEHHGLSYIGSKCTKLKERCYKNIRMGVAKIILNDLLKRVSSDLNVCLKKLQEECQLLNQQSSELFDLCANGTSVCEMLVLNSKKECQSLQNLFVSEQNIISEKNCINWLKKCYYDVPACLTFHFNCRLFRMKCAESGFFYDPQEYNFDLFKISSISTNENGVQYAYEKLRTSGIYVTEVPNLSDIPIANFLVKKPTASRVDCEKALDRRCPSTSYLKLVERVCNDKLYNGKRYSCLNLNHRTRNYCNGLLEKFKKSNEFWSYPYRPLTKKKCQEYLLECYFIDEYIKYWLSYDICINIRLVCYQLDLETAADMALIKKLNG…
T551_00602	1116	supercont_2.2_PjV2	616005	619393	ATGTGGATTTTTATATTAAGCTTTTTTTTAAACATAATATTTGTTTTTTCAGAAAACAGCATTTTAGATCTCACTAGTAAATATCCACTTTATGAAAGTGACCCATTACTTATACATTCACAAAGAAGTAATTTTTATCATGAACGTTTACGCAGTGCATTATCTCTTCTTGAATTTGAAAATCTATTTTCCAATTACCAAGACGACGATTATTATTTAGCAGTTTTATTAAGTCCAAATGATTTGTATTATTATTATCATTGTTATTCTTCTCTGGAAAAACAGTGCAAAATTTTGAAAGATATAAATAATAAATTATCTAGTATCTGCAAAAACATTAAGAGCTCATGTGATCGTGGATATAAGAATCTCCAATCAAAATCAAAAAAACAATTAAAA…	MWIFILSFFLNIIFVFSENSILDLTSKYPLYESDPLLIHSQRSNFYHERLRSALSLLEFENLFSNYQDDDYYLAVLLSPNDLYYYYHCYSSLEKQCKILKDINNKLSSICKNIKSSCDRGYKNLQSKSKKQLKDLSDKNINIKDRCTKLQTRCFILEAHDSYLNSKCSELREQCYKDTRMNIAKTIIWDLLRGTLNKFNVCMERLKSECYTISKESHELMHLCLEAVNTCFFFMDMNKRECKRYQTEFNPLTNIITSENCEKWLKVCYFSIQDCNDIYPLCSEFQLDCAKQGFLFDFRKSSAHDLFKQTHSPPEEKGIKYAYDSLMKMGIQVPKMDPVSFITLKGFSRDLDLADFLVNDTRADEKICTTVLNRKCKWITYLDYIKPLCSSFHQLGYHTV…
T551_00908	998	supercont_2.3_PjV2	596931	599976	ATGCAATTATTTTTAGGAACGTGTATTTTTTTAATCTTTATTAGTATAAAAAGAGTTTTTTCAGAGGGGGAGGACCTTATCAATGATTATTCTCCATTATATGAAGATGATCCATTACTTTCCTCTATACTTAAAAGTGATGGATACCATGTTCAATTATATGAACAATTAAAATGGATAGAACACGAAAATTTAAGGCAGAATTACATAGATGATTACTATTATTTAGCTACTATATTAGATAACAATGATTTATATTATTATTGTGAAGTTAGATTAAAGGAAGCATGCATTAATATAGAAGACGTAAATAAAAGATTCCAAGAGATTTGTAAAAACCCTGAAGCATCATGCAAGGGTACATACAATAAAGTTATGAATAAAGTAAAAGAAGTAGCT…	MQLFLGTCIFLIFISIKRVFSEGEDLINDYSPLYEDDPLLSSILKSDGYHVQLYEQLKWIEHENLRQNYIDDYYYLATILDNNDLYYYCEVRLKEACINIEDVNKRFQEICKNPEASCKGTYNKVMNKVKEVATNFSNKKTNEHDRCNKLQVKCFFLERHGPKRIGAECAALKEYCYNKVRMGVTEVIVYDFLRGTSNDLKTCTRKLRNECQLINQRSPELFDLCVNVDTVCNKFILKSKEECQSSQALFSSNQISEKECKTLLAKCYSILSDCPVLRPKCRSLKMECAEKGFFYDISENHNFNLLENPSTHMNRNGVEYAYGKLYNSGIYVAKIQNLSDLLIADFLINNTKAGDRDCKKVLNKKCSSINYLSYIKPICNVSSNNEYKICRKIYYKTGH…
T551_01183	181	supercont_2.4_PjV2	598507	599052	ATGGATTTCCCAGTAATTCTTCAGCTCACATCGCTTATCATAATTCTTACTATTGTTAAATGTTTAAAAAAATGTTTTAGTTTGAATTATATATGTCTTCAAGCTGAAAAGAAATGTGATAATATTTCAATTCAAAAAGATATCTTTAATACTTTAGTCAGTACTCTTAGCGAAGAATTATATACTTTTAATAAACATAAAAAAAGTTTAACTAAAAATTGCGAAAATTATACTAGAGTAATCTCAAATAAAGTCTGTTCTAGCATAAATAATGTTTATAAAAAATTGAAACAGTATTTACGAAAAATCTGTGAGTTTTCATTAACGCTTTTCAAGTTTTTGTTTACCAATTTTAATTCTACCTTTGAAGGTCAAAAATTATTATTATGCTCATTTATA…	MDFPVILQLTSLIIILTIVKCLKKCFSLNYICLQAEKKCDNISIQKDIFNTLVSTLSEELYTFNKHKKSLTKNCENYTRVISNKVCSSINNVYKKLKQYLRKICEFSLTLFKFLFTNFNSTFEGQKLLLCSFIKFYNTIGTRISYGCYESTLKCGILELLIFLTPLPPPLPPPAPEPELEP*
T551_01186	991	supercont_2.5_PjV2	7554	10569	ATGTCACTTTTTGTAAAAGCATACATTCTTCTGAATTTAATTGATATAAAAACAGTTTTTTCAAAAAACGAAGATTTTTTGGATCTTATTAATTATTCTCCACTAAATGAAGACGATTCATTATTTCCCCTTACTCATAGGAGTGCACTTTATGATCTTCGTTTAGCATATCAATTGCAAAAACTAGAACTTGAAAATCTCTGGTACAATTATAAACATGATTATTATTATGTTGCTGCTATGTTGGCTCCAGGTCGATTATCTTATTGTCAAAGTGACGTGAATAAAATATGTACTGGTATTAAGAATATGAATGAAAGAATTCAAGGAATTTGTACATCTAAAACAATATGTAATCATGCATACAATGAAATAATGATGGGGATAAAAAAAACTAAT…	MSLFVKAYILLNLIDIKTVFSKNEDFLDLINYSPLNEDDSLFPLTHRSALYDLRLAYQLQKLELENLWYNYKHDYYYVAAMLAPGRLSYCQSDVNKICTGIKNMNERIQGICTSKTICNHAYNEIMMGIKKTNEELSDKRITEHDKCNKLQMRCFLFERHGMQYLNEKCKELKESCYNKVRMEVARTLLYDILRGTSSDSKSCIGRLKNVCQLLSQQSPELLTLCMDYTRVCNEFTSYSQEECKNFGTQFLSKQGIMTEENCVKWLEICYYVIPDCQNLHSLCRSFRMECSEKGFFYNPRGHNFDLFKNPSTDLDETGIQHTYEKLCDLGIRVTGVEKYSELQVANFLVQEHYPGYLECKNALNKKCSLIQYLESIKHMCISKDWKGNYNVCYNMYAGT…
T551_01658	994	supercont_2.6_PjV2	498623	501655	ATGCAATTATTTTTAGGAACGTGTATTTTTTTAGTCTTTATTAGTATAAAAAGAGTTTTTTCAGAAGATGACGATCTTGTCAATGATTATTCTCCATTATATGAAGATGATCCATTACTTTCCTCTATACTTAGGAGTGATGAATACCATGTTCAATTATATGAACAATTAAAATGGATAGAACACGAGAATTTAAGGCAGAATTATATAGATGACTACTATTATTTAGCTATTATATTAGATAACTACTATTATTTAGCTATTATATTAGATAACTACAATGATTTAGTTACTATATTAGATAACAATGATTTATACCGTTATTGTGAAGCTAAGTTAAAGGAAACTTGCATTAGTATAGAAGACGTAAATAAAAGATTCCAAAAGATTTGTAAAAAC…	MQLFLGTCIFLVFISIKRVFSEDDDLVNDYSPLYEDDPLLSSILRSDEYHVQLYEQLKWIEHENLRQNYIDDYYYLAIILDNYYYLAIILDNYNDLVTILDNNDLYRYCEAKLKETCISIEDVNKRFQKICKNPEASCKGAYSKIVNKAKEIAISFSDKETNERDQCNKLQVKCFFLELHGSWHIGAKCATLKEYCYNKVRMGVAEIIVYDFLRGTSNNLDTCIRKLQNECQLVNQRSPELFDLCVNVDTVCSKFILKSKEECQNSQALFSLNQISEKECKTLLAKCYSILSDCPALRPKCRSLKIDCAEKGFFYDISENYNFALLENPFTHMNRNGAEYAYGKLYNSGIYVAKIQNLSDLLIADFLINNTKAVDRDCKKVLDEKCSSINYLNYIKPMC…
T551_01664	1002	supercont_2.7_PjV2	4689	7737	ATGCTGTTATTTACCAAAACATGCATTTTTTTAATTTTTATCATCATAAAAAGGGTTTTTTCAAATAATAACGAAATTTTAGATCTTGTTCAAACATTTTCTCCTCTACATGATGAGGATCCATTACTTTCATATGAAGTTACTAATGAAGAATATCATCATCAATTAAACAAAAGGTTGCATAATTTAGAACTTAAAGAACTAAAAAATAGTAAAGAATATTTATATTACCTTGCTACTTTTTTAACTTTCAGCGATTTTAATAACAATTGCACAGCAAAACTAAAAGAAGTCTGCAATGATGATATAGAAATGCTGAATAGTGATATTCATCATATTTGTAATGAGCCTCAATTAGTATGTACTTCTTTAAATACTCAAATATCTAATGCGATAAAA…	MLLFTKTCIFLIFIIIKRVFSNNNEILDLVQTFSPLHDEDPLLSYEVTNEEYHHQLNKRLHNLELKELKNSKEYLYYLATFLTFSDFNNNCTAKLKEVCNDDIEMLNSDIHHICNEPQLVCTSLNTQISNAIKKTKDDLNKETNYHHCSRLQTECFFLEQYGSGDLSANCNKLKENCYNKARMEVAEGIMHRFLKGTHSSTCLQKFKEKCLLFSHQSPELFSLCISGSNVCEKFISETKTNCQNFQIQFLSKHKEITRENCIVWLKKCYYNVLNCRNIYHMCRLFQTNCAENGFFSNFDSNYNLNLLESPFIDIDEDTIQYSHKRLSQLGIYVDKMPSLPNEVIASILIQDVSTQISKCKKELNEKCPLAEYLDVFKEICSKTNNKNDICRSIYDKTKQ…
T551_01861	991	supercont_2.8_PjV2	13433	16448	ATGTCACTTTTTGTAAAAGCATACATTCTTCTGAATTTAATTGATATAAAAACAGTTTTTTCAAAAAACGAAGATTTTTTGGATCTTATTAATTATTCTCCACTAAATGAAGACGATTCATTATTTCCCCTTACTCATAGGAGTGCACTTTATGATCTTCGTTTAGCATATCAATTGCAAAAACTAGAACTTGAAAATCTCTGGTACAATTATAAACATGATTATTATTATGTTGCTGCTATGTTGGCTCCAGGTCGATTATCTTATTGTCAAAGTGACGTGAATAAAATATGTACTGGTATTAAGAATATGAATGAAAGAATTCAAGGAATTTGTACATCTAAAACAATATGTAATCATGCATACAATGAAATAATGATGGGGATAAAAAAAACTAAT…	MSLFVKAYILLNLIDIKTVFSKNEDFLDLINYSPLNEDDSLFPLTHRSALYDLRLAYQLQKLELENLWYNYKHDYYYVAAMLAPGRLSYCQSDVNKICTGIKNMNERIQGICTSKTICNHAYNEIMMGIKKTNEELSDKRITEHDKCNKLQMRCFLFERHGMQYLNEKCKELKESCYNKVRMEVARTLLYDILRGTSSDSKSCIGRLKNVCQLLSQQSPELLTLCMDYTRVCNEFTSYSQEECKNFGTQFLSKQGIMTEENCVKWLEICYYVIPDCQNLHSLCRSFRMECSEKGFFYNPRGHNFDLFKNPSTDLDETGIQHTYEKLCDLGIRVTGVEKYSELQVANFLVQEHYPGYLECKNALNKKCSLIQYLESIKHMCISKDWKGNYNVCYNMYAGT…
T551_02437	1002	supercont_2.11_PjV2	11587	14633	ATGTTTCTGTTTATGGAAATATGCATTTTATTACTTGTTGTTGCTATAAAAAGGGTTTTTTCAGAGAACGAGGATTCTTTAGATCTTATTCAAACATTTTCTCCTCTGCATGATGAAGATCCATTACTTTCATACGAAGTTACTACTGAAGAATATCATCATCAATTAAGCAAAAAGTTGCATAATTTAGAACTTAAAGAACTAAAAAATAGTAATGAATATTTATATTACCTTGCTACTTTTTTAACTTTCAACGATTTTAATAACAATTGCATAGCAAAATTAAAAAAAGTCTGCAATAGTGATGTAAAAATGTTGAATAGTCATATTCATTATATTTGTAATAATCTTCAATTACTATGTACTTCTTCAAATACTCAAATGTCTAATGCGATAAAA…	MFLFMEICILLLVVAIKRVFSENEDSLDLIQTFSPLHDEDPLLSYEVTTEEYHHQLSKKLHNLELKELKNSNEYLYYLATFLTFNDFNNNCIAKLKKVCNSDVKMLNSHIHYICNNLQLLCTSSNTQMSNAIKKIKDFLDETNYHNRCSKLQTDCFFLEQYSPEDLSAKCNKLKENCYNKARMEVAEGIMHRFLKGTHSSTCLQKFKEKCLLFSHQSPELFSLCISGSNVCEKFISETKTNCQNFQIQFLSKHKEITRENCIVWLKKCYYNVLNCRNIYHMCRLFQTNCAENGFFSNFDSNYNLNLLESPFIDIDEDTIQYSHKRLSQLGIYVDKMPSLPNEVIASILIQDVSTQISKCKKELNEKCPLAEYLDVFKEICSKTNNKNDICRSIYDKTKQ…
T551_03103	1005	supercont_2.14_PjV2	332403	335420	ATGTTAACTCCAGACCAGTTATATGATTGTAAAAGCAATCTAGTTAAAGTCTGTACTGAACTTAAGAATATCAATGAAAAGCTTCGAAAAATTTGTGAAAAACCTAAAATGGTATGTGGTTTAGCGTACAATGAAATGATGCTTAAAATAAAAAAAACTGTTGAGGAGCTTTCGGATGAAAGAATAACTGAGCACGATAAATGTAACAAATTACAAATGAGATGTCATTTTCTAGAACACCATAAACCATGGTATCTTAATAGCGGATGTAAAAAATTAAAAGAGCATTGTTATAAAAAGGTCCGTATGGAAGTAGCACAAGTAATTCTTTATGATCTTTTAAGAGGAACTTCTAACGATTTTAATAAATGTTTAAGAAAACTCAAAAGCGAATGTCTA…	MLTPDQLYDCKSNLVKVCTELKNINEKLRKICEKPKMVCGLAYNEMMLKIKKTVEELSDERITEHDKCNKLQMRCHFLEHHKPWYLNSGCKKLKEHCYKKVRMEVAQVILYDLLRGTSNDFNKCLRKLKSECLSLNQRSPELLDLCTNGANVCLEFISNSKKECQNFQNLFLSEQKTISEKNCLNWLKICYYIIPDCRVLYHSCHSFRMSCAESGFFFNSKDYNFDLFENPSTYMVENGVQYAYEKLHNLGIYVSEIQDLPEIFVLELLVQKITTGRNDCVKALNKRCPSAEYLEFAKSICNIKFQSGIHYACINLNHKAEVYCEPFLDKLKKGIQFWWYPHLPLSETECIEYLSACYFVDNYFIYWKTYDICKDIRLVCYQAGLEIAANKALIKRLSG…
T551_03403	1062	supercont_2.17_PjV2	3516	6752	ATGTTACTATTTGCAAAAGCATGCATTCTTCTAAATTTAATTGGCATAAAAACAGTTTTTTCAAAAAATGAAGAATTTTTAGATCTTATTGATTATTCTCCGCTACATGAAGATGATTCATTATTTCCCCTTACACATAGAAGTTCACTTTATCATGTTCGTTTAACATATCAATTGCAGAAACTAGAACTTGAAAATCTATGGTACAATTACAAACATGATTATTATTATATTGCAGCTATGTTGGCTCCAGGTCAATTACCTTATTGTCAAAATGACATAAATAAAATATGTACTAATATTAACAATATGAATGAAAGAGTTCAAAGAATTTGTACATCTAAAACAATATGTAATCATGCATACAATGAAATAATGACAGGGATAAAAAAAACAGCT…	MLLFAKACILLNLIGIKTVFSKNEEFLDLIDYSPLHEDDSLFPLTHRSSLYHVRLTYQLQKLELENLWYNYKHDYYYIAAMLAPGQLPYCQNDINKICTNINNMNERVQRICTSKTICNHAYNEIMTGIKKTAQELSDKKISEHDKCNKLQMRCFLFEHHGMWYLNEKCKELKEHCYNRVRMETARTLLYDILRGTSNDSKSCLARLKNICQLLNQQSPELFTLCIDCTSVCNEFISYSQEECKKFGIQFLSKHKTITQENCVKWLGICYYAIPDCQSLHSLCRLFRMECSEKGFFYNLNNHNSDLFKNPSTDLDETGVQHIYEKLRDLGIHVTGLEKYSELHVTNFLVQEYLTQEYYPGYPQCKKIFDQKCSSIQYLKLIKDICTKNSRNTYSACYNI…
T551_03667	1057	supercont_2.20_PjV2	57118	60331	ATGCGACTGCTTATAAAAGTATGTATTCTTCTAATTTTTCTTAATATAAAAAATGTTTTTTCAGAAAATGAAAATATTTTAGATCTTATTCAAACTTATTCTCCATTACATGATAAACATCCATTGTTTTCAGATGCAGTTAGAATTACACAATATTATAATCTATTAGAACAAGCATTTAATAATCTAGGACTTAAAAATCTAAGTATTCATAATCAGCATTTCTATTATGTTGTTACTATACTAACTTCAAATGAATTTAATCTTAACTGTGAAAAAAATCTACAGAAAGTCTGCAATGATGCTGCTATAAATACGTTGAATGATGATATTATTTATATTTGCAAGAATGTTCGAACAATATGTGGTTCTTTACACAATAAAATAAATGTAGAAGTA…	MRLLIKVCILLIFLNIKNVFSENENILDLIQTYSPLHDKHPLFSDAVRITQYYNLLEQAFNNLGLKNLSIHNQHFYYVVTILTSNEFNLNCEKNLQKVCNDAAINTLNDDIIYICKNVRTICGSLHNKINVEVKKIIQIFSNTSINENDRCVLLQEHCFFLEHYDLDLSSKCKELREHCYNKVRLGVAEAIIYHFLKGTPNKIDICLKKLKKECLLLSQESPELFYLCINAGDICKKFVSIYEKSCKNLHTQFLLKQKEITNGNCMFWLNKCYKAILDCPQLYHKCRSFQIDCAEKGIFYNFLINFDIDFFEKSPTDKYKNIVQYAYKKLNELGIYVAKVSTLSNTVLVDILIQKINSDTDYCEKILNEMCPSLNHLVLYKSVCTKELNSNNYEACKDI…
T551_03674	1072	Pj_MSG_RU295_PjV2	2459	5717	ATGTTGTTATTTACCAAAACATGCATTCTTTTAGTTTTCATCAGCATAAAAAGAGTTTTTTCAGATAATAACGAAATTTTAGATCTTATTCAAATATTTTCTCCTTTGCATGATGAAGATCCATTGTTTTTATACGAATTTATTAATGAGGAATATCATCATCAATTAAACAAAAAAGTTTACGACCTAAAACTTAAACTAGAAAATAATAAAAAACATTTATCTTATTATCTTGCAGCTTTTTTAACTTCGAACGACTTTCATAACAGCAACAATTGCATAACAAAACTAAAAAAACTCTGTATTAGTGAAGTAAAAATATTGAATAGTGATATTTCTCGTATTTGTAGTAATCCTCAACCACTATGTGCTTTAAATACTCAAATGTCTAGTATGGTA…	MLLFTKTCILLVFISIKRVFSDNNEILDLIQIFSPLHDEDPLFLYEFINEEYHHQLNKKVYDLKLKLENNKKHLSYYLAAFLTSNDFHNSNNCITKLKKLCISEVKILNSDISRICSNPQPLCALNTQMSSMVEEIKNLLDSKKTNYHNRCSKLQTDCFFLGQHYPDLSTKCDKLKEYCYNEARMEITKVIMNRFLKETHNYSSCLEKLKGKCLLFSHQSPEFFSLCINSSNICKKIISETKENCQNLQNQFLLKHIETTYQNCMVWLKKCYYNVLDCRNIYHMCRLFQTNCAENGFFFNFNINYDFNLKNLPIDVDENTIQYGYEKLNQLGIYIDKMPLLPNEVVASILIQRVNAQANECEKELNKKCPLAGYLDVFKNVCNKTNSKHDVCTKIYYNS…
T551_03694	356	Pj_MSG_RU207_PjV2	13	1083	CGTGTTTCAGCATATTGTACACAGCTCTCACGCTATCTATCACATTATGAAGTTTCCAATAACCATATAACTCATATCAGTCATAGTCGTTGTGTTAGTTTCAAATATCACTGTAAATTGCTTAAAGGCAGTTGTCCTGGATCTTTAAACAACATATGTGCTGAAGTTGAGAAAAAGTGTAATAATACTTCAGCTCAAACTAACGAACTTAATAATTTAATTAAGGCTTTTGGCGAAGGAATATCTAGTTATGATAAATGTTATAAAAAATTAACTCAAGAATGTAAAAATTTTACTGTGAAAAAAATAATGAATATATCATGCACTGACGTCAATAATACATGCAAGCATTTAGTGGATCATTTAAGGAAAATTTGTGATCATCTTGCATTAAAAATT…	RVSAYCTQLSRYLSHYEVSNNHITHISHSRCVSFKYHCKLLKGSCPGSLNNICAEVEKKCNNTSAQTNELNNLIKAFGEGISSYDKCYKKLTQECKNFTVKKIMNISCTDVNNTCKHLVDHLRKICDHLALKIFKLLSTNFNSTIECQKSISSCSFIGSSCNGINDKITRICNNTITKCSSPSPPPGPPPPVPRPQPPKPPQPQPHPQPPPPPPPPPPPPKPSEPESSKPKPKPTNSTTSLPTTNSSTAAPPITSSLPTTLIPTTNTSDIYPSTTSTSKTSTLDTSTSTDTSTRTSTRTSKGTSTTRSSTSTRSRPRPTMSRDDYEEGYGLRAQRLQMIKLILEIAGIILGLWIII*
T551_03732	974	Pj_MSG_RU228_PjV2	946	3917	ATGCAATTATTTTTAGGAACATGTATTTTTTTAATCTTTATTAGTATAAAAAGAGTTTTTTCAGAAGATGACGGTCTTATCAATGATTATTCTCCATTATATGAAGATGATCCATTACTTTCCTCTATACTTAAGAGTGATGAATACCATGTTCAATTATATGAACAATTAAAATGGATAGAACACGAAAATTTATGGCAGAATTACAAAGATGACTACTATTATCTAGCTACTATATTAAATAGCTATGATTTATATTATTATTGTGAAGCTAAATTAAAGGAAGCCTGCATTGATATAGAGGACTTAAGTAAAAGATTCCAAAAGATTTGCAAAAAGCCTCAAGAATCATGCAATAATCTATACAATAAAATTATAAAGAAAGTAAAAGAGTTAGTT…	MQLFLGTCIFLIFISIKRVFSEDDGLINDYSPLYEDDPLLSSILKSDEYHVQLYEQLKWIEHENLWQNYKDDYYYLATILNSYDLYYYCEAKLKEACIDIEDLSKRFQKICKKPQESCNNLYNKIIKKVKELVTIFSNGQKDGYDRCSKLLIECFFLEHHAPSYIGDECTTLKEYCYNKVRMGVAEIIVYDFLRGTSNDLDTCIRKLRNECQSINQRSPELFGLCINVKDICKKFILKSKKECQSSQISHPLKQISQEKCRTLLAKCYSILSDCPILRSQCRLLKMDCAEKGFFYDISENYNFGLLENPSTHMNRNGVEYAYGKLYNSGIHVTKIQNLSDLLIVNFLINKTTAVDNDCKVMLDKKCSSINYLSYIKPICNASSNNEYKICKDIYYKTKD…
T551_03735	779	Pj_MSG_RU392_PjV2	2072	4448	ATGTCACTTTTTGTAAAAGCATACATTCTTCTGAATTTAATTGATATAAAAACAGTTTTTTCAAAAAACGAAGATTTTTTGGATCTTATTAATTATTCTCCACTAAATGAAGACGATTCATTATTTCCCCTTACTCATAGGAGTGCACTTTATGATCTTCGTTTAGCATATCAATTGCAAAAACTAGAACTTGAAAATCTCTGGTACAATTATAAACATGATTATTATTATGTTGCTGCTATGTTAGCTCCAGGTCGATTATCTTATTGTCAAAATGACATGACTAAAATATGTACTAATATTAAGAATATGAATGAAAGAGTTCAAGGAATTTGTACATCTAAAACAATATGTAATCATGCATACAATGAAATAATGACAAAGATAAAAAAAACAGCT…	MSLFVKAYILLNLIDIKTVFSKNEDFLDLINYSPLNEDDSLFPLTHRSALYDLRLAYQLQKLELENLWYNYKHDYYYVAAMLAPGRLSYCQNDMTKICTNIKNMNERVQGICTSKTICNHAYNEIMTKIKKTAQELSDEKISEHDKCNKLQMRCFLFERHGMQYLNEKCKKLKESCYNKVRMEVARTLLYDILRGTSGDSGSCIGRLKNVCQLLSQQSPELLTLCMDYTKVCNEFISYSQEECKHFGTQFLSKQEIMTEENCIKWLKICYYVIPDCQNLHSLCRSFRIECSEKGFFYNSKEHNFDLFKNPSTDLDETDIQHTYEKLHDLGIHVTGLEKYSELQVANFLVQEYLVQEYYPGYLQCKKIFDQKCSSIQYLEPIKQMCTSKDSRNLYNVCHD…
T551_03739	1004	Pj_MSG_RU261_PjV2	611	3675	ATGCAATTATTTTTAGGAACGTGTATTTTTTTAATCTTTATTAGTATAAAAAGAATTTTTTCAGAAGAGGAGGACCTTATCAATGATTATTCTCCATTATATGAAGATGATCCATTGCTTTCCTCTATACTTAAGAGTGATGGGTACCATGTTCAATTATATAAACAATTAGAATGGATAGAACATGAAAATTTAAGGCAGAATTATATAGATAACTACTATTATTTAGCTACTATATTAGATGACTACAATGATTTATATCGTTATTGTGAAGTTAAATTAAAGGAAGCTTGCATTAGTATAGAAGACGTAAATAAAAGATTCCAAGAAATTTGTAGAAACCCTAAAGCATCATGCAAGGATGCATACTATAAAATTACCAAAAAAGCAAAAGAAATA…	MQLFLGTCIFLIFISIKRIFSEEEDLINDYSPLYEDDPLLSSILKSDGYHVQLYKQLEWIEHENLRQNYIDNYYYLATILDDYNDLYRYCEVKLKEACISIEDVNKRFQEICRNPKASCKDAYYKITKKAKEIATSFSNKETNKRDQCSKLQVKCFFLEHHGSRYIGTKCATLKEYCYNKVRMGVTEVIVYDFLRGTSNDLKTCTRKLQNECQLINQRSPELFDLCVNVDTVCNKFISKSKEECQSSQALFPLKQISEEKCKTLLEKCYSILSECPALHSQCRSLKMDCAEKGFFYDISENYNFNLLENPSTHMNKNGVEYAYGKLYNSGIHVTKIQNLSDLLIANFLTNKTTGADRYCKKVLGEKCSSINYLSYIKPMCTASSNSEYKICKRIDCETE…
T551_03741	969	Pj_MSG_RU54_PjV2	341	3300	ATGCAATTATTTTTAGGAACGTGTATTTTTTTAATCTTTATTAGTATAAAAAGAGTTTTTTCTGAGGAGGAGGACCTTATCAATGATTATTCTCCATTATATGAAGATGATCCATTGCTTTCCTCTATACTTAAGAGTGATGGGTACCATGTTCAATTATATAAACAATTAGAATGGATAGAACATGAAAATTTAAGGCAGAATTATATAGATAACTACTATTATTTAGCTACTATATTAGATGACTACAATGATTTATATCGTTATTGTGAAGTTAAATTAAAGGAAGCTTGCATTAGTATAGAAGACGTAAATAAAAGATTCCAAGAAATTTGTAGAAACCCTAAAGCATCATGCAAGGATGCATACTATAAAATTACCAAAAAAGCAAAAGAAATA…	MQLFLGTCIFLIFISIKRVFSEEEDLINDYSPLYEDDPLLSSILKSDGYHVQLYKQLEWIEHENLRQNYIDNYYYLATILDDYNDLYRYCEVKLKEACISIEDVNKRFQEICRNPKASCKDAYYKITKKAKEITTSFSNKETNERDQCSKLQVKCFFLEHHGSRYIGTKCATLKEYCYNKVRMGVTEVIVYDFLRGTSNDLKTCTRKLQNECQLINQRSPELFDLCVNVDTVCNKFISKSEEECKSFQTLFPLEQISEEKCKTLLAKCYSILSDCPVRPQCRLLKIECAEKGFFYDISENHNFNLLENPSTHMNRNGVEYAYEKLYNSGIYVAKIQNLSDLLIANFLINNTKAVDKDCKKVLNEKCSSINYLSYIEPICTVSSNNEHEICKKIYYKTGD…
T551_03754	456	Pj_MSG_RU333_PjV2	1022	2457	ATGCATTTTTTTAATTTTTATCATCATAAAAAGGATCTTGTTCAAACATTTTCTCCTCTACATGATGAGGATCCATTACTTTCATATGAAGTTACTAATGAAGAATATCATCATCAATTAAACAAAAGGTTGCATAATTTAGAACTTAAAGAACTAAAAAATAGTAAAGAATATTTATATTACCTTGCTACTTTTTTAACTTTCAGCGATTTTAATAACAATTGCACAGCAAAACTAAAAGAAGTCTGCAATGATGATATAGAAATGCTGAATAGTGATATTCATCATATTTGTAATGAGCCTCAATTAGTATGTACTTCTTTAAATACTCAAATATCTAATGCGATAAAAAAAACTAAAGATGATTTGAATAAAGAAACAAATTATCATCACTGTAGC…	MHFFNFYHHKKDLVQTFSPLHDEDPLLSYEVTNEEYHHQLNKRLHNLELKELKNSKEYLYYLATFLTFSDFNNNCTAKLKEVCNDDIEMLNSDIHHICNEPQLVCTSLNTQISNAIKKTKDDLNKETNYHHCSRLQTECFFLEQYGSGDLSANCNKLKENCYNKARMEVAEGIMHRFLKGTHDKTCLEKLKEKCLLFSHQSPELFSLCISGSNVCKKFISETKTNCQNFQTQFLSKHKEITRENCIVWLKKCYYNVLNCQNIYHMCRLFQTSCAEKGFFSNFDSNYNLNLLESPFIDVDEDTIQYSHKKLSQLGIYVDKMPSLPNEVIASILIQDVSKQISKCKKELNEKCPLVEYLDVFKDICSKTKNKDNICKGIYDKTKQHLEPYSKEFSGNNLSI…
P. wakefieldiae: 1 member
PWAK_D11	1042	NA*	NA	NA	ATGTTTTTCCTAAGAATACTGATAATCGCTGTATTCTTAGGAAAAACATGCGCAGAGGAACCCCCAACCCTACTCTCAGAGTTTGCTTTAAGATACCCTCGATTGTACCAGAAAAACCCTAGTCTTATATTATTGGAAGGGTTAGAAGCTGGATTCTTTCAAAGTAAAATAAAAAGTGCATTGGGAATTTTGAGTAGACTAGATGTTCGCTCTTATAAAAATAATCACCGATTTTTACTCTCTGTTGCTGTGGGAAGCAGTAATAAAATAGATAATTGTCCTGCTACACTTACGCAAAGATGCAGTGTTCTAAAATTATTAAAAAATATACCAGACTTTTGTTCAGATCCAAGACGGGCTTGTGGTTCTCATTATCAGACTTTTAACGAACAAAGAGAT…	﻿MFFLRILIIAVFLGKTCAEEPPTLLSEFALRYPRLYQKNPSLILLEGLEAGFFQSKIKSALGILSRLDVRSYKNNHRFLLSVAVGSSNKIDNCPATLTQRCSVLKLLKNIPDFCSDPRRACGSHYQTFNEQRDLQTALRGRYTTQTACTQFLLTCFFLKHKIGLAKECTFVIGGCYSVIRQLLAEAILRELLRGYSTKTDALQHFKAKCARVGHRSPELLRLCFENGNMVSKIKQSSTRERDAIAGGLKFVSKDNCEWLLRACYFTIQEHSSLYDGCFRFRWLCAGSGYFFHPPDVTFNFFRNPFDVENHLVDVVLSVTEKLGIRFSSHTKHSSSDLLIAAYLFNSTSDREAQCLNKLKQLCTGLGHLPLAQELCRKMLSFNRAYPCFNFYYDVRTEV…
P. macacae: 4 members
PMAC_D17.5	1027	NA	NA	NA	ATGCAATTTTTTACAAAAACATATGTTTTCCTAGTTTTTATTATCGTACAAACCGTTTTCTCGGAAAATGGAAATTTTTTAGATCTTATTAATGAGTATTCCCCACTGTATAGTAAAGATCCATTATTTTTTCATACAAAAAGGAGTTATATCTATTATACTAATCTACGTCATAAATTAGAAAAGCTAGATCTTGAGAATTTATGGTACAATTATATAGATGATTATTATTATGTCATTACTATCTTAACTCCAAATGAGTTATATTATTGTAAAGGAAATTTAATTAAAGCTTGTACTGAACTTAAAAACATGAATGAAAGACTTCAAAGAATTTGTAGAGATCCTAAAACGGCATGTGGTTATGCATACAATAAAATGATGCTTAGAATAAAAAAG…	﻿MQFFTKTYVFLVFIIVQTVFSENGNFLDLINEYSPLYSKDPLFFHTKRSYIYYTNLRHKLEKLDLENLWYNYIDDYYYVITILTPNELYYCKGNLIKACTELKNMNERLQRICRDPKTACGYAYNKMMLRIKKTVKELLDESISEHDKCNKLQIRCFLLEYHKPAYLNEGCKKLKEYCYKKVRMEVAKVILHDLLRGTSGNFDKCLKRLKTECLSLNQRSPELLDLCINGANVCLEFISNSKKECQNLQNRFLLKQKIISEKNCLHWLEICYYIIPDCSVLHHGCHSFRMNCAESGFFYDAPQNYNLDLFENPSTYMTENGVRYAYEKLHGLGIYVTELKNLPEILVLELLVGKITTGRDDCVKALIKKCPLVGYLEFTNSICNIKFQSGIHYACINL…
PMAC_D3.3	1081	NA	NA	NA	ATGTTATTATTTACAAAAGTATACATTTTTTCACTTTTTATTATTATAAAAAATGTTTTTTCAGAGAATAAAAATCTTTTAGATCTCATTAATCACTATTCTCCATTACATAATGAAGATCTATTGCATTTACGTTTAATAAGGAGTAATATGTATTATACTTGTTTACATAAAGAGTTAGAAAAAGTAAAACTTGAGAATTTATGGCACAATTACAGGCAAAATTTCTATTATATTTCCGTTATGTTAACTCCAAATCAGCTATATTATACATGTAGAAAAGACTTAAAGGAAAAATGTATTTCTATTGGAACAATGAATCAAAGACTTCGTGAGATTTGTCTAGATCATATTAGATCATGTAATTATGCATTTAATGAAATAATGACTAGAGTTAAG…	﻿MLLFTKVYIFSLFIIIKNVFSENKNLLDLINHYSPLHNEDLLHLRLIRSNMYYTCLHKELEKVKLENLWHNYRQNFYYISVMLTPNQLYYTCRKDLKEKCISIGTMNQRLREICLDHIRSCNYAFNEIMTRVKKTATELSDKGISEQNQCHMLQMRCYILEHHGSNYIGSECTKLKEHCYKNIRMGVAKTILYDVLRGALSNLNACLKKIKKECQSLIQQSPELFTLCTNSTSVCETFILNSKKECLSLQNLFLSKQKIISKENCMDWLKKCYYDVPVCSNFHFKCRLFRIECAEKGFFYDPEDYNFDLFNTSSIYINENGAQYAYEKLRISGISVAGILDFSDILITNFLVNNPAASRFDCERALDRRCPSLNYLDSVGEVCNHRLDNGKRYSCLNL…
PMAC_D7.5	1067	NA	NA	NA	ATGTGGATCTATATACTAACCTTTTTTTTAAACATGATATTTACTTTTTCAAAGAACGATAATATTTTAAATATTATTACTGAACATCCACTTTATGAAACTGACCCATTGCTTTTACGTTCAACAAGAAGTGATTTTTATTATTATCGTTTACGCAGTGCATTATCCTTTCTTGAATTTGAAGATCTATTCTACAACTACAAAGACAACGATTATTATATAGCTGTTTTATTAAGTCAATATGATTTGCGCTATAATTGTTATGCTGCTCTGGAAAAACAATGCAAAATTTTGAAAAATATGAATGAAAAGCTCTCTGATATCTGTAAAAATGTTAAGACTTCATGTAATTATGCATACAATCGTGTCAAATTAAAATCAAAAAAACAACAAAATGAA…	﻿MWIYILTFFLNMIFTFSKNDNILNIITEHPLYETDPLLLRSTRSDFYYYRLRSALSFLEFEDLFYNYKDNDYYIAVLLSQYDLRYNCYAALEKQCKILKNMNEKLSDICKNVKTSCNYAYNRVKLKSKKQQNELNNRQLNAKDRCTKLQTRCFILEPHDSYLNLKCSELKERCYKNVRMTIARTIIWDLLRGSLNNFYDCTERLKSECYTISKESHEIMHLCLEAVNTCFFFMNINKKECNNYQDKFNSLRNITSENCERLLRICYYNILDCKILYPLCVEFQLNCAEQGFLFNFRKNSAYDLFKQTHSLLEEKGIKYAYESLKKMGIHVPKIDPVSFITLKGFSRDLELANLLVNDTRADEKICSNVLARKCGWINYLDYIKPLCNVFHKPGHHKVC…
PMAC_D8.3	1021	NA	NA	NA	ATGTCATTGTTTTTAAAAGTATGCATTTTTATAACTTTTGTTGGTATAAAAACAGTTTTTTCAGAAAATAAAAATCTTTTGGGTAATTAAATTCTTTTTTTTTCATTTTAATTTTGATTTTTTAGATCTCATTAATCATTATCCTCCATTATATGAAGATGATTTATTCTTTTCCCACATACACAGAAGCAAACATTATCACACTCGCTTATTCACTAAATTATTAATGTTAGATCTTGAAAATTTGTTCTACAATTATAAAGACGATTATTTTTATATTGCTACTATGTTGACTCCATCCCAATTATATTGGGATTGTCAAAGTGGTTTGAATAAAGTGTGTGCTGATATTAAGACTATGAATACTAAAGTCCAAAGTATTTGTACATCTAAAACAGC…	﻿MSLFLKVCIFITFVGIKTVFSENKNLLDLINHYPPLYEDDLFFSHIHRSKHYHTRLFTKLLMLDLENLFYNYKDDYFYIATMLTPSQLYWDCQSGLNKVCADIKTMNTKVQSICTSKTACNSAFNQIITRIKITLQELLDKKISEHNRCNMLQMRCHLLENHSPWRLNAECKKLKEHCYNKIREEVARLILYDLLRGTSNIQNICVRKLKHACYSLSMQSPELLTLCIDPISVCKDFVLYSKTECYNFGTQFLLVRMQVTKENCEKWLEICYYTIADCQYLLSLCRSFRLECAENGFFYNPKGHNFDLFKNPHTDMDENGVHYAYEKLRNLGIDVTQVTGDLKLLLPTFLTRRGYITYTNCQNALNNKCSLMKYLNLLENICTLKNLKNSRNFYNACL…
P. canis: 2 members
PCAN_D1.5	590	NA	NA	NA	ATGATTCTTCTGGGAAAAGGGTTTATTCATGTTTTTTGTATTTTTATTAGTATCACATATGTTTTTTCAAAGAATGGAAAGGAAGGGATTGAAAGATTGTATGAGGAGGATGGATTTGAATTGAATGGAAAAAAGGCGTCAGAAAAGTTTTTAGAAGAGGAATTGCGCCAGACAGAATTGGAAGATTTAAGAACCTGTTATACAGAAGATTGTTATTATACGGTGGCTCTATTAGGATGGTATGCTAAACCAGCATATTGTGTAAGAGAACTTGATAAGCGTTGTAAAACTTTAAAAGGAATGAATGGAAGAATTAAAGGAATTTGTGAGAATATAGGGGAATCATGTAGAGGAAAAGCATTTGAATTACAAAGAAAACAAGAACAATTAATTTCAGAT…	﻿MILLGKGFIHVFCIFISITYVFSKNGKEGIERLYEEDGFELNGKKASEKFLEEELRQTELEDLRTCYTEDCYYTVALLGWYAKPAYCVRELDKRCKTLKGMNGRIKGICENIGESCRGKAFELQRKQEQLISDLDNKNFGNQVRCSKLQVRCLFLEDFSGGVLTHRCENLREECYLWTRKMLAKTIMKNLLKGYLGNENRCVNKLRSECHHMGRESPELLDLCLESIGTCHQFMEESQRECERLVEKLNREKSSVSKEKCKKWRNTCYRDTLDCHSLKRPCIEMIFLCGENGFFHEPEKKRHYQLSEGLPRLLEEMGVSTAHSMMKHKGVCVFKPGNCPTPEEVVQFMVKNTYMHDSDCVKALNKKCPSMDYLSYMKETCTKSRAGSYSVCKNLYYKT…
PCAN_D33.3	1012	NA	NA	NA	ATGTTTTTTCAAAGAATGGAAAGGGTTGGAATTGAATTTTTTTTCAAGATTTTAACTTTTTTAGAAGGGATTGAAAGATTGTATGAGGAGGATGGATTTGAATTGAATGGAAAAAAGGCGTCAGAAAAGTTTTTAGAAGAACAATTGCGCCGGACAGAATTGGAAGATTTAAGAACCTGTTATAAGGAAGATTGTTATTATACGGTAGCTCTGTTAGGACAGTATGCTAAACCAGGATATTGTAAAGCAAAACTTGCTGAACATTGTAAAACTTTGGGAGGAATGAATGGAAGAATTAAAGAAATTTGCAAGAATGTAAAGAAATCATGTGAAAGAAAAGGATATGAATTACAAAAAAGAGAAGAACAATTAATTTTAGATCTTGATAATAAAAATTTT…	﻿MFFQRMERVGIEFFFKILTFLEGIERLYEEDGFELNGKKASEKFLEEQLRRTELEDLRTCYKEDCYYTVALLGQYAKPGYCKAKLAEHCKTLGGMNGRIKEICKNVKKSCERKGYELQKREEQLILDLDNKNFGNQERCSKLQVRCLFLEDFSRGVLTHRCENLREHCYLWTRKTLAETIMKNLLKGYLGSENRCVKKLRSECHHMSRESPELLDLCLESIGTCNKFIEESKKECQRLVGELNREKSSVSKEKCKKWRNTCYRGILDCHSLKRPCIEMIFLCGENGFFHEPEKKKHYRLDEGPPKLLEEMGISTIHSKMKDKGVCVFKPGSCPTPEEVVQFMVKKTYIYDSDCAKVLDKKCPSMSYLPYMKTVCSRKRDGSYDVCNGFYNKVGSNCNR…
P. oryctolagi: 1 member
PORY_D21.5	835	NA	NA	NA	ATGTTATTACTTATTAGATATTATGTCATTTTAGTTTTCATTAGCATAAAATGCATTTCTTCAAATCCAGAAGTTATAGACGAAGTTCTTGAACGTTTTCCATTATGTGAAAGTGATCCATATCTTCTTCATTTAGAAGATAAAGATGAATTTAATTCAGGTTTACAAAGTTCTTTGGATTTACTTGATTTCGAAAATCTATATTGGAATTATAAGGATCCAAGGTATATTGTAGCTATTGCATTATCGTCAGATGAAGTATGGCGGACTTGTGAACAATATATGCGAAGAAGGTGCAGTGTTTTAAAAAGTGTTCATCCAAGAATTACCGATATTTGTAACGACATTAAAGGTGCATGTAGAGGAGCATATCCTTTTTTTCTTCGAAAATCAAGCCAG…	﻿MLLLIRYYVILVFISIKCISSNPEVIDEVLERFPLCESDPYLLHLEDKDEFNSGLQSSLDLLDFENLYWNYKDPRYIVAIALSSDEVWRTCEQYMRRRCSVLKSVHPRITDICNDIKGACRGAYPFFLRKSSQNLDDMSNKKLTHHDQCTKMQLRCFILQAHSNGRLDTKCPELEEACYNKASMRLTDQVLYSLLKNYLNNFDLCKRKLQELCNLIIKHNVQLLHLCIEGADTCSRFIYRIQSECNDHLSSLRRSTRDEHLSSETCTRKLRECYRFCSKCSNLHSHCKSLQFRCAEKGYFYEYSKRLSSRGIADSRSIEEDIINLAHHQLQSKGIDFVAPRSHPSFLIPALLLGSNINTGSCAKKLKDVCQFADGLPYMKDICTKMLHRNDRIKSQHM…
*NA, not available.
