## Supplemental Data Set 7 for "Diversity and complexity of the large surface protein family in the compacted genomes of various *Pneumocystis* species"

### Sheet: Supplementary Table 4
Data set 7. Pneumocystis Msg-E family
GeneID	AA size	Scaffold/contig No.	Start	Stop	CDS	AA sequence
P. murina: 7 members
PNEG_00829	357	supercont2.3g_Chr2_V4	558340	559446	ATGAAAATATTTTTTCTTATCACTTTTACTGTTATAGCATCTGTCTTTTCAAAAAATACACGTGCTTTAGAATTTAAGCATGATTCCACTTTAAAAGATGAATTACAGAATGATCATGACAATGAATTTTCATCTGGTTTATATTATGAGTTAATGGGTTCAGCATCTGAACTAGAAGAAAGTTCCCGCAGAGTACTTGAAAGGTATCATAAGGAGCGACTTGTAAAAAATTTAAAACAGGACGATATTGTGGGACGAGCATTTCTAGCTGGACTTAAACCAGGCTTTACTAAGGAACAATGCGCACAGTTATCGGCAATGGTTTGCTCTCTTTCTAAAAACAATCTGAATGCAGATGCTAGTGCAGGTGATTCACGTTCTTTATGTCCCGAAAAAAAC…	MKIFFLITFTVIASVFSKNTRALEFKHDSTLKDELQNDHDNEFSSGLYYELMGSASELEESSRRVLERYHKERLVKNLKQDDIVGRAFLAGLKPGFTKEQCAQLSAMVCSLSKNNLNADASAGDSRSLCPEKNPCNTLLKYLKEMCGSEKTYLDSITTFTKEICEREIEKCNNLKEHCKDILSKSCKKLQESCSKFSDSSTFTEVPVEADFTKTHTVLTVSTVVVTETAQYTHTYIRTLIKTKTCCLGRPTKTTLEESTLEPETTEEPEPTEEPEPAEPTSDEEVSEEPEPTHEEPNTEDQDTESLCSITETVTVTFSPEGSLTPAEKGHGVRVDGFQKAGLICAIIGMILGVWIIV*
PNEG_01640	345	supercont2.6g_Chr4_V4	532048	533211	ATGAAGACCTCTTTGTTTGCCATTTTTATCTGCATATCACGCGTTCTTTCGAGATATGCTTATGATACAGGATTTAGTGATACTTTTGATCCTATTTCAAAAGAAACTTTCGAACTTGGTTATTCTGAGGAAACTGAACCTACCTCGGATTTTGAGTTTGTAAATTCATTGTCCGAGCTAGATAAAAGTGCTATCAAGGTACTTAATAAGCTTCAAGTTGGATTACAAGATGGACGACATGATAAACAGCATGATTTGGTATTACGATCATTTTTATATGGACTCAAACCTGGCTTTACTAAACAGGAATGTATGGAGTTATCAAAAAAGTGCTGTTCTATTCTTGAAACTAAAAAGAAAGAAAATTCTTCTTTGAATAGTTTATACTCTTTGTGTCCA…	MKTSLFAIFICISRVLSRYAYDTGFSDTFDPISKETFELGYSEETEPTSDFEFVNSLSELDKSAIKVLNKLQVGLQDGRHDKQHDLVLRSFLYGLKPGFTKQECMELSKKCCSILETKKKENSSLNSLYSLCPPNESICKEETDKCCDLQDFCKDILTDSCKTVKKKCLELNKPAPTELPVEADFTKTHTVLTVSTVVVTETAQYTHTYIRTLIKTKTCCLGRPTKTTLEESTLEPETTEEPEPTEEPEPTEEPEPTEEPEPAEPTSDEEVSEKPEPEPTHEEPNTEDQDTESLCSITETVTVTFSPEGSLTPAEKGHGVRVDGFQKAGLICAIIGMILGVWIIV*
PNEG_02059.2	509	supercont2.8g_Chr9_V4	424022	425636	ATGAGGGCTTTTATATTTCCAACTTTTTTATTAATAACACAGGTCTTTTCAAGGGGTTTAGAGGTTTCAGAATTCATTAAAGATTCAGCTGTCCCAGAAAATGAAAGATACATAAAGTTTTACAGAGAGTTGTTAGATAATCCTGCGAAAGAATTAGAAAATCCAATAACTGATAAAGAGAAAAATACTCTTGAGCTAATTAGAAAGGTTCATTCTTCATTATCCATTGAAAAACATTTTGAAAATCAGGATGATATAATAAATGAGCCTATTCTTGGAGAATTAACAAATCATTTTAAACACGATTTTTCTATTGATAAATGCATTAATTTAACATCAATTTGCTGTAATGTTCTTAATACTGCTGAGAATAAGAACAAAGAAACATTAAAAGGAATA…	﻿MRAFIFPTFLLITQVFSRGLEVSEFIKDSAVPENERYIKFYRELLDNPAKELENPITDKEKNTLELIRKVHSSLSIEKHFENQDDIINEPILGELTNHFKHDFSIDKCINLTSICCNVLNTAENKNKETLKGICSNKEKFCTNLLKYFNIICTQVKDEQEKIVDFTKEICLKECQRCNDFEEKCNGILNNTCIKVREECKKFNNETKAPEKPETPNNPKKEDKPKKDEPKKEDDPKKEDEPKKEDEPKKEDDPKKEDEPKKEDEPKKEDDSKTDDISESYLTEYEAITSFETVPVTEYTGTGTIIAHVTTTTLEVPETSTILETQIETVTRCNCRCRYSTCTQTIINDCPTPKPTEEPAGEPAGEPAGEPAGEPAEPTEEPAKEPVEEPTEEPAKEPV…
PNEG_02419	501	supercont2.11g_Chr11_V4	9882	11472	ATGAGGGCTTTTATATTTCCAACTTTTTTATTAATAACACAGGTCTTTTCAAGGGGTTTAGAGGTTTCAGAATTCATTAAAGATTCAGCTGTCCCAGAAAATGAAAGATACATAAAGTTTTACAGAGAGTTGTTAGATAATCCTGCGAAAGAATTAGAAAATCCAATAACTGATAAAGAGAAAAATACTCTTGAGCTGATTAGAAAGGTTCATTCTTCATTATCCATTGAAAAACATTTTGAAAATCAGGATGATGTAATAAATGAGCCTATTCTTGGAGAATTAACAAATCATTTTAAACGCGATTTTTCTATTGATGAATGCATTAATTTAACATCAATTTGCTGTAATGTTCTTAATACTGCTGAGAATAAGAACAAAGAAACATTAAAAGGAATA…	MRAFIFPTFLLITQVFSRGLEVSEFIKDSAVPENERYIKFYRELLDNPAKELENPITDKEKNTLELIRKVHSSLSIEKHFENQDDVINEPILGELTNHFKRDFSIDECINLTSICCNVLNTAENKNKETLKGICSNKEKFCTNLLKYFNIICTQVKDEQEKIVDFTKEICLKECQRCNDFEEKCNGILNNTCIKVREECKKFNNETKAPEKPETPNNPKKEDKPKKDEPKKEDDPKKEDEPKKEDEPKKEDDPKKEDEPKKEDEPKKEDDSKTDDISESYLTEYEAITSFETVPVTEYTGTGTIIAHVTTTTLEVPETSTILETQIETVTRCNCRCRYSTCTQTIINDCPTPKPTEEPAGEPAGEPAGEPAEPTEEPAKEPVEEPTEEPAKEPVEEPAK…
PNEG_02992	403	supercont2.14g_Chr15_V4	6705	7958	ATGAAGATATTACTATATATATATATATTTGGATTGGCACATGTTTTCTCAAAAAATATAGAAAATATAGACGAAAAATCAGATCTCACTGATATAAAATCGAAAAACTTTGATTCTTCGCATCCATATGGCTTTATTGAGGGAATAGAAGATGTCTTAGTTAATGATAAGTTTTATACTTTGTTAAAAAGACTAGGGGCATTTGCATCGGCTGAAGAAAATTCAAAAGATACACTAAAGCCGGAAATTCAAACACTGGCTAGAAAAAATTTAAATATAACAAAAGATGAAGAATTTTTACTTGAAGAGTTATCAGGGTTCTTAAAAAATCAATTAACTCTGTCTGCTTGTTCAAAAACATTAGTTTTAATTTGCCCTTTTGTTTCGTCTTATCCAGGT…	MKILLYIYIFGLAHVFSKNIENIDEKSDLTDIKSKNFDSSHPYGFIEGIEDVLVNDKFYTLLKRLGAFASAEENSKDTLKPEIQTLARKNLNITKDEEFLLEELSGFLKNQLTLSACSKTLVLICPFVSSYPGITQSLKELLEEKCKDPNATCEYALEKLKQYCDDVKKNVESITDKTKCVYYKKKCSNLVACKNGLNVSCKKMSEKCILLQNATKGETDSSTKGETDSSTKGGTYNATKGEKDNATKGGTDNATKYNESQKKPYGSQIVIDKTTLDVETALYTHKKILYGTKCCKDKSRYTKCVSTNFLVTSACSPTIRKTYSIDSSSEVDEISPQTQCSVTLTLTNKLGETFMKTITQTFISGDMHDKGRDRGHGIQTEKHQKLILFYMVIGIITGL…
PNEG_03330	353	supercont2.15g_Chr10_V4	408051	409150	ATGAAAATACCGATACTTGTAGTTTTTTTTGGGATAATACATGTTCTCTCAGGAAAAGTGCAGATTTCAGAATTTGCGGAAGATGTTTCAGATTCTTTTTTAAGTGACGCAGATGAATTAAATTCTAATATTGCATCTCCATATGACTCCGCAAGACTTAGAGGGATACCTGTTGGCGATATTGAAGATTTCTCCGAATATTTTGGGGAAGATGTATCAGGAAAACAATATTTAAGGGGTTCATATCTTACTCGTAAATCACCAGTTCAGGACCGTGTCACTTTCAGGCCTAGTTCTTCTTCTAGTGGCGTTGAAAATGTCCACACGCGTATAGTTGATGAAACTCTCTATGAAACGAAAACCGTATATTTTACTCATACAGAAGCAGCCGTCGTAACA…	MKIPILVVFFGIIHVLSGKVQISEFAEDVSDSFLSDADELNSNIASPYDSARLRGIPVGDIEDFSEYFGEDVSGKQYLRGSYLTRKSPVQDRVTFRPSSSSSGVENVHTRIVDETLYETKTVYFTHTEAAVVTKCCKQKPHYTKCSSTDLETTPASSPAVPDTSSVCEVQTVTSECNVPTVTSECNVPATTNECGVSEAGCCHSKPGCKYSATIIVTANCNYPSVTLSDKCGYSVVTSVGSDGPSVVKHRALVRSLIGDASYLTEQKSESTLTASSLLSGKDDKDHASETLSNLDTRADTHKDDNGHDDKTHEHNKNDTVKGSNKNHGTRMEKLKEIELACIIVGVILGIWIV*
PNEG_03592	501	supercont2.17g_Chr16_V4	284934	286524	ATGAGGGCTTTTATATTTCCAACTTTTTTATTAATAACACAGGTCTTTTCAAGGGGTTTAGAGGTTTCAGAATTCATTAAAGATTCAGCTGTCCCAGAAAATGAAAGATACATAAAGTTTTACAGAGAGTTGTTAGATAATCCTGCGAAAGAATTAGAAAATCCAATAACTGATAAAGAGAAAAATACTCTTGAGCTGATTAGAAAGGTTCATTCTTCATTATCCATTGAAAAACATTTTGAAAATCAGGATGATGTAATAAATGAGCCTATTCTTGGAGAATTAACAAATCATTTTAAACGCGATTTTTCTATTGATGAATGCATTAATTTAACATCAATTTGCTGTAATGTTCTTAATACTGCTGAGAATAAGAACAAAGAAACATTAAAAGGAATA…	MRAFIFPTFLLITQVFSRGLEVSEFIKDSAVPENERYIKFYRELLDNPAKELENPITDKEKNTLELIRKVHSSLSIEKHFENQDDVINEPILGELTNHFKRDFSIDECINLTSICCNVLNTAENKNKETLKGICSNKEKFCTNLLKYFNIICTQVKDEQEKIVDFTKEICLKECQRCNDLEEKCNGILNNTCIKVREECKKFNNETKAPEKPETPNNPKKEDKPKKDEPKKEDDPKKEDEPKKEDEPKKEDDPKKEDEPKKEDEPKKEDDSKTDDISESYLTEYEAITSFETVPVTEYTGTGTIIAHVTTTTLEVPETSTILETQIETVTRCNCRCRYSTCTQTIINDCPTPKPTEEPAGEPAGEPAEPTEEPAKEPVEEPTEEPAKEPVEEPVEEPAK…
P. carinii: 5 members
T552_00852	414	Supercont3.4_V3	1403	2688	ATGAAGATATCTTTTCTTGCTATTTTTATATTTGTAACACGTGTTTTTTCAAGAGATATATATAATACAGAATTTACTGATACTTTTGATTCTGTTACAGAAAAGGCATTTGAATATGATTATCCCGAGGAGGAAGTACAGGTCTCAGAACGTGCACTACCGGAATCATTCTCTGATCTAGATGAAACGGCTCGCAAGGTGATCAGTAACTTTGAGTCTCGAGTAAGAGATGGACAACGAGGTGATGATATTGTGTTACGATCGTTTTTATATGGACTTAAGTCTGGGTTTACTGAGGATGACTGTATGGAATTATCAAAGAAGTGCTGTTCTATTCTTGAAACTAGAAAGAACGATAATTCTTCTTTCAAGGCCTTATATTCTTTGTGTCCACCCACC…	MKISFLAIFIFVTRVFSRDIYNTEFTDTFDSVTEKAFEYDYPEEEVQVSERALPESFSDLDETARKVISNFESRVRDGQRGDDIVLRSFLYGLKSGFTEDDCMELSKKCCSILETRKNDNSSFKALYSLCPPTKSVCERLSQFLLALCQETKAKQESNTNYDKKFCKEHWDLCCDLKDFCKDILAESCKKVQDKCLGAGLPGPHPSPPPEHSPAELPVQADFTKTHTILSVSTVLVTELAPETHTYTKTYIKTKTCCLGRPTKTEEETLEPEPTVEEEEPTEEEEEPTEEEEKPAEEEEKPTEEEEKPTEEEEKPTDEKEKPTVEGGEPTEEEEEPTEEGTEHTDDDGPDSDNTHGEEETEDQCSITETVTVTVTPEKTLEAAEKGHGVRVEGFQKEML…
T552_01390	350	Supercont3.6_V3	3347	4438	ATGGGAATATCATTGTTTATCATTTTTGCTGTTATAGCACGTGTTTTCTTTAAAAATACGCATGCTTTAGAATTTACTTATGGCTCCACTTTAAAAGATGAATTACAGCATGACCATGATAAATTTGAATCTGGCTCATATTATCAACCAATGGATTTGGCATCTGAACTAAAAGAAAGTGTCCACATTGTAATTAAAAGATATCAAAATGAACTATGGAATGTACAAAATCCAGACGAGGAAAATATTGTGAAGCGAGCGTTTTTAGCTGGACTTAAACCGGACTTTACTAAGAAAGATTGCGTAGACTTAGCGGCAGAGGTTTGCTCTTTTGCTAAAGAAAACATGAATGAACGCGATTCACGCTCTTTATGTATCAAAAGCATTTCATGTGATAGT…	MGISLFIIFAVIARVFFKNTHALEFTYGSTLKDELQHDHDKFESGSYYQPMDLASELKESVHIVIKRYQNELWNVQNPDEENIVKRAFLAGLKPDFTKKDCVDLAAEVCSFAKENMNERDSRSLCIKSISCDSISKYLKEMCESAKTHMDSISTFTKEICEKENQECNNLKEHCKDILAESCKKVQGKCLDLGLLTPMELPSEADFTKTHTLLTISTVTVTEMAQDIYTHIKILIKTKTCCLGRPTKTTLEESTLEPATTEKPAPTEEPGPTEKPAPTEEPGPTEEPGHTHEETDTEDQCLITETVTVTAVPEKTLEPAEKGHGVRVEGFHKAMLICAIIGVTLGVWIIV*
T552_02052	339	Supercont3.9_V3	249	1309	ATGAAAATACCAATATTTGTGATTTTTTTGGGGGTAATACGTGTCCTCTCAAGAAAAGTGGGGGATTTGGATTATGCGGAAGATGTTTCAGAATCTTTTTCAAGTGATGTAGACGGATTAAATTCTGGTATTGCATCTTCATATAACTCTTTTGAATCTAGAAATATACCTTTTGATGATAATAATGTCCCCAGGGAATTTAGGAGAGATGTACCGGAAGGTCAAGATTTAGAGGAAACGCATCTTGTTGCTCGTCAAGAACCATCACAGGAGAAGGCATCAGATGAATCTGCACCTTCTGACTTTCAAAATGTCCACACGCTTATAGTTAATGAAATTATATACGAAACAAAAGTTTCATATTATACTCATACAGCTGTAGCTTTTAGGACAAAATGC…	MKIPIFVIFLGVIRVLSRKVGDLDYAEDVSESFSSDVDGLNSGIASSYNSFESRNIPFDDNNVPREFRRDVPEGQDLEETHLVARQEPSQEKASDESAPSDFQNVHTLIVNEIIYETKVSYYTHTAVAFRTKCCRQKPHYTRCSETVPETTATQFPETTATQFPANPDESSDSDVPTPTSDCNVPATGFQCVTTIIITASCGCSVNAASHTCGIATKAYDYGLPSTSSFELEKREYEKAPDVSEKADGSSKHSDNAEKPVKRSNETQKPSKPENKVEKSSETHSHNHNHSHDHDHNHTHDDKNKATLGKKNHGIRVEKLQKIELVCIILGIISGIWIVI*
T552_02796	453	Supercont3.12_V3	367095	368541	ATGAGGGCTTTTATATTGCCAGCTTTTGTATTAATAGCACATGTTTTTTCAAGAGATTTAGAAGTTTCTGAATTTATTAAAGATCCAGCTGTTTCAGATGATGAAGGATATGTACAATTTTACAGAGAATTGCTATACAATCCTTCTGTAGAATTAGAAAATTCAATAACAAATAAAGAGAAGAATACACTTGAATTTATTAAAAAGATCCGCTCTTCATTATCCATTGAAACAGATTCTAAAAATCAAAATGACTTTATGGGTAATTATGCTCTTCAAGCATTAGCAGGCTATTTTAAACGCGATTTCCCCATTGATGAATGCATTAAGTTAACATCAATTTGCTGTAGTGTTCTTAACACTACTGAAAATAATGAGAAAAAGGAAGGATTAGAAAGA…	MRAFILPAFVLIAHVFSRDLEVSEFIKDPAVSDDEGYVQFYRELLYNPSVELENSITNKEKNTLEFIKKIRSSLSIETDSKNQNDFMGNYALQALAGYFKRDFPIDECIKLTSICCSVLNTTENNEKKEGLERICSDKEKFCNNLSKYFDVICMQVKDQQEKIDNFTKEVCAKENQRCLDLEEKCGNILNETCKKVKEECEKINEGIKAPEKPETPEKPEAPEKPEAPEKPEESENSEESEKPETPDEPKKEDNPEKDDESKTDDESKTDIINESHLAKFEEVTSLETIPITDYTGTGTIIAHITTTTLEILETFTSLETEIVTVTRCNCRCRYSACTQTIINCPTPNPSEEPSEEPSEEPSEEPSGEPSEELSEEALEKPSEEPSEESVIESATKTDK…
T552_03426	350	Supercont3.17_V3	26685	27775	ATGGGAAATATAGGCGAAAAATCATCTCTCAATGATTTAAAATTACATGACTTTGATATTTCACATTCATATGACTCTACTGAGAAAATAGGGGATATCTTTGTTGGTAATAGATTTGCTAGTTTGTTAAAAAGAGCTGGAACATTTGCACCAGTTAAAAAATATTCAGAAGATACACCAAAACCAGAAATTCAAACACTGGTGAAGAAAGATCTAAAATTAACAGATGATGAGGCGTTTTTACTTGAAGCCTTATTGAGGTTTTTGAAAGATAAATTAAATCCGAGTTCCTGTTTAAACATATTACTTTTTATTTGTCCTTATGTTCCATCTTATCCAGATATATCTGAATCATTAAGGAAATTGCTCATGGATAGATGCAAAGATCCGGAAGGGACT…	MGNIGEKSSLNDLKLHDFDISHSYDSTEKIGDIFVGNRFASLLKRAGTFAPVKKYSEDTPKPEIQTLVKKDLKLTDDEAFLLEALLRFLKDKLNPSSCLNILLFICPYVPSYPDISESLRKLLMDRCKDPEGTCKYALEKLDEFCDYIKTKIDNIDASNTNCADYTQKCSYLVICKNGLDISCKKLKEKCMLLQNNTEDKTDDTTKYKTQKGPYNSQVIIDGTTLRVEIASYTHSKVLYGTKCYKDKSHTKCALTNTLISTCTPIMRETYSTDPYSEVDEISPQTECSVTLTLTNKLGETFMKTATYTTITGYIHDKDRDKGYGVQTNKNQKLILFHMILGIITGIWIIV*
P. jirovecii: 5 members
T551_02050	441	supercont_2.8_PjV2	433605	434979	ATGAAGCTCCCAATATTCTCTATATTTCTGAGTATTACTTGTGTTCTTTCAAGGGCTGATGAATCCAAAAATAATCATATTTCAAATGGAAAGTTTTTGGATGATGACGAAGCTTTTGCACATTTTTCACGAGGGGATTCTCCAGACTTTAATAAGAAGATTAAAAAAGACCTTTTAGAAATGAAGTCTAAATTTGATGAAATCATTTCTACTTTACAAAACCAACAACAAAATAATTTAGATGATTCTTTAAAACCACTAGCTGAGTATCTAAGTGGTCGAAGTTTGGAAGATGATCTTGTTTCATCTATGCTAAGTTACTTTAAAGGACATGATACTATACAAGAATGCAAAATTTTTCAAAAAATATATTCATCTGCTCTTAATAATTTTGATAAG…	MKLPIFSIFLSITCVLSRADESKNNHISNGKFLDDDEAFAHFSRGDSPDFNKKIKKDLLEMKSKFDEIISTLQNQQQNNLDDSLKPLAEYLSGRSLEDDLVSSMLSYFKGHDTIQECKIFQKIYSSALNNFDKNNKDDAMDKLHSLLSNDDLCEKLLKHLQSICLSIKNEHDSIKDYTQETCSLHLAKCHDLKDSCGETLKESCKKLEEECRKIQHTTEDKTHVHPKDLFVKVHTVLTTHTIVAMETIIAPDIYVETLIVTKTCCLGRPAPTHTEPEPEPEPEPEPEDPEEGEPDEQPGEEEPDEEPGKEESDKKPEEEPEEEPEEEPEEKPEEEVPEEEEPGKEEPGEEEKPEEEPEEEKPEDQEPEPEPEPVPEEPDQEESGDSDDKDCTITKTTTV…
T551_02609	440	supercont_2.11_PjV2	397495	398858	ATGAAAACTTCTGTATTTTTAGTTTTTATTGGAACAGCATGTGTTTTATCAAAGGGGATTGTCACACCAAAACACCAAGATAAATTTTCTACTCTCAAAAAGACTCAACTAAATCATGATCGTGTTCTTATGGACTATGCATATGATGATCCGGAAAATGGAGTGAACTCGGTTAATAAACTTACGAAAGAACTTAATGAGATATTGGATAAAGTCAGTCTTGTTTTAGATAATAAAATCTACTGGAAAAGATATGATTTTTCGGATGATAGCTCTTCAAAGACGGAGGGATACGATAATACGAAGAAACAAGATACAGTGTTAAAAAATATACTAGAAAATTATCTTATGAGTTACCATAATACAGATAAATGTCTGCAAACAGTAGAAGCTTATCGA…	MKTSVFLVFIGTACVLSKGIVTPKHQDKFSTLKKTQLNHDRVLMDYAYDDPENGVNSVNKLTKELNEILDKVSLVLDNKIYWKRYDFSDDSSSKTEGYDNTKKQDTVLKNILENYLMSYHNTDKCLQTVEAYRSILATFKNRNEEVAKLDSLLSNKDLCDKVLKHLDKLCISVKNEQLAIKNFTKDICRTELSKCKDLEESCNDTLKNSCNTVRDKCKDHVPTGDAFVVTHTVLIISTTVTTEVAPETSTYVITETVAEVCCTDTLPATTEPEPEPDEPEPDEPETPEVPEETEETEGTEEVEETEEVEETEEPEPEPKPEPEPEPEPEPEPEPEPEPEPEPEPEPEPEPEPEPEPEPEPEPEPEPEPEPQPTTVPSEDEPTTDDSGCSYTEIVTVTSE…
T551_02772	440	supercont_2.12_PjV2	375405	376776	ATGAAAATCTCCGTGTTTATATTTTTTATTGGAATAGTACACGCCCTTTTAAGAGATATAGGTGTTTCTGAATTTACATATGAAAATTTAAACTCTATTTTGGACAACAAAAAATACATTGATGATGATGATACCTACTCATATATCTCTCTTAAACAATCATTGTATTCACTAACTCAGGATGATAATTTATTTGAATTAATAAGAGACTTTCAAGTTACATTTCAGACCAAACAAAACCCAGAAAGTGAAACTATTGAGAAACTAGCACCTCGATCCGCACCCGCAAAAGATGGAGTTGCCCAAAAAGAGGCAGTATCAACAGAAGATGTATATTTCTTATTACTTCTAGCAAATTTCTTACAAAGACCTCTTACTCATCAATTGTGTGTGACTGTA…	MKISVFIFFIGIVHALLRDIGVSEFTYENLNSILDNKKYIDDDDTYSYISLKQSLYSLTQDDNLFELIRDFQVTFQTKQNPESETIEKLAPRSAPAKDGVAQKEAVSTEDVYFLLLLANFLQRPLTHQLCVTVLTNICPTINNYSATGAVSSDFITKRCANVTLTCLYLVKKMDEYCQKIKEEQNNALSVTKEVCTYHVGNCKYLEKACGESLKKSCAKIKTQCKKLENDSKVHEDTGFVNTHTQIVDETVYVTETVYYTHTSVIFTTKKCCSKKTKYKTCATKPTTCPALSTGSEACPTEASSEDHDPEPTKTSEDGDLEPVETSSEDDDLEPTETSSDESETETSSEEQEPVEEPEPTEEPTLAEPTEDEECTITKTITMTNRFGETLTTTVTVSEK…
T551_02778	408	supercont_2.13_PjV2	10839	12106	ATGAGAGTCTTTATATATGGGATTTTTATTGCATTTACAAATGCTTTGTCAGAAAATAGTAGAATTTCAGATTCTGCAAGTCAAAATTTAAATATTTTAGATAATGAAGAAAAATTAATATTTAACCATGTATATCCATATAAGTCATTTGAGAAACGGAGTAATTTTATGAGTTTTGATGAGTATATTAATAAACAATTAAATGAAATTCAAAATTTCTTACATAAAATTAATCTCGAAAATCATGATTTATCTCAAGGAAATTATCTTACTTCAGAAGATTACGGATTGCTGGCAGTAATAATTGCAACATATTTTAATCGTAAATATACTGTAATTGAATGTGTAAATATTTTGACTCAATTTTGTCAACATATAAATTCTATACCAAAAAATGAT…	MRVFIYGIFIAFTNALSENSRISDSASQNLNILDNEEKLIFNHVYPYKSFEKRSNFMSFDEYINKQLNEIQNFLHKINLENHDLSQGNYLTSEDYGLLAVIIATYFNRKYTVIECVNILTQFCQHINSIPKNDNRLTSLSFACNNPTETCKKTIHFFDEMCRELEEFLEKTSEFTNYVCQKENLVCKYLGKTCGNKLTTICERLGTHCEKPNETGHKTISTTQSEYISFENTHTIILDETIYITETVYSTHTNVVLKTVDCNSKDTEDCTCTLNMAICPIPTFTLEPTKSRSKSKPTSTTSLKPTESKNNPKPSPTSSLETTESKDKLKPSLTKTPDKNISVTNDKECEITTTMIIKNKFSETITMTVTVSKIPKTTDNAQIEKSRGVRIEFQKVLVFL…
T551_02950	418	supercont_2.14_PjV2	8041	9335	ATGAAGGCCTCAATAATTGCTATACTTGTTGGAGTTACTCTCGTTTTTTCTAAAAATAATGAACGCGATTATGCTAGTTCTATTTTGAAAAGAGATAATTTGAATTATTATCGCGTTACTAGAGATTTTTTTCCAAGAGAATCAAGAGATTCACTAAATAAGCTTACAGGAAATCTTAAGAAAATACTGGAAGAAGTCGATAGTCTTTTAAATGGTAAAATACAGTGGAAAGAACATGATTCCTTAGACGATTCTTCAAATGCAGAAAAATATAATATTTTAGAAGAACAGAATTCTAGAATTATGAGTATTCTGCAAGGCTATTTTATGAATTGCTATAGTACAGATGAATGTGCAAGAACAATACAAGATTATCGCTCTGCTCTTAAGACTTTTGAA…	MKASIIAILVGVTLVFSKNNERDYASSILKRDNLNYYRVTRDFFPRESRDSLNKLTGNLKKILEEVDSLLNGKIQWKEHDSLDDSSNAEKYNILEEQNSRIMSILQGYFMNCYSTDECARTIQDYRSALKTFENKGEAFARLNSLFSDKDICDKILKHLDKLCTIIREEQNAINDFTKDVCLIQLSKCHELEENCKNILKDSCKNVKEKCKEKTILSGDIFTMTHTVLVISTTVTTEIAPETSTCVETMVVTETCCIDRPPATMEPEPEPEKPEEPTSCPEPEPNPEPEPEPEPEPEPEPEPEPEPEPEPEPEPEPEPEPEPEPEPEPEPEPEPEPEPEPEPEPEPEPKPTTMPSEDEPTTDDSSCSYTEIVTVTSSPIKTSESGIESKSYGLRVEKFH…
P. wakefieldiae: 7 members
PWAK_E15.5	370	NA*	NA	NA	ATGAAAACATTACTATATATCATTATACTTATATTAACACATGTTTCCTCAAAAGATATGGAAAATTCAGACGGAAAATCATATCTCAATGATGTAAAATCTCATAATTTTGATTTTTCATATCCGTATAACTTTAAAAAAATAAAAGATATCCCAGTCAATGATGAGTTTTATAGTTTTTTAGAAAGATCTGAAACATTTTCACTAATCAAAAAAAAATCAGATGATATACCAAAGTCAGACATTCAAACACAGACTAAGAAGGATTTAAATTTAACAGAAAATGAGGAATTTTTACTTGGAAGATTATTAACCATCTTAAAAACTCGCGTAACTCCTGTTGCTTGTTCGCAAATATTAGTCTCACTTTGTCCTCTTCTTTCACTTTATCCAGATTTA…	﻿MKTLLYIIILILTHVSSKDMENSDGKSYLNDVKSHNFDFSYPYNFKKIKDIPVNDEFYSFLERSETFSLIKKKSDDIPKSDIQTQTKKDLNLTENEEFLLGRLLTILKTRVTPVACSQILVSLCPLLSLYPDLTGSFKNFLQEKCKDVTKSCEHLLKKLELYCDNTKEKVQSIVDKTGCILYIQKCNSILACKNGLDVSCKQMKEKCKLLQDDTKNATTNATEHDDTQKKPYGSQVVIDGTTLEVETAHYTHKKKLYGTKCSRDKSHTKCESTNTLATTTTCSLTVRETYSIESYSEVDEISSQMECSYTLTSTNKLGKTFTKILTRTIISGDTHDKSRDKGEGTQTEKHRKLILFYMAIGIIAGTWIIV
PWAK_E2.3	314	NA	NA	NA	ATGAAGATATCATTACTTGTATTTTTTTTTGGAATAGTATATGTTTTCTCAAAAAAAGTGCAAGTTTTAGAATTTGCGGATGATGTTCTAGGTTCCTCTATAGATGATGCAGATAATTTAGATTCTGGTGTTGCACCTTCATATGTCCCAGACGGGCTTGAAAGGCTTGCCGGTTATAGTAATAAGGATGTTCCCGTGCATTTGGAGGGTGATATACCGAATGGCCGTTATTTAAAAGATTCATATCGTGTTACTCGTAAATCTCCAGTTCAGGAGCGTGGCTCGGCAGAGCCTGGTGATAAAGCTGCGGAGAACGTCCACACACTTATAGTTGATAAAATTGAATATCACACAGAAACTGTATATTTTACTCATACGGAAGTAGCCGTCGTAACGAAA…	﻿MKISLLVFFFGIVYVFSKKVQVLEFADDVLGSSIDDADNLDSGVAPSYVPDGLERLAGYSNKDVPVHLEGDIPNGRYLKDSYRVTRKSPVQERGSAEPGDKAAENVHTLIVDKIEYHTETVYFTHTEVAVVTKCCKQKPHYTKCSSTVPVVTPTSSPAVPETTAGCTPAPGCNMPTTIIISQACNCPNPSVSHTDGCTVVVTLSNCCNPTTTQLSLVRSLIGDMSYLTELKPESTDQSLLGEKDKGFDSNASGDSDGHSDDDGHDHGHDHTHEEENNSDSKGQIKNHGIIIEKLQKIELACIIVGVISGIWIVI
PWAK_E4.5	370	NA	NA	NA	ATGAAGACCTCTTTGTTAGTCATCTTTGTCTCTATAGCACGTGTCCTTTCACGAGATACTCATGGATTTAGCAATAGTTTTGATTCTTTGTCAAATGGTGCATTTGAACTTGGTTTTTCTCACAGTGATTCATCTATAACGGATTCTGCATTGGGTGGTTCGAGCTCTGACCAAGATAAAAGGGCTATCATGGTTCTTCAAAAACTTGAAACGTATATAAATGATAACAACTATAAACGTGACGGGGCAGTAGAACGAGCGATTTTATCTGGTCTTAGCCCTGGCTTTACTAAAGATGAATGCATGGATTTATCAAAAAAGTGTTGTGAAATTCTTGAAAATAAAAGGAAAGAAAACGCTTCTTTGGATGCCTTATACAGTTTATGTCCACCCAAAGAA…	﻿MKTSLLVIFVSIARVLSRDTHGFSNSFDSLSNGAFELGFSHSDSSITDSALGGSSSDQDKRAIMVLQKLETYINDNNYKRDGAVERAILSGLSPGFTKDECMDLSKKCCEILENKRKENASLDALYSLCPPKESVCERLSNFLLKLCNETKNNQDSITNFDEKICKEEYEKCCDLEKFCQDTLKDSCEKIRESCSKYNQTHTELPAQVDFTKTHTVVTVSTVLVTEMAPQIQTYTKTLIKIQTCCLGRPTKTLPEPTVEETEPPEETEPPEETEPPEETEPPEETEPPEEPTLTQAPTHQEPEPSDDETTSDAEDTDSHCLVTETVTVTVVPETTLNSSEKGHGIRLDGLHMAGLISAIIGMTLGIWIIV
PWAK_E5.5	366	NA	NA	NA	ATGAAAATATATCTGTTCATCATTTTTACTCTCATAGCACGTTTTTTTCCAAAAAATATACGTGCTTTAGAATTTAATCATGGTTCTACTATAGAAGATAAATTACAGAATAATCATGACAATAAACTTCTATCTGATCCGTATAATGATTTAATTGACTTAACATCTCAACTAGAAGAAAATGCCCGCGAAGTATTTAAAACATATAATAAAGAACGATTTACACAAAGTCTAAAAGGTGATATTTTGGGACGAGCGCTTTTATCTGGGCTTAAGCCGAACTTTAATAAAGAAGAATGTTCACAGCTATCAGATGCGGTTTGCTCTCTTTTTGGGAATAATCAGAATGCAGGTGCTGACGCAGATGATCCACGCTCTTTATGTTCCGGAAAAGACCTA…	﻿MKIYLFIIFTLIARFFPKNIRALEFNHGSTIEDKLQNNHDNKLLSDPYNDLIDLTSQLEENAREVFKTYNKERFTQSLKGDILGRALLSGLKPNFNKEECSQLSDAVCSLFGNNQNAGADADDPRSLCSGKDLCDSLSDYLKQLCDSTKNRIDSVSTFDKEICEKELEECSSLKEHCKGILLESCKNLEESCLKINITSSFAEVPVKADFTKTHTLLTVSTVTVIETAQNTHTYIKTLIKTKTCCVGRPTKTQEEPEPTEEPEPPEEPEPTEEPEPPEEPEPTEEPEPTTVPEPPEEPEPTNEASHTDDQDTDSLCLVTETVTVTVAPEATLTSSEKGHGIRLDRLQRAGLIYAIIGMTLGIWIVV
PWAK_E10.5	410	NA	NA	NA	ATGAAAGCATTTATATTTATGACTTTTATATTAATAAAAAATGTCTTTTCAAAGAATTTAAAAGATTCTGAATTGATTAAGGATTCTGCTATTTCAGAAAATGAAGGATACATAGAATTTTACAGAGAGCTGTTATATAATCCATCCAAAGAATTAGAAGACTCAATTACCGATAAAGAGAAAGATACCCTTGAGCTGATTAGAAAGTTTTATTCTTCATTATCCATTGAAAAATCTTCTGAAAATCAGGATGATCCTGTTATTGGAGAATTATCAATTTTTTTAAAAGGTGTTTTTTCTGTTGATGAATGTATTAATTTAACGACAATTTGCTGTAATGTTATTAACACTACCAAAAATAATGAGGAAGCAGAAAGATTAAAAAGAATATGCTCTGAT…	﻿MKAFIFMTFILIKNVFSKNLKDSELIKDSAISENEGYIEFYRELLYNPSKELEDSITDKEKDTLELIRKFYSSLSIEKSSENQDDPVIGELSIFLKGVFSVDECINLTTICCNVINTTKNNEEAERLKRICSDKEKFCHNLMKYFDVICTLTKKEQGEIANFTKENCDKENQRCKDLEEKCDGILNSTCARVKEECKKLNNETKESEKPETSGEPKKEDESKKDEPKKEDNKNESCLTEYEAITSFETIPITEYTGTATVIAHVTTTTLEFPETSTFIQTQVETVTRCKCKCHYSTCTTMTINDCPTPNPTEEPEEGSEDEPEQEPPEGSEDELEQEPEEGSEDNPESESTTNTSTSEGCVVLETVTVTAEPTDNSREQNEGSRTRIEGLYNNKMIFA…
PWAK_E17.3	410	NA	NA	NA	ATGAAAGCATTTATATTTATGACTTTTATATTAATAAAAAATGTCTTTTCAAAGAATTTAAAAGATTCTGAATTGATTAAGGATTCTGCTATTTCAGAAAATGAAGGATACATAGAATTTTACAGAGAGCTGTTATATAATCCATCCAAAGAATTAGAAGACTCAATTACCGATAAAGAGAAAGATACCCTTGAGCTGATTAGAAAGTTTTATTCTTCATTATCCATTGAAAAATCTTCTGAAAATCAGGATGATCCTGTTATTGGAGAATTATCAATTTTTTTAAAAGGTGTTTTTTCTGTTGATGAATGTATTAATTTAACGACAATTTGCTGTAATGTTATTAACACTACCAAAAATAATGAGGAAGCAGAAAGATTAAAAAGAATATGCTCTGAT…	﻿MKAFIFMTFILIKNVFSKNLKDSELIKDSAISENEGYIEFYRELLYNPSKELEDSITDKEKDTLELIRKFYSSLSIEKSSENQDDPVIGELSIFLKGVFSVDECINLTTICCNVINTTKNNEEAERLKRICSDKEKFCHNLMKYFDVICTLTKKEQGEIANFTKENCDKENQRCKDLEEKCDGILNSTCARVKEECKKLNNETKESEKPETSGEPKKEDESKKDEPKKEDNKKESCLTEYEAITSFETIPITEYTGTATVIAHVTTTTLEFPETSTFIQTQVETVTRCKCKCHYSTCTTMTINDCPTPNPTEEPEEGSEDEPEQEPPEGSEDEPEQEPEEGSEDNPESESTTNTSTSEGCVVLETVTVTAEPTDNSREQNEGSRTRIEGLYNNKMIFA…
PWAK_E1.3	410	NA	NA	NA	ATGAAAGCATTTATATTTATGACTTTTATATTAATAAAAAATGTATTTTCAAAGAATTTAAAAGATTCTGAATTGATTAAGGATTCTGCTATTTCAGAAAATGAAAGATACATAGAATTTTACAGAGAGCTGTTATATAATCCATCCAAAGAATTAGAAGACTCAATTACCGATAAAGAGAAAGATACCCTTGAGCTGATTAGAAAGTTTTATTCTTCATTATCCATTGAAAAATCTTCTGAAAATCAGGATGATCCTGTTATTGGAGAATTATCAATTTTTTTAAAAGGTGTTTTTTCTGTTGATGAATGTATTAATTTAACGACAATTTGCTGTAATGTTATTAACACTACCAAAAATAATGAGGAAGCAGAAAGATTAAAAAGAATATGCTCTGAT…	﻿MKAFIFMTFILIKNVFSKNLKDSELIKDSAISENERYIEFYRELLYNPSKELEDSITDKEKDTLELIRKFYSSLSIEKSSENQDDPVIGELSIFLKGVFSVDECINLTTICCNVINTTKNNEEAERLKRICSDKEKFCHNLMKYFDVICTLTKKEQEEIANFTKENCDKENQRCKDLEEKCDGILNSTCARVKEECKKLNNETKESEKPETSGEPKKEDESKKDEPKKEDNKNESCLTEYEAITSFETIPITEYTGTATVIAHVTTTTLEFPETSTFIETQVETVTRCKCKCHYSTCTTMTINDCPTPNPTEEPEEGSEDEPEQEPPEGSEDEPEQEPEEGSEDNPESESTTNTSTSEGCVVLETVTVTAEPTDNSREQNEGSRTRIEGLYNNKMIFA…
P. macacae: 5 members
PMAC_E10.5	459	NA	NA	NA	ATGAAGCTCTCAATATTCGCCGTATTTCTAAGCATTACCTGTATTCTTTCAAAAGATAATGATTATAAAAATTATTATGCTTCTATTTCAGATAAAAACCTTTTGAATTATGATCAAGCTCCTGCATATTCTTCAGAAAAGATTTCTCCAGGGTTCCATAGTAGACTTAAAAGAGACCTTCTCGAAATGAAATCTAAATTTGATGAAATTTCATTCATCTTAGAACACCAAAAAAATACTTTAGATGATTCTTTAGGGCACTTAAATAAATATCTACATAGCAGGGACTTGGATAAAAATTACCTTTCTGTCGTCTTAGGTTATTTTGAAAAGCATGATGCTACTCGGGGAAAATGCGAAAGTCTTCAAAAAACATATCGATCTGCTCTTAAAACTTTT…	﻿MKLSIFAVFLSITCILSKDNDYKNYYASISDKNLLNYDQAPAYSSEKISPGFHSRLKRDLLEMKSKFDEISFILEHQKNTLDDSLGHLNKYLHSRDLDKNYLSVVLGYFEKHDATRGKCESLQKTYRSALKTFDNDDNDGSISELDSLLSDDELCKKLLEYLGVICQSIKNELSSINGYTDATCKQHIGKCDDFEKKCNPTLKDLCKNLRENCKKTDHDIDKDGTRPYLGNLFVKVHTVLTTRTLVAVETVFAEDVYMETLIITKTCCLGRPAPTDSEAAPEPEPEPEPEPEPEPEPEPKPKDPELESESPEGPKEEKPEAPEEPEEEPEEEPEEEPEEPGKEEPGEEGPEESPKPEPEPEPEPEPEPKPEPKPEPLPEEPDEESPGEPAEPEPDDPN…
PMAC_E19.5	270	NA	NA	NA	ATGAAATTCTCCATATTTGCGTTTTTTGTAGGGATAGTACGTGCTATTTTGAAAGATGTAAGTGTTTTAGCATATGAAAATTTAAATTCTATTGCGGATAATATAGAATACTTAGAAAATAAAGCACATTTTGATGATCCTAAAGATCGCGAGGAATCAAATTTTGTTAACACTCATACCAGTATTATTGATAAAACAAAATATGTAACAGAAATGTTCTATTATACTCATACAGAAGTGGAATTCGTAATAAGAAAATGTTGTTCAGGAAAATCATGGCGTAAAAGTTGTGTAAAAGGAAAAACATCAAAGACAACTAGTTCTCATACAGCTTTTTGTCCTACTCCAACAGCAGAATCTAATCCAGAACCAGAACCAACCAATTCAGACTCAATGGAA…	﻿MKFSIFAFFVGIVRAILKDVSVLAYENLNSIADNIEYLENKAHFDDPKDREESNFVNTHTSIIDKTKYVTEMFYYTHTEVEFVIRKCCSGKSWRKSCVKGKTSKTTSSHTAFCPTPTAESNPEPEPTNSDSMEPPSPTQSPEEPESVEPTSDPELEPQPKPEPEPEPEPEPEPEPEPEPEPEPEPTDEPQPTDEPAQTDSTADSDCIYTETVTVGNEYDTTITETITVSEESGRDSGVNDKGYGIRIEGFRRAGVICLIVGITAGMWIII
PMAC_E5.3	423	NA	NA	NA	ATGAAAGTTTTTGTATATGGAATTTTTGTTGCAGCTACATATGCTTTGTCAAAAAATAGGAGAGTTTCAGATTCTACAAATCAGAATTTAAATAACATAGAAAATGAAAAAAAAGTCGCATTTGATCATATTTATTCATATAAATCCTTTGAGAAGCGAAGAAATTTGATGAGATTTGATGAATATATTAATGAAGAATTAAAAAATATTCAAGATTTGTTGCATAAAATTCACTCTAAAAGAAATGATTTGGGATCTGGAGACTCATCATCAACTAATAGAAATAAAGATTCCATGATTTTAAGTAATAAGGTTAACTCAGAACTTGATAAAGAGAATCATGATTTATTTCAAAGAAATTATCTTGTTTCAGAAAGTTATGAATTGCTAACAGTGATA…	﻿MKVFVYGIFVAATYALSKNRRVSDSTNQNLNNIENEKKVAFDHIYSYKSFEKRRNLMRFDEYINEELKNIQDLLHKIHSKRNDLGSGDSSSTNRNKDSMILSNKVNSELDKENHDLFQRNYLVSESYELLTVIIATYFDRKYTTVECVYVLDQFCKHINSSVKSDNHLMNMSFACYSPLESCKKTIDLLEGTCTEASALLDVTEFTNYVCQKENLICKYLRKICGNKLLTICEKLENHCRKQNQAEKDKAPSTTQNDYNDFENIHTIIVDEIVYVTETVYSTRTSVAFETIDCDPKDVEDCICTSNMAICPIPAFTLKPAKSTDRSETSLTSISESTKSRNKLKPSSTKTPDKNTSTVNDKECEITRTVTVRDRFGETITTTVTVSKVPKNTDNAQIE…
PMAC_E6.5	394	NA	NA	NA	ATGAAGATCCCAATAATTGCTATATTTATTGGAATTGCTCGTGTTTTTTCAAAAGACAATGAACATAATTATACTGATTCTATTTTAAAAAGAGATTACTTAAATTATCATATTTCTAGAGATTTTTTACCAGAAGAATCAAGAAATTCACTAGAAGAACTTACAAAGAAACTTGGAAAAATATTATATGATGTTGATGTTTTATTAAATGATGAAATATACTCAGGAAATTATGATCTTTTACACGATTCCTCACAATTAGGAAAATATGAAACTACTGATCCTCAAAATTATGCAATAATAGAATTAATTAAAAAATACTTTGAAGATTGTTATAATTTAGATGAATGTGCAAAAACAATAGAAGGTTATCGATCTATTCTTGAAACTTTTGAAAAT…	﻿MKIPIIAIFIGIARVFSKDNEHNYTDSILKRDYLNYHISRDFLPEESRNSLEELTKKLGKILYDVDVLLNDEIYSGNYDLLHDSSQLGKYETTDPQNYAIIELIKKYFEDCYNLDECAKTIEGYRSILETFENRGEAIAILDSLFSDKNICEKILKHLEKLCASIKEDQIMIREFTKDICITHLSKCEDLEESCKNILKDTCKKIKEECKDKVPIGDAFTMTHTVLIISTTIATEVASETATCVETTILTKTCCIGRPPVTAEPELEPEPEPEPEPEPEPEPEPEPEPEPEPEPEPEPKPKPEPEPEPEPEPEPEPEPEPEPEPEPTTVPSENEPTIDDSACLYTETLTVTSSPTRMNESGLESKGYGLHAREIYKMEIICLIIGIISGIWIIL
P. canis: 2 members
PCAN_E5.3	424	NA	NA	NA	ATGAGGGTTTCTATATTTTCAATTTTTATTGGGATAATATGTGTTCTTTCAAAGGACAGTAGTGTTTTAGAACACAAAAATGATTTAAATTTTATTCTAGAAACACGGAATCATATAAATCAGCACCATACGCCTCAATATCATTCATTTGATCGTTTAAAGGAGTCATCGGATATTCTTAAAAGGAATATCTTTGAAATGGCAGAAAAAATTGAAACAATATCATCTAATAACTTATATTCAAAAAAACAGAATAACATAAATAAAAGACTTTCATTTCGAGGGATAAATCAAGAGAATAATGAAAAAAATTATAAAGCTTTGCAAGCAGTGTCATCATATCTTCTACAAAATCGTGATATAAGTCAATGTAGAGATATCCAAAAGGAATATCGAACT…	﻿MRVSIFSIFIGIICVLSKDSSVLEHKNDLNFILETRNHINQHHTPQYHSFDRLKESSDILKRNIFEMAEKIETISSNNLYSKKQNNINKRLSFRGINQENNEKNYKALQAVSSYLLQNRDISQCRDIQKEYRTLLKTIKSEGKGMSELNDTLSKDELCETLLKYLEELCHSIRLGHSTITVYDQNTCTEQLKKCKELQEICKNLLDESCKKLKDQCKTKDNTTDESTTVPIKDFFTKTHTVLTISTSVVIEMADETVTVVETVIETKTCCLGRPTATEWEPIDDLETEPKPKPEPEPEPEPEPEPEPEPEPEPEPEPKPEPEPEPEPEPEPEPEPEPEPEPEPEPEPTITPEPEPEPSEEPETTDDEPTTTEEECKITETVTVTSESVCETDINNTGH…
PCAN_E10_5	412	NA	NA	NA	ATGAGGAAACTTTTTTTCTTCATTTTCATTGGAATAACAAATGTTTTTTCAAAAAACATAGAAATTTCAGAATTTACTGAAGAAAATCCAAGATTCTTTTTAAGAAACTTAAAACGGTTGGATTTTCATCATGATGATTCTTATGATCATATTAGGAGATCAGTAGAATCATTATCTAGAAATGAAAAAGATGCTCTTAACTTGGTGGAGAAAGTTCATCAAGTCTTAATAAAAGAGCCTCCTGAGAAAGAAGGTATAAAATCCTTTAATTTTTTAGAAATTCAACAATATAACTGTTTCACAGAAGATTCTACTGATCTTCTACATTGGCAAGTTATAATTTATTGCACTCTTCTCGAAGATAATCAAAATAAGGAAGATGCAAATAAATTGAATAAA…	﻿MRKLFFFIFIGITNVFSKNIEISEFTEENPRFFLRNLKRLDFHHDDSYDHIRRSVESLSRNEKDALNLVEKVHQVLIKEPPEKEGIKSFNFLEIQQYNCFTEDSTDLLHWQVIIYCTLLEDNQNKEDANKLNKECKDQRNLCEKILEYLNNTCTIIKCQLEANTNLTEQSCKEMLKKCRDLRSTCNGSLDLECERIKNECEKINITIPENPDSKPILPPEQEKNDTSSTTSEVTSTSTEESTAIESVTTIPINTYTGTGSIITHITTLVIVDATDAITEFETTTSTVTLCQCTSVGTCTHTETPICSETQTDSPSPDPSMEPTLDPTLDPTLEPIDPTEPEIPEEPEQPEEPSLSTESCSTMETLTVTVEPTKGSDDDKECPTNSGLRLKGLYTDGII…
P. oryctolagi: 1 member
PORY_E22.3	383	NA	NA	NA	ATGAGGGTCTCTCTGATTCCTTTTTTTATTGGTGTAGCATATGCTTTTTTGAGGGATATAGAATTTGCTGAAGAAAGTTCTGATTTTTTCCCAAGAGGAGCTAAATATTTAAATAATTATCATAAATCTTTGCATAATCCTTATGAAGATTTATCGGAATCACCGTTTAAGGATGAACAAGATATTTCTAAATTAACAACGGTATTTCAGTCTTTAATATTAGCAAATACATCAATTAACGATGATATTCCTATTTTGAATCTGAGTGGTTATATTAAAGGTCCTGAGGATATGGATGGATGTATAAAAATGTCGTCGACTTACTGTTCTTTTGTTGAAAGTATAGGGGGTAACTCCAGTGACGCAAAAGATTTGAAAGATATGTGCAAAGACAAGAGT…	﻿MRVSLIPFFIGVAYAFLRDIEFAEESSDFFPRGAKYLNNYHKSLHNPYEDLSESPFKDEQDISKLTTVFQSLILANTSINDDIPILNLSGYIKGPEDMDGCIKMSSTYCSFVESIGGNSSDAKDLKDMCKDKSELCKLILLYLNETCIITKNKLNETIGQFSKDNCTQLLKECLNMETCCGTILNSTCTEIKEKCKNSSSTTPTQNTTVPEPSSSGTVDETMVETVITIPAETYTGTGTIVTYVTTDVTVNASEPETVLESATTTITLCECTCPPGACTHESTSCDHESTSMSSDEPSSSESTPEPTPEPTDSVEPDEPKQTDSTKEDCTVMETVTVTADSTKSSNKGDKTNTRSGGIRLKGLHKEGFICMIISMLIGIWVVA
*NA, not available.
