## Supplemental Data Set 8 for "Diversity and complexity of the large surface protein family in the compacted genomes of various *Pneumocystis* species"

### Sheet: Supplementary Table 4
Data set 8. Pneumocystis Msg genes unclassified
GeneID	AA size	Scaffold/contig No.	Start	Stop	CDS	AA sequence
P. murina: 8 members
PNEG_02839	891	supercont2.12g_Chr7_V4	485674	488813	ATGACGGCACAGCTGGTTAAGAGGCAAGCAGCAGGACAAGCAGAAGGAAATGATGAGATTAAGGAGGAACAGGTTTTGGGTTTAATTGTGAAAAAGGAATATAAAAATAAAAACAAATGCAAGAAAAAGCTCGAAGAATATTGTGCTGAATTGAAGAAAATAAATGGAAAATTAGAGAATGTGGATGCTAAAGTTAAAGGACTTTTTGAAAAAGAATCAAAAGATCTAAAAAAGGAACTTTTAGAAGCATTCAAAAACATAAAAGATGAAAATTGTAGAAAATATGAGGATAAAGCATTATTTGAATACGGTCTTGAATTTGTGTTTTCATACCTTAATCCAAATGTTACATGTCAAAAGTTCAAAAGCAGTGTGGAAGATGTTTGCACACGTTTAGAC…	MTAQLVKRQAAGQAEGNDEIKEEQVLGLIVKKEYKNKNKCKKKLEEYCAELKKINGKLENVDAKVKGLFEKESKDLKKELLEAFKNIKDENCRKYEDKALFEYGLEFVFSYLNPNVTCQKFKSSVEDVCTRLDRILNENELKEKCQEYFENCYFYKSNCRSTKYFDPLEIKATLDRIILEKIYEKAEVKEIITGKLQEKSLENTILLWSRENNSKNLQEICKNILNDCNFLYMNYNLKALCKEASKNIDSRCKELVKVETRCTNLKLELYIKGFSTEFEKNKDSKYFSWEQVPKLPSKEDCIKLESECFYLENVCTNKIDKACENLRIAYYRKGQNLAFNKLIRNQFIRLMVKNCIKFKEDKRYLLKCLQPTKLCYEFLEDIIDQSKEFEALLDSKKEF…
PNEG_03332	1005	supercont2.16g_Chr17_V4	3926	7270	ATGCTTCAAAATGCAAAGCTACTAGAATTACTAAAGATTAGAGAATTTAAACGTCTCAGAAGCGGTAGATTAAGTAGAAATTTTGATGGAAATTACTTTGGAGATCATCCAGGAGTTGATTATTTTAGAAAAGACGATTATGATTTTTTTTTTCCTAAAGACTATCCTCAAGACAACCAATGGGTTAAGGAAGCTATTCAGAAAGGAGCAGTGATGGCACGGTCGGTTAAGAGACAAGCAGCAGAACAAGTAGCAAAAGATGAAATTAAAGGAGGAACATGTTTTGGCTTTAATTGTGAAAACGAATTGAAGAATGTAAGTTTGGAATTAAAGAATGCGGATCCTAAAAAAAAAGTTGAAAAAGAATCAAAAGATCTAAAAAAGGAACTTTTAGAAGCA…	MLQNAKLLELLKIREFKRLRSGRLSRNFDGNYFGDHPGVDYFRKDDYDFFFPKDYPQDNQWVKEAIQKGAVMARSVKRQAAEQVAKDEIKGGTCFGFNCENELKNVSLELKNADPKKKVEKESKDLKKELLEAFKNIKDEDCRKYEDKCIFLEEADPINLKENRVKIKRVYEILFGNTVELVFSCLNPNVTCQRLKSRVEDVCTHLGRILNENELEEKCQEYLENCYFYKSNCGSTKYNIILEKIYEKEEVKGIISEKLQEKSLENIILLLSKEKNRKSLQEICKNVLNDCDFLYMNYHLKELSKEASKNIDSRCKELVKVETRYTNLKLELYLKELSTEFEKNKDSKYFSWEQVPKLPSKEDCIKFESECFYLENVCTNKIDKACENVRIVCYRKGQN…
PNEG_02613	920	supercont2.12g_Chr7_V4	4324	7464	ATGACGGCACAGCTGGTTAAGAGGCAAGCAGCAGGACAAGCAGAAGGAAATGATGAGATTAAGGAGGAACAGGTTTTGGGTTTAATTGTGAAGAAGGAATATAATAATGATGCTAAATGCAAGAAAAAGCTCGAAGAATATTGTGCTGAATTGAAGAAAATAAATGGAAAATTAGAGAATGTGGATGCTAAAGTTAAAGGACTTTTTGAAAAAGAATCAAAAGATCTAAAAAAGGAACTTTTAGAAGCATTCAAAAACATAAAAGATGAAAATTGTAGAAAATATGAGGATAAGTGTATATTTTTAGAAGAAGCAGATCCAATTAATCTTAAGGAGAACTGCGTTAAATTGATAAATAAATGTTCTAAAAGGAAACGTCAAGATTTTGTATATGGCATT…	MTAQLVKRQAAGQAEGNDEIKEEQVLGLIVKKEYNNDAKCKKKLEEYCAELKKINGKLENVDAKVKGLFEKESKDLKKELLEAFKNIKDENCRKYEDKCIFLEEADPINLKENCVKLINKCSKRKRQDFVYGIFYNTFVFKSSVEDVCTRLDRILNENELKEKCQEYFENCYFYKSNCRSTKYFDPLEIKATLDRIILEKIYEKAEVKEIITGKLQEKSLENTILLWSRENNSKNLQEICKNILNDCNFLYMNYNLKALCKEASKNIDSRCKELVKVETRCTNLKLELYIKGFSTEFEKNKDSKYFSWEQVPKLPSKEDCIKLESECFYLENVCTNKIDKACENLRIAYYRKGQNLAFNKLIRNQFIRLMVKNCIKFKEDKRYLLKCLQPTKLCYEFLE…
PNEG_04009	47	supercont2.17g_Chr16_V4	292766	292906	ATGCCACTCAGGGACAAGCGATGGGTAGAGGAAGTCGCCCAGAAAGAGGCGGCGATGGCACAGCCGGTTAAGAGGCAAGCAGCAGGACAAGCAGCAGGAAATGATGAGATTAAGGAGGAACAGGTTTTGGGTTTAATTGTG	MPLRDKRWVEEVAQKEAAMAQPVKRQAAGQAAGNDEIKEEQVLGLIV
PNEG_04010	71	supercont2.3g_Chr2_V4	563947	564159	ATGTATGCTTATCATAAAAAAATTAAAATGTATGGTTATTTTGAAAGAATTATTTCAAGATTTAGATTTGATTCACCCAGTCATATGCTACTCAGGGACAAGCGATGGGTAGAGGAAGTCGCCCAGAAAGAGGCGGCGATGGCACAGCCGGTTAAGAGGCAAGCAGCAGGACAAGCGGCAGGAAATGATGAGATTAAGGAGGAACAGGTTTTG	MYAYHKKIKMYGYFERIISRFRFDSPSHMLLRDKRWVEEVAQKEAAMAQPVKRQAAGQAAGNDEIKEEQVL
PNEG_04011	75	supercont2.15g_Chr10_V4	413595	413819	ATGTATGCTTATCATAAAAAAATTAAAATGTATGGTTATTTTGAAAGAATTATTTCAAGATTTAGATTTGATTCACCCAGTCATATGCTACTCAGGGACAAGCGATGGGTAGAGGAAGTCGCCCAGAAAGAGGCGGCGATGGCACAGCCGGTTAAGAGGCAAGCAGCAGGACAAGCAGCAGGAAATGATGAGATTAAGGAGGAACAGGTTTTGGGTTTAATTGTG	MYAYHKKIKMYGYFERIISRFRFDSPSHMLLRDKRWVEEVAQKEAAMAQPVKRQAAGQAAGNDEIKEEQVLGLIV
PNEG_02991	145	supercont2.14g_Chr15_V4	3928	4632	ATGAGAAAAAATTTAGTTTTATTTATATCTAGGGGAAAAGTAATTCAACAAAATAGCAGACTATCAAATACAACGAATAGCATAGTGCCTCATACTGTGATTTCACTAAATAGTACAAATACACTAACAAATGGCAGGAGAAATAGTACAAGAAATTCCATAGAAAAATTCACATTTGTTCAAGCAAGTCTAATTAAAGAAATAATAAAGGAAGGAAAGATTAGTAAAAAATGTATATCTTTTTTGATGAAAGATACATGGATGACAAATACGTCGCTACATACGAATACAATAACAAATATATCTACAATAACATCTACGGTGATTAAAAAAATACAAATAGGGGAAGAAATGGCACTAGGTGGAGGAATGAAGATGAGAATTCTAGGAATGATAAAA…	MRKNLVLFISRGKVIQQNSRLSNTTNSIVPHTVISLNSTNTLTNGRRNSTRNSIEKFTFVQASLIKEIIKEGKISKKCISFLMKDTWMTNTSLHTNTITNISTITSTVIKKIQIGEEMALGGGMKMRILGMIKIMLLGVIVMGML*
PNEG_04329	71	supercont2.13g_Chr14_V4	4202	4417	ATGACAAGTACATCTACAGTGACATCAACGGTGACATTGACGTCGATGCGAAAATGCAAACCTACGAGATGTACGAGTGATTCAAGTAAAGAAACAGAAACACAAAAAGAGGAAGAGAAAGAGGAAGAAGTGAAACCGAATGAAGGAATGAAAATAAGAGTTCCAGAGATAGTAAAAATAATGTTGTTGGGAGTGATGGTTATAGGAATGTTATAA	MTSTSTVTSTVTLTSMRKCKPTRCTSDSSKETETQKEEEKEEEVKPNEGMKIRVPEIVKIMLLGVMVIGML*
P. carinii: 13 members
T552_00295	274	Supercont3.2_V3	11784	12835	ATGTTAAAAGTCAGTTTATTAGAAATTATTGTCAGGGAAGAAGAAATCCTTGCTTATATTTTGAAAGAAGATCATGATGATGATGATACTTGTAAAGAAAAATTTAAAGAATATTGTGAAGAATTGAGAGATATAGATTCAGAATTAAATGAAGTTTATAGCAAAGTTAAAGAAATTTCTGGTAATATAGAACAAAAATGCAAAAACCCAGAACTGAAGATTCATGGAAAAGTGGACGATCTTTGTAATTATATATATCTATTTATGAATACTAGTATCACTTGTAAAGATTGTAATGAACACATACAAAAATGTTTGTTTTTAGAATTTACAAAAATTCATGGTATTCAGACTACTTCAATTACTTTAAAAAATTATATTATCTATACGAGCAAGAAA…	MLKVSLLEIIVREEEILAYILKEDHDDDDTCKEKFKEYCEELRDIDSELNEVYSKVKEISGNIEQKCKNPELKIHGKVDDLCNYIYLFMNTSITCKDCNEHIQKCLFLEFTKIHGIQTTSITLKNYIIYTSKKKRETKLFLELLALECQRIVLEKCATLENNNIEIFFRCLLPKEICLRLEKNILTQLKDLEQVLNAVQDYPKEKDCVELKENCEGILKDLGLNNEKCVTLKERYEYFKVTKELKHVFLKEESDILANNQKCMKDFLYISIICI*
T552_00587	91	Supercont3.2_V3	590180	590481	ATGATTTTTATTTTTAATAAAATTATTGTTGAGGAAGAAGAAATCCTTGCTTATATTTTGAAAGAAGATCATGACGATGATGATGCTTATAAAGAAAAATTTAAAGAATATTGTGAAGAATTGAGAGATATAGATTCAGAATTAAATGAAGTTTATAGCAAAGTTAAAGAAATTTCTGGTAATATAGAACAAAAATGCAAAAACCCAGAACTGAAGATTCATGGAAAAGTGGACGATCTTTGTAATTATATATATCTATTTACGAGTATTGGT	MIFIFNKIIVEEEEILAYILKEDHDDDDAYKEKFKEYCEELRDIDSELNEVYSKVKEISGNIEQKCKNPELKIHGKVDDLCNYIYLFTSIG
T552_01108	80	Supercont3.4_V3	530569	530945	ATGAGAAAATCGTTATTCAAAAAAGATAACCGATGGGTAGAAAAGGAGAAATATAAGAACGGATGCAAAGAACTCCAGAAATATTGTAAAGAGTTGAAAGAAATAGATGATAAATTCAAAGTAAATGATAAAGTTAAAGGACTTTGTGAAGGGAAAGATAAAAAATGCGAGGAACTGGGAGGAAAAGTAAAAGCAGGATTGGGAACTTTTAAAGAGGAACTTGAAAAAGCATTCAAGAGATAA	MRKSLFKKDNRWVEKEKYKNGCKELQKYCKELKEIDDKFKVNDKVKGLCEGKDKKCEELGGKVKAGLGTFKEELEKAFKR*
T552_01109	213	Supercont3.4_V3	530981	531622	ATGCTTTTAGAAGGCACGGGTAATGGAGAACTTAAGAATGGCTGTTCCAGTTTGAGGGAAGAATGTTGCAGATTGAAGCGTGAAAAGGTGGCAGAGGAGCTCCTTTTGAGGGCGCTCGGAGGGGATGTTAAAAATGATAAAGATGTGAATAAATGTAAAGGAAAGATGGAAAAGGTTTGCCCAATGTTAATCAAAGAAAGCGACGAGCTGATGTCTTTGTGTCTTAATCCGACTAAAACGTGCAAAACTATGGAAAGTAAATTAAAGGATGTTTGCAAGACTTTAAAAAAAGAATTGGATCAGAAAAATTTAGAAAAAGATTTCCATAAAAAACTTGAGAAATGTCATTTTTACGAACAAGCGTCTACTGATGCTAAATGTCAGGACTTTGAGAAGAAA…	MLLEGTGNGELKNGCSSLREECCRLKREKVAEELLLRALGGDVKNDKDVNKCKGKMEKVCPMLIKESDELMSLCLNPTKTCKTMESKLKDVCKTLKKELDQKNLEKDFHKKLEKCHFYEQASTDAKCQDFEKKCKEKNIRYEAPESDLSPVKSKASFLRSIGLDDVHKSAEKDDIIIGKKGVDVPRRLGTDFLQDLLLALSQDENVNESRIER*
T552_01615	78	Supercont3.6_V3	472244	472514	ATGACAGCTGCGCATACTCTAACATCTATTGTGACATTGACATCAATGAGAAAATGCAGGCCTGCAAGATGCATAACAGATTCAAATAAAGAGACACAAGAAGTGAGTCCAGATGAAAGAATGAAAATAAGAGTTCCAGAGATAGTAAAAATAATGTCATTGGGAAAAAATGGCATTGGGATAAAAGTTTGCATATATCTATTATTTGTATATAGTACAGAAAATTTAAAAAAATGA	MTAAHTLTSIVTLTSMRKCRPARCITDSNKETQEVSPDERMKIRVPEIVKIMSLGKNGIGIKVCIYLLFVYSTENLKK*
T552_02427	449	Supercont3.10_V3	424632	426815	ATGCACTCGAAGGGGATGATCATTGGATCAGGGCCTTTTGGTTATACGGCAATTATTTATCTTGGAAGAGCAGAATTGAAGACAATTCTTTATCAAGGAATCTTATCTAATGGTATTGCATCAGATGGAGATAATCTAAGCTTTAGAAAGCAGTCAGAAAAAATAAGCATTTCTGGAAAATTAAAGGAAGAAGAAATCCTTGCTTATATTTCGAAAGAAGATTATAAAGATAAAGATAAATGCGAAGTAATGCTTAAGGAATATTGTGAAGAATTGAAAGGAATAGATTCAGAATTAAATAAAGTTTATAGCAAAGTTAAAGAAATTTCTGGTAATATAGAACAAAAATGCAAAAACCCAGAACTGAAGATTCATGAAAAAGTAGACGATCTTTGTAAT…	MHSKGMIIGSGPFGYTAIIYLGRAELKTILYQGILSNGIASDGDNLSFRKQSEKISISGKLKEEEILAYISKEDYKDKDKCEVMLKEYCEELKGIDSELNKVYSKVKEISGNIEQKCKNPELKIHEKVDDLCNYIYLFMNTSITCKDCNEHIQKCLFLESTKIHEKKGNKVILRAIGTGITESNDFQEKRIVLEKCSTLENNDIDIFLRCLRPKEDSPKEKDCIELKEDCEGILKDLGLNNGKCVTLKERCEYFKVRKELEYAFLKEESDALADNQKFMKALKDKCDKLSEKEKNLYHVSCNSLEETCKFMVPEAMNHCDILKKNMGEHKIVSKTKGSDQTLNCPDTLKKGSNSHDEKGVCLQLKDNCKPLWVEKKLEDKPAKEEEKKVEDKPAKEEEK…
T552_03425	219	Supercont3.17_V3	25593	26333	ATGACGAGAGAAAGAACAGGAGTAACAGCAGAAGAAGCAGTAGTACAATCAGTATCGCCAGGATTAAATTCTACGACAAGTGGAACGCAGAACACAACAAAACCTAGATTTGTTCCAAGAACATTTACAAATACATTGGAGTTGTATTTGGAATTGAAAGAGGAATGTGAAGCTTTAGAACTAGATTGCAGTTTTACAAAGGATTGTCCGAATTCTAAAGAAGTTTGCGAAGAAATAAACACCTTATGTAGACTGGAACCATTAGAAGTTACGCCTTATCATACAGAGACAATAATAAAAGAAACAACGACAGCTACGATGACGACAACGAAAACGACGTCAGCTACGACGACCAAGTCGGTAGCTGGAGGAAAAATAACAGAACCGTGTACATTAATG…	MTRERTGVTAEEAVVQSVSPGLNSTTSGTQNTTKPRFVPRTFTNTLELYLELKEECEALELDCSFTKDCPNSKEVCEEINTLCRLEPLEVTPYHTETIIKETTTATMTTTKTTSATTTKSVAGGKITEPCTLMQTTDIWVTSTSLYMSIMTSIPTLTSTVIFTSTRKCKPTKCTTDSSKETQKGEERREEEVKLNEGIKIRVPDMIKIMLLGVIVMGMM*
T552_04210	81	Supercont3.15_V3	440747	440992	ATGGGATCCATATTGTCTCCAACTTATGGAGAATTGTCCAGACACGTTAAAAATGGTTCCAATAGCCCTGATGGAAAAGGAGTCTGTCTGCAACTGAAAGAGAATTGCAAGCCATTTTTGGATAAAAAACGATTGGAGGATGGACCATCAAAAGAAAAAGTGGAACCGAATGAGGTGATAAAAATAAGAGTCCCTGATATAATAAAAATAACGTTATTGGGAGTAATTGTTATGGGGATGTTGTAA	MGSILSPTYGELSRHVKNGSNSPDGKGVCLQLKENCKPFLDKKRLEDGPSKEKVEPNEVIKIRVPDIIKITLLGVIVMGML*
T552_04263	318	KG_contig_234	4225	5235	ATGTTTGTTTTTAGAATTTACAAAAATTCATGGTATTCAGACTACTGCGATTGCTTTAAAAAATTATATTATCTATACGAGCAAGAAAAAAAGAGAAACAAAGTTATTCTTAGAGCTATTGGCACTGGTATTACTGAATCTAATGATTTCCAGGAAAAAAGAATAGTATTGGAGAAGTGTGCTGCATTTAAAAATAATAATGTTGAGATTTTTATGAGATGCCTTCGGCCAAAGGAGATATGTCTTAGAGTTGAAAAAATTATTTCGTCTCAATTGAAAGATCTAGAAAAAGCTTTGAATGCAGTAGGGGATTCTCTTAAAGAAAAGGACTGCATTGAATTAAAAGAGGATTGTGAAGGTATTTTGAAAGATTTAGGTTTAAATAATGGGAAATGCGTT…	MFVFRIYKNSWYSDYCDCFKKLYYLYEQEKKRNKVILRAIGTGITESNDFQEKRIVLEKCAAFKNNNVEIFMRCLRPKEICLRVEKIISSQLKDLEKALNAVGDSLKEKDCIELKEDCEGILKDLGLNNGKCVTLKERCEYFKVTKKLKYVFLKEESDALADNQKCIKALKDKCDKLSKGEENLYRVSCNSLEETCKFMVSEAMNHCNIFKKNMQEHKILDKTKDSNQTLVKELCATWGLYCRQLMENCPDTLKKGSNSHDEKGVCLQLKDNCKPFWVEKKLEDKPAKEEVKPNEGMKIRIPDMIKIMLLGVIVMGMM*
T552_04265	420	KG_contig_579	3699	5046	ATGATTTTTATTTTTAATAAAGAAATCCTTGCTTATATTTTGAAAGAAGATCATAACGATGATGATACTTGTAAAGAAAAATTTAAAGAATATTGTGAAGAATTGAGAGATATAGATTCAGAATTAAATGAAGTTTATAGCAAAGTTAAAGAAATTTCTGGTAATATAGAACAAAAATGCAAAAACCCAGAACTTAAGATTCATGAAAAAGTGGACGATCTTTGTAATTATATATATCTATTTATGAATACTAGTATCACTTGTAAAGATTGTAATGAACACATACAAAAATGTTTGTTTTTAGAATCTACAAAAATTCATGGTAGTCAGACTACTGCAATTGCTTTAAAAAATTATATTATCTATACGAGCAAGAAAAAAAGGGAAGCGAAGTTATTC…	MIFIFNKEILAYILKEDHNDDDTCKEKFKEYCEELRDIDSELNEVYSKVKEISGNIEQKCKNPELKIHEKVDDLCNYIYLFMNTSITCKDCNEHIQKCLFLESTKIHGSQTTAIALKNYIIYTSKKKREAKLFTDLLALEINELKSNDKKFKECQRIVLEKCATLENNNIEIFFRCLLPKEICLRLEEIISAQLKDLEQVLNTVRDSPKEKDCIELKEDCEGILKDLGLNNGKCVTLKERCEYFKVRKELEYAFLKEESDALADNQKCMKALKDKCDKLSKGEGNLYRVSCVLQKETCEFMVSEAKNHCDILKKNMGEHKILDKTKDLNKTLVEELCTTWGSYCRQLMENFPDTLKKYSNSHDEKGVCLQLKDNCESFWVEKKVEVKPPKEEVKPNEGM…
T552_01383	322	Supercont3.5_V3	537550	538518	ATGGAACGGCCGGTTAAGAAGCAACAACAAGTGGCACAAGTAGCACAAGATGAGATTAAGGAGGAACACCTTTTGGCTTTCATTGCAAAGGAGAAATATGAAGATGAACAACAATGCAAAACAGAACTCGAGAAATATTGTAAAGAGTTGAAGGAAGCAGATGAGAATTTCAAAGTGAATGAGAAAGTTAAAGAAATTTGTGGTAAAAAAGAAGAGGAAAGATGCACAGGCCTGAAAGCCAAAGTTAAAGATGAATTGGGAGATTTTGATACGGATCTTGAAGCATCGGTAGATGACATAAAAGATGAAGTTTGTGAAAAATATGAAGAAAAATGTATACTTTTAGAAGAGGCGGGTGATGATGATCTTAAGAAGAACTCTGTCAAGTTGAGGGAAGGA…	MERPVKKQQQVAQVAQDEIKEEHLLAFIAKEKYEDEQQCKTELEKYCKELKEADENFKVNEKVKEICGKKEEERCTGLKAKVKDELGDFDTDLEASVDDIKDEVCEKYEEKCILLEEAGDDDLKKNSVKLREGCYKLKREKVVEELLFRTLGGDANEVNKCKGKMKDVCPVLSRESDELMSLCLNPTKTCKTMESKLKDVCKTLKKELDQKNLEKDFHKKLEKCHFYEQASTDAKCQDFEKKCKEKNIRYEAPESDLSPVKSKASFLRSIGLDDVHKSAEKDDIIIGKKGVDVPRRLGTDFLQDLLLALSQDENVNESRIER*
T552_02422	322	Supercont3.10_V3	407844	408812	ATGGAACGGCCGGTTAAGAAGCAACAACAAGTGGCACAAGTAGCACAAGATGAGATTAAGGAGGAACACCTTTTGGCTTTCATTGCAAAGGAGAAATATGAAGATGAACAACAATGCAAAACAGAACTCGAGAAATATTGTAAAGAGTTGAAGGAAGCAGATGAGAATTTCAAAGTGAATGAGAAAGTTAAAGAAATTTGTGGTAAAAAAGAAGAGGAAAGATGCACAGGCCTGAAAGCCAAAGTTAAAGATGAATTGGGAGATTTTGATACGGATCTTGAAGCATCGGTAGATGACATAAAAGATGAAGTTTGTGAAAAATATGAAGAAAAATGTATACTTTTAGAAGAGGCGGGTGATGATGATCTTAAGAAGAACTCTGTCAAGTTGAGGGAAGGA…	MERPVKKQQQVAQVAQDEIKEEHLLAFIAKEKYEDEQQCKTELEKYCKELKEADENFKVNEKVKEICGKKEEERCTGLKAKVKDELGDFDTDLEASVDDIKDEVCEKYEEKCILLEEAGDDDLKKNSVKLREGCYKLKREKVVEELLFRTLGGDANEVNKCKGKMKDVCPVLSRESDELMSLCLNPTKTCKTMESKLKDVCKTLKKELDQKNLEKDFHKKLEKCHFYEQASTDAKCQDFEKKCKEKNIRYEAPESDLSPVKSKASFLRSIGLDDVHKSAEKDDIIIGKKGVDVPRRLGTDFLQDLLLALSQDENVNESRIER*
T552_03746	374	Pc_SC52_MSG	2	1123	AATGAAACAGCACTTGAAGAACTCTGCACAACATGGGGCCGACATTGTCACCAACTTGTGAAGAATTGTCCGGATCAATTGAAAGAAAATAACAATGATCAAAACTGTGAAAAACTCGATGAAAAATGCAGGGATACTTTTGAAAAGTTGAAAGCGAAGGATGATTTGACTCATCTGTTGAAAGGAAATTTAAATAATGAAGAAAAATGTAAAGAAGCATTAGGAAAGAATTGCACTGAGTTGAAAAAGAATCAACCATTCAAAATTCTGCTTAGTGATTGTGAAAAAGATAAGCAAAATGTTTGCAAAGAATTAGTTGAAAAACTAAAAAAGAGATGTCCTACTTTAAAAGACGGACTGAATAAAGCGAAAGATGAGTTGACAAAGATGAAGGCTGAG…	NETALEELCTTWGRHCHQLVKNCPDQLKENNNDQNCEKLDEKCRDTFEKLKAKDDLTHLLKGNLNNEEKCKEALGKNCTELKKNQPFKILLSDCEKDKQNVCKELVEKLKKRCPTLKDGLNKAKDELTKMKAEYDKVKKAAEDSTKAASLLLSRPKKAVTPSGQDSNGSVPAQVQPAPGESPDSSSGSPSSPSAPPSAPPQNGTPDTSSGKPGAPDGTPGTTGETKNHAKLGLVKRAYVDGGVSEAEVKAFDATTIALELYLELKEECKALELDCGFRKDCSSVEDVCEEIDTLCKLEPLEIKPHHTETQKEISTTTTTTTTTTTTTTTTTTTTTTTTTKPGSGGKVTEECTMIQTTDTWVTSTSLHTSTITST
P. jirovecii: 12 members
T551_01657	247	supercont_2.6_PjV2	495114	495977	ATGAAATTATGTCTTGATGGAAAAAACATATGCAATGATTTTATAGATAAAACATTAAAGAATAATCAATTAAAAAAAGAATGTATACCATTATTTAAAGAATGCCATTTTTATACACAAAACTGTAACAATAATGAATCAAAGTGTAGTAGTTTGAAGAAAAAATATGAAGAAAAAGAAATCATTTATATGCCTCCAGGTTCAGATTTTAATCCTACAAAACCAAAAACTACAATTGCGAAAAAAATAAGCTCAGAAGAACTTTACAAAGAAGCGGCGACACAGAGAATTCTAGTTGGAGGACCACCAGAAAGGGATGTTTTTGATTTATTAGTGTTTCTCTCAGAGAAAACCGATTTTAATGAAGTTCAATGCAAAAATGTACTCACTAATAAATGT…	MKLCLDGKNICNDFIDKTLKNNQLKKECIPLFKECHFYTQNCNNNESKCSSLKKKYEEKEIIYMPPGSDFNPTKPKTTIAKKISSEELYKEAATQRILVGGPPERDVFDLLVFLSEKTDFNEVQCKNVLTNKCDSFKYLEKELKDLCDKFKGDFEKTKVALTAKFENNLFKNNEITLWNELPNFLTKNKCAELESDCFYFESQKDFEKICKNVKIECYKRGLYELVNQVLQDKLRGNKGMCGSKRKK*
T551_02051	341	supercont_2.8_PjV2	443693	444839	ATGCGTGGTATGCTTCATAATTTGATTCAAAATAATGGTAATAATCTTAAAAAATGTCAAAAAGTATTATTGCAAACATGTAAAAAATATAAGAATAAAAATGAAGGACTTTTTATTCTTTACATGAATCCAAAAGAAACTTGTTTAATGCTTAAGAATGATATAAAAGTAAAGGGATACACCGAAAATGATTCGAATTCAATACATAAACCATGTTCTACATTAGAAGAACGTTGTACTTTTCTAGAAAATGTAGAACAACTAAAACATTATTTTTTGGAAAAAAGAAAAAGATTTTTTCTCAAGCAAGGAACAATAAAGGAAAAGAATCCATTTAACTATTCATGTGTTTTTCTTGAGAAATCATGTGATATATTGGTTTCTAATATGATAGATCAT…	MRGMLHNLIQNNGNNLKKCQKVLLQTCKKYKNKNEGLFILYMNPKETCLMLKNDIKVKGYTENDSNSIHKPCSTLEERCTFLENVEQLKHYFLEKRKRFFLKQGTIKEKNPFNYSCVFLEKSCDILVSNMIDHYTSLKENMETWNVIDKVNNDTKKENICLLWMPYCDKLTPNCQNLIKNNNNKNGVCLQLKDKCKLFFEKRRMEEAITYQLRGSLSTRDECKKALDEYCQRSKNTNNATTAGLCKNITTNANSHQIKEDFCARIIARVLEQCSELLKEITKADNLEKKREKFEKIKKDAEKATKNAKVILSKIKSVNNELMEKIILKLSNKKTNTVMKSK*
T551_03104	600	supercont_2.14_PjV2	337071	339045	ATGTTTTTTAAAGGAATATGTTCAAGTGAATTTAAGAAAAAATGTATCGAATTGAGAGAAAAATGTAGAAAAAAGAGGAATGAGCTTACAGAAAAAATTCTTTTAAGAGCATTTGCGGGAAATTTAAAGACAGAAAAAGACTGTAATGAAGTTATCAATGAAAGATGTTTTTTATTGATGGAAGAAAGTGACGAACTTATGTCTTTTTGTCTGATAGAGTCAGATAAATCTAATAAACTTATAAATATAATGAAATCTCAATGCAATGAACTGGAGCTTATTGTGGTCTATTGCTTGAAAAATAGTCAATGTACCATACTAAAGGAAAAATGCATACAAAAGACAGATTACATTTTACCAAATTCAACTTTTAATCCTATTGGAAAAGAGGTCGCATTA…	MFFKGICSSEFKKKCIELREKCRKKRNELTEKILLRAFAGNLKTEKDCNEVINERCFLLMEESDELMSFCLIESDKSNKLINIMKSQCNELELIVVYCLKNSQCTILKEKCIQKTDYILPNSTFNPIGKEVALMEKVRKKELFKNEIGKPKIKDMDDLLILIVNNNINECEVRLEECYKFCSFLPQLKDLYDNVTEKMSESKKEICTSLKNKLKLKFRVFKSKLNNLSLSYTSDDNKDAILLRWFEQFAELNERLCTNLESKCLYLQKPCNLEKIKLGNACSNAILAYLKMRIFKKEYKIFESNLKRKLRNLEINSSLDTCINELFDLCKKEIGIRKPILASLCLWLKSTCQILTNDIERQSWEFRTDLDLKRDFSEEDCKELKEKCEILGQDSKINEL…
T551_03105	677	supercont_2.14_PjV2	339496	342721	ATGAGTACATCAACACAAACATTGATACAGACATCAACACACACAAGTACAACTACACAGACGCTAACATTAACGTCAATATGCATCAACATGTTTACACAAACATTGAGAGTAACATTTATTATAACATTAACACCAATAAACATTAAGGATTTTTTTGATAAAAGATCCATTTCATTAACTTTAATAAGCGAAGATAATATTTTAGCAGTAATTCTAAAAGAAACTGTGGATAATGAAGATAAACTATGTGAAATAAAACTCAAAGAAAAAAAACGTGATGAAGTGGCAGAAGTCCTTTTAAGAGCATTAAGGGAAAATTTGAAAGAAGGAAACAGATATGAAAAAAGTATTGCTAACAAATGCCAAGAGTTGAGTGAAGAAAGTGATGAGCTAATA…	MSTSTQTLIQTSTHTSTTTQTLTLTSICINMFTQTLRVTFIITLTPINIKDFFDKRSISLTLISEDNILAVILKETVDNEDKLCEIKLKEKKRDEVAEVLLRALRENLKEGNRYEKSIANKCQELSEESDELIKLAETRCKDLEMETDLLTRNQNKSEETCYLLLEKCYFYRPACKKDLSKCDDLKKECEKIEIVYISPDSDFDPTKFGTGLVEKIGLKDLYEKAGEKEICIKKPPIKEKIALLSFLVDNITIPSTINTSFKDKCKDQLMEKCKNFEKHKILGNVSKEKNNYGVECEEFDKYLKNIIGALSLIIDNKQLFQDQETVRWGKLPRLISDNDCAWLKSNCFYYQKYYNLNKRCRNAKVACYKSRLVKLANEMLHKKMQGMLQGSNRTWLEKL…
T551_03730	475	Pj_MSG_RU327b_PjV2	1	1451	GATTCAAAAGAAATTACGTGGCCATGTCATACACTGGAGCAGCAATGCAATCGTTTAGGGACTACAGAAATCTTGAAGCAGGTTTTACTGGATGAACATAAGGATACTTTGAAAGATGAAGAAAGTTGTGTAAAATATCTAAAAGAAAAGTGTAATAAATGGTCTAGAAGAGGCGATGACCGTTTCTCTTTTGTATGTGTCTTCCAAAATGCTACGTGTGAGCTGATGGTAAAAGACGTACAAGATAGGTGCAAAGTATTCAAGAAAAATATAGAGGTTGCAGAGATCGTTGAGTTTCTTAAAAATAACACGAATAACATAACAACATTAGGAAATGTTTGCCCATTTTGGGACCCATATTGTGACAAATTTTCACCTAATTGCCAAAGTCTTAAAGGA…	DSKEITWPCHTLEQQCNRLGTTEILKQVLLDEHKDTLKDEESCVKYLKEKCNKWSRRGDDRFSFVCVFQNATCELMVKDVQDRCKVFKKNIEVAEIVEFLKNNTNNITTLGNVCPFWDPYCDKFSPNCQSLKGNTCTKIKKHCKPFYERKALEDALKAELRGKLSDKKKCTTALEGYCTQLGKLNNESIRSLCKDNTKNNPKKNDEDVRKELCDKLVEEVEQQCKVLPKELEQPEKDLEEDHKTYEGLKEKAKKAMNKSNLVLSFVKKDGNNTSKNNSKKDKNAVSNGLQDTTEHVKILRRGVKDVLVTELEAKAFDLAAEVFGRYVDLKERCEKLESDCGIKDDCDGLKEVCGKIEKTCRDLKPLEVKSHEIVTESTTTTTTTTTTVTDPKATECKSL…
T551_03746	367	Pj_MSG_RU327a_PjV2	38	1141	AGAAACTGTCCCTCCTGGCATACGTACTGCAATAGATTTTCACCTAATTGTCCAGATCTTACTAAAGGAGATACTCTTTGTACAAAGATCAAAGATCATTGTAAGCCATTTTATGAAAGAAAGGCCTTGGAAGATGCTCTCAAAGTAGAGCTTCAAGGGAATTTAAGTGATAAATCTAAATGTGAACCTGCATTAAAAAGATATTGTGAAGTATTAAAAAATGCAGCTAATACGCCAATTAAAGGATTATGTAAAGATACTACTGATAAAAAACCTAAAAAAGATGACAATAAAGTTAGAGAGGAACTCTGTGAGAAGTTAGTGGAAGAAGTGAAAGAACAATGTAAAACATTATCAACAGAATTAGAACAACCAGCAAAAGAGTTAGAAGAAGATTCT…	RNCPSWHTYCNRFSPNCPDLTKGDTLCTKIKDHCKPFYERKALEDALKVELQGNLSDKSKCEPALKRYCEVLKNAANTPIKGLCKDTTDKKPKKDDNKVREELCEKLVEEVKEQCKTLSTELEQPAKELEEDSKTYEKLKKQAKEAMNKSNLVLSFVKKDENNASKNSSKNKDKNTVSNGLQDTTEHMKILRRGVKDVSVTESEAKAFDLVAEVFGRYLDLKERCNKLESDCRVKEDCKDLEGVCGKIQGVCSKLKPLKVKPHETVTESTTTTTTTTTTVTDPKATECKSLQTTDTWITQTSTHTSTSTITSTITSKITLTSTRRCKPTKCTTGDDAEDVKPSEGLKMSGWSVMRGVILAMMISFMI*
T551_03755	670	Pj_MSG_RU39b1_PjV2	4	2016	GGATATCTGTGTAATGATAATGGCTCTGCTAGTCAAAATGGAACTGAAAAGTGTGGAAAACTAGAGAAGGAGCTAGCAAACAGTACTAAAATTCTTTCTGAAAAAATAAAGAATAAACATCTCTCTGGATCCGGAAAAACCATTCCATGGTATAAGTTGTCGACATTTCTTAGTGACAGTGACTGTGCAAGGTTAGAATCAGACTGTTTTTATTTAAAAAGTCAAGCACCTCTTGACAAAGAATGCAATAATCTGAAGGCAGCATGTTATAAGAGAGGGCTTGAAGCACGAGCCAATGAAGCATTGCAGAGAAAGATGTACGGATTGTTCCGTGGTTCAGGCAAAGAATGGTTTAAGAAGCTATTGGATAAGATAATGAAAGAGTGTTCGGAACTTAAA…	GYLCNDNGSASQNGTEKCGKLEKELANSTKILSEKIKNKHLSGSGKTIPWYKLSTFLSDSDCARLESDCFYLKSQAPLDKECNNLKAACYKRGLEARANEALQRKMYGLFRGSGKEWFKKLLDKIMKECSELKTTSDELFLLCIDPLKAVRILAADIQTRAVFLRKQLDQKRDFPTDKDCKELGRKCEALGKDSNQIQWPCHTLKQQCDRLGTTEILKQVLLDEHKDTLKDQESCVKYLKKKCNKWSRRGDDRFSFVCVFQNATCELMVKDVQDRCKVFEKNMQASDINDSFENKQIKIKSAANICPSWHPYCDRFLPNCPDLKKGKTFCQNLKKYCEPFYKRKVLEDALKVELRGNLSNITKCEPALERYCTVLKDVNNASISSLCKDNTESKTKKAD…
T551_00915	250	supercont_2.4_PjV2	421	1373	ATGAAAGTATTTGTATTAGCTGGCTTTCTTGGTATAGGACATACTTTCTCAAAAAACATTGAATATATTCATAGAAGATCAATTTTATTAAAATCATCATTAGATTTATTAGATTCAATAAGCGAAGAAAATATTTTAGCTATAATTCTAAAAGAAGACATAGATAATAAAGACAGAAAATGTGAAACAGGACTCAAAGAATATTGCAAAGGCTTACAAGAAATTGACCCAAATCTTGACAAAGTACATCCAAAAATAAAAGGAATATGCAAAAACAACACGAAAATACAAGAGAAATGCAAAAATTTAAAAAATGAACTTATGAAAAATTGTAATATTTTTAAAACAAAATTAAGTAAATTATACGTTCCATCATATGACGATTGCAGGGAAAATGAA…	MKVFVLAGFLGIGHTFSKNIEYIHRRSILLKSSLDLLDSISEENILAIILKEDIDNKDRKCETGLKEYCKGLQEIDPNLDKVHPKIKGICKNNTKIQEKCKNLKNELMKNCNIFKTKLSKLYVPSYDDCRENEQKVQYTKEQMLSKKAKVQNIYIKLNQESDELMYKCFDLIYICTILEKETKEICNSLKTEIKIAFEKNTTEICASLLERYHFYWKNCETQEKLNYNELKTKCEKKESFIDLRFRILTL*
T551_02052	105	supercont_2.8_PjV2	446362	446731	ATGCACAATATTGGAAAAAAGAACAAAGAAGATATGCAACTCCCTGAAAACTGGAATAAAAATTGCATTCTAAAAAATACTACTGAAACAAGCGCTTCATTACTTAAGCGATACCATTTTTACTGGAAGAACTGTGAAACTCAAGAAAAACTTAATTACAATGAATTAAAAACTAAATGTGAAAAAAAGGAATCATTTATAGACCTCCGATTTGAAAAGCTTTATAAAAAACTAATAACAAATGGTATTTATATTAAGAAGCCTTCCATAAGAGATATAATTATTCTTTTAATATCATTTATTTATAAATTACTCTAA	MHNIGKKNKEDMQLPENWNKNCILKNTTETSASLLKRYHFYWKNCETQEKLNYNELKTKCEKKESFIDLRFEKLYKKLITNGIYIKKPSIRDIIILLISFIYKLL*
T551_02776	105	supercont_2.13_PjV2	1648	2017	ATGCACAATATTGGAAAAAAGAACAAAGAAGATATGCAACTCCCTGAAAACTGGAATAAAAATTGCATTCTAAAAAATACTACTGAAACAAGCGCTTCATTACTTAAGCGATACCATTTTTACTGGAAGAACTGTGAAACTCAAGAAAAACTTAATTACAATGAATTAAAAACTAAATGTGAAAAAAAGGAATCATTTATAGACCTCCGATTTGAAAAGCTTTATAAAAAACTAATAACAAATGGTATTTATATTAAGAAGCCTTCCATAAGAGATATAATTATTCTTTTAATATCATTTATTTATAAATTACTCTAA	MHNIGKKNKEDMQLPENWNKNCILKNTTETSASLLKRYHFYWKNCETQEKLNYNELKTKCEKKESFIDLRFEKLYKKLITNGIYIKKPSIRDIIILLISFIYKLL*
T551_02946	269	supercont_2.13_PjV2	358148	359148	ATGCTAAAAGAAACAAATAAATTAATAAATGAGGTTATATTTAGTCTTTTACTTATATCTAGTGAAGTGACAGAAAAAGAATTACAAGCACTTAATTTGATAGTGCATTCATTTGCCTTATATGTAAAATTGAAAGAAATATATTATTATTCACGAATAGGAATTGGATTCAAGAAAGAAAAAGCAACAGTTAAGAATTGTCAAAATTATGAACCAATGTCTAATACGTATCAAGAAGTTTGTAACGATAATATTCACGATTTATGTTACATGTTTAAAAATCTTTCTTATCAAACACATCATGAGGAATTTAAAAATAAGTTTTTATCAATGACATTAAAAAATAATCTTAAAAACACTATTTCTAAAAACATTAATCTATATATTAATGAACTTTCC…	MLKETNKLINEVIFSLLLISSEVTEKELQALNLIVHSFALYVKLKEIYYYSRIGIGFKKEKATVKNCQNYEPMSNTYQEVCNDNIHDLCYMFKNLSYQTHHEEFKNKFLSMTLKNNLKNTISKNINLYINELSKQCHYLTSFESELVHSYFKIRETCDSSIKNNDQVTENNCNLLKGECTKKDISTIEYLKKNILENETPLPLRRPYLTTLLGFVISKMRNDNFQGKCTNLDAHCSKDKNYKDEYNEILHGISLMKKAFLLHYEATRTL*
T551_03642	73	supercont_2.19_PjV2	65206	65439	ATGCAATCTGAATGTATATTCTTGAAGAAAGTTTATCCGAATGAACTTAAAAAAAATGAATATCATGTAAAGAGACAAGACAGTTTGACAATAGAATTCCTTTTAAGAATTTTCACTAACAATTTAAAAACTGAAGAAGACTATGAAAAAATAATTGATAAAAAATGTCTTATATTTATGGAAGAAAGCAATAAATTTAGAATAAATATGCAATTACATTAA	MQSECIFLKKVYPNELKKNEYHVKRQDSLTIEFLLRIFTNNLKTEEDYEKIIDKKCLIFMEESNKFRINMQLH*
